# Deconstructing intratumoral heterogeneity through multiomic and multiscale analysis of serial sections

**DOI:** 10.1101/2023.06.21.545365

**Authors:** Patrick G. Schupp, Samuel J. Shelton, Daniel J. Brody, Rebecca Eliscu, Brett E. Johnson, Tali Mazor, Kevin W. Kelley, Matthew B. Potts, Michael W. McDermott, Eric J. Huang, Daniel A. Lim, Russell O. Pieper, Mitchel S. Berger, Joseph F. Costello, Joanna J. Phillips, Michael C. Oldham

## Abstract

Tumors may contain billions of cells including distinct malignant clones and nonmalignant cell types. Clarifying the evolutionary histories, prevalence, and defining molecular features of these cells is essential for improving clinical outcomes, since intratumoral heterogeneity provides fuel for acquired resistance to targeted therapies. Here we present a statistically motivated strategy for deconstructing intratumoral heterogeneity through multiomic and multiscale analysis of serial tumor sections (MOMA). By combining deep sampling of IDH-mutant astrocytomas with integrative analysis of single-nucleotide variants, copy-number variants, and gene expression, we reconstruct and validate the phylogenies, spatial distributions, and transcriptional profiles of distinct malignant clones. By genotyping nuclei analyzed by single-nucleus RNA-seq for truncal mutations, we further show that commonly used algorithms for identifying cancer cells from single-cell transcriptomes may be inaccurate. We also demonstrate that correlating gene expression with tumor purity in bulk samples can reveal optimal markers of malignant cells and use this approach to identify a core set of genes that is consistently expressed by astrocytoma truncal clones, including *AKR1C3*, whose expression is associated with poor outcomes in several types of cancer. In summary, MOMA provides a robust and flexible strategy for precisely deconstructing intratumoral heterogeneity and clarifying the core molecular properties of distinct cellular populations in solid tumors.
