## Supplemental Table 1 for "Deconstructing intratumoral heterogeneity through multiomic and multiscale analysis of serial sections"

### Sheet: Table S1
SUPPLEMENTARY TABLE 1 | SECTION USAGE AND QUALITY CONTROL (CASE 1)
Section ID	RNA-array	Exome-seq	Amp-seq	Methylation array	Array.ID	Array.position	QC.batch	RIN	ND.RNA.260.280	ND.RNA.260.230	ND.RNA.conc.ng.ul	BA.RNA.conc.ng.ul	Mean.RNA.conc.ng.ul	RNA.total.vol.ul	Total.RNA.ng	ND.DNA.260.280	ND.DNA.260.230	DNA.total.vol.ul	Total.DNA.ng
1	1	0	1	1	9256320027	F	5E	7	2.28	0.6	25.7	39	32.35	60	1941	1.8	1.16	100	2670
2	1	0	1	1	9269325094	F	5E	7.7	1.95	0.24	9.3	13	11.15	60	669	1.77	0.19	100	880
6	1	0	1	1	9269325094	L	7E	7.5	1.8	0.32	10.1	6.92	8.51	60	510.6	1.8	0.63	100	1090
8	1	0	1	1	9269325094	H	5E	7.5	2.08	0.46	12.4	21	16.7	60	1002	1.76	0.73	100	1410
9	1	0	1	1	9269325063	E	2E	7.7	2.12	0.43	13.6	19	16.3	60	978	1.97	0.81	100	1410
10	1	0	1	1	9256320013	B	4E	7.8	2	0.58	17.1	18	17.55	60	1053	1.76	0.83	100	1810
11	1	0	1	1	9231092133	B	1E	8.3	2.15	0.44	17.5	25	21.25	60	1275	2.01	0.97	100	1850
12	1	0	1	1	9269325063	I	6E	7.8	2.01	0.71	17.3	22	19.65	60	1179	2.2	0.94	100	1840
13	1	0	1	1	9231092133	C	3E	8	2	0.69	21.2	27	24.1	60	1446	1.99	1.16	100	2300
14	1	1	1	1	9256320013	E	2E	7.7	2.03	0.94	30.7	40	35.35	60	2121	1.89	1.18	100	3070
15	1	0	1	1	9256320027	K	5E	7.7	2.15	0.86	23.4	37	30.2	60	1812	1.88	0.99	100	2330
16	1	0	1	1	9269325063	K	2E	8.4	1.97	0.83	26.4	7.9	17.15	60	1029	2.06	1.04	100	2590
17	1	0	1	1	9256320027	A	4E	8.1	2.03	0.57	23.1	56	39.55	60	2373	1.92	1.07	100	2780
18	1	0	1	1	9269325094	E	2E	8.2	2.05	1.03	34.5	42	38.25	60	2295	1.97	0.66	100	3160
19	1	0	1	1	9256320013	I	2E	7.7	1.83	0.5	22.6	32	27.3	60	1638	1.86	0.82	100	2680
20	1	0	1	1	9256320027	L	6E	7.6	1.92	1.12	40.6	56	48.3	60	2898	1.88	1.35	100	3520
21	1	0	1	1	9256320013	D	1E	7.3	2.03	0.37	28.9	57	42.95	60	2577	1.82	0.78	100	2710
22	1	0	1	1	9256320027	J	6E	7.8	2.04	1.1	35.3	51	43.15	60	2589	1.93	1.37	100	3700
23	1	0	1	1	9256320013	J	8E	7.6	2.1	1.03	40.8	35.42	38.11	60	2286.6	2.05	1.21	100	3290
24	1	0	1	1	9269325094	A	6E	7.6	2.09	1.05	39.9	61	50.45	60	3027	1.91	1.32	100	3820
25	1	0	1	1	9231092133	A	7E	7.3	2.04	0.36	34.5	46	40.25	60	2415	1.84	0.95	100	2990
26	1	0	1	1	9269325063	B	2E	8	2.04	1.08	37.3	51	44.15	60	2649	1.9	0.54	100	3940
27	1	0	1	1	9256320027	B	3E	7.6	2.03	0.9	36.8	48	42.4	60	2544	1.78	1.06	100	3670
28	1	0	1	1	9256320013	F	7E	8.4	1.88	0.99	33.8	29	31.4	60	1884	1.84	0.58	100	3330
29	1	0	1	1	9256320027	I	7E	8.1	1.9	0.42	25.4	53.9	39.65	60	2379	1.87	1.12	100	2880
30	1	0	1	1	9269325094	B	5E	7.7	2.33	0.9	30.8	46	38.4	60	2304	1.88	1.48	100	3320
31	1	0	1	1	9231092133	L	6E	7.5	2.03	0.92	27.9	43	35.45	60	2127	1.89	1	100	2530
32	1	0	1	1	9269325080	D	7E	7.7	1.99	0.66	22.5	17	19.75	60	1185	1.9	0.62	100	2260
33	1	0	1	1	9269325094	I	3E	7.7	1.96	0.94	38.1	52	45.05	60	2703	1.87	1.32	100	3460
34	1	0	1	1	9269325094	G	4E	7.8	1.96	0.95	31	34	32.5	60	1950	1.87	1.32	100	2620
36	1	0	1	1	9231092133	F	5E	7.1	2.27	0.86	22.9	35	28.95	60	1737	1.9	0.79	100	2280
37	1	0	1	1	9256320013	L	7E	6.6	1.94	0.85	23.8	15.12	19.46	60	1167.6	1.87	1.08	100	2630
38	1	0	1	1	9231092133	E	4E	7.8	1.99	0.77	19.1	21	20.05	60	1203	1.86	1.13	100	1940
39	1	1	1	1	9269325080	C	7E	6.4	1.88	0.8	19.9	30	24.95	60	1497	1.78	1.21	100	2590
42	1	0	1	1	9269325094	C	3E	7.7	2.04	0.48	19.6	46.7	33.15	60	1989	2.03	0.84	100	2110
43	1	0	1	1	9269325080	A	6E	6.4	1.93	0.8	19.9	40	29.95	60	1797	1.91	1.11	100	2440
46	1	0	1	1	9269325063	F	5E	6.3	2	0.72	18.8	8.97	13.885	60	833.1	1.78	0.96	100	1920
47	1	0	1	1	9269325080	I	4E	6.7	1.95	0.21	16.1	32.1	24.1	60	1446	1.99	1.12	100	2040
49	1	0	1	1	9269325063	H	5E	8.1	2.05	0.36	22.7	20.2	21.45	60	1287	1.85	1	100	1880
50	1	0	1	1	9269325063	A	3E	7.4	1.92	0.84	23.3	34	28.65	60	1719	1.78	0.8	100	1990
51	1	0	1	1	9256320013	H	4E	7.6	1.98	0.92	33.3	36	34.65	60	2079	2.02	1.17	100	2500
52	1	0	1	1	9269325080	H	3E	7	1.94	0.84	27.5	46	36.75	60	2205	1.9	1.12	100	2070
53	1	0	1	1	9269325080	E	8E	7.2	2.13	0.81	41.5	81	61.25	60	3675	1.85	0.83	100	2350
55	1	0	1	1	9256320013	C	7E	6.5	1.93	0.85	23.9	25	24.45	60	1467	1.68	0.92	100	1730
56	1	0	1	1	9269325080	G	6E	6.1	1.98	0.84	25.9	60.47	43.185	60	2591.1	2.02	1.13	100	1670
57	1	0	1	1	9269325080	F	3E	6.9	1.97	0.82	22.9	34	28.45	60	1707	2.18	1.04	100	1560
58	1	0	1	1	9231092133	D	4E	7.8	2	0.96	31.4	38	34.7	60	2082	1.78	0.78	100	1660
59	1	0	1	1	9231092133	I	4E	7.5	1.96	0.96	36.5	55	45.75	60	2745	1.82	0.86	100	2200
60	1	0	1	1	9231092133	K	1E	7.2	2.13	0.18	25.1	34	29.55	60	1773	2	0.97	100	1600
61	1	0	1	1	9269325094	J	3E	7.3	2.05	1.11	39.7	61	50.35	60	3021	1.93	1.09	100	2000
62	1	0	1	1	9269325063	D	5E	7.2	2.14	0.83	27.1	48	37.55	60	2253	1.76	0.71	100	1650
63	1	0	1	1	9269325080	L	4E	7.8	2	0.99	30.2	35	32.6	60	1956	1.81	1.12	100	1840
64	1	0	1	1	9269325080	J	7E	6	1.95	0.69	23.4	47	35.2	60	2112	1.88	0.88	100	1840
65	1	0	1	1	9256320027	C	1E	7	2.13	0.78	33.7	53	43.35	60	2601	2.05	1.19	100	2160
66	1	0	1	1	9231092133	J	1E	7.5	2.12	0.7	32.3	41	36.65	60	2199	1.88	0.94	100	2090
67	1	0	1	1	9269325063	G	4E	7.4	2.03	0.81	27.5	42	34.75	60	2085	1.98	0.82	100	1880
68	1	0	1	1	9231092133	G	4E	7.6	1.95	0.94	29.1	36	32.55	60	1953	1.91	1.01	100	1850
69	1	0	1	1	9269325063	C	4E	7.3	2.03	0.94	33	44	38.5	60	2310	1.86	0.99	100	2050
70	1	1	1	1	9269325080	K	1E	7.5	2.13	1.03	50.4	80	65.2	60	3912	1.92	0.66	100	2730
72	1	0	1	1	9269325080	B	1E	7.8	2.06	0.57	26	51	38.5	60	2310	1.95	0.8	100	1480
73	1	0	1	1	9256320027	E	6E	7.5	2.02	0.4	22.5	32	27.25	60	1635	1.83	0.46	100	1390
74	1	0	1	1	9231092133	H	5E	8	2.03	0.52	26.6	37	31.8	60	1908	1.72	0.47	100	1090
75	1	0	1	1	9269325094	D	6E	7.6	2.01	0.51	24.1	36	30.05	60	1803	1.69	0.4	100	1320
76	1	0	1	1	9269325094	K	1E	7.8	1.99	0.71	21.9	33	27.45	60	1647	2.45	0.63	100	1170
77	1	0	1	1	9256320027	D	2E	7.9	2.03	0.71	20.5	28	24.25	60	1455	2.12	0.98	100	1330
78	1	0	1	1	9269325063	J	1E	7.7	2.04	0.25	19.5	34	26.75	60	1605	2.15	0.71	100	930
79	1	0	1	1	9256320013	K	6E	7.1	1.92	0.4	14.8	27	20.9	60	1254	2.01	0.55	100	720
80	1	0	1	1	9256320013	G	5E	7.1	2.05	0.34	12.2	22	17.1	60	1026	1.5	0.4	100	630
81	1	0	1	0	9256320027	G	5E	8.1	2.12	0.49	10.4	15	12.7	60	762	1.59	0.26	100	440

### Sheet: Legend
SUPPLEMENTARY TABLE 1 | SECTION USAGE AND QUALITY CONTROL (CASE 1)
Section ID	The sequential order in which sections were cut; skipped sections were not analyzed
RNA-array	Binary vector indicating whether the section was analyzed by ILMN HT12v4 microarray
Exome	Binary vector indicating whether the section was analyzed by Exome sequencing
Amp-seq	Binary vector indicating whether the section was analyzed by deep sequencing of mutation-spanning PCR amplicons (Amp-seq)
Methylation array	Binary vector indicating whether the section was analyzed by methylation array
Array.ID	Unique identifier for each RNA microarray chip
Array.position	Position on the RNA microarray chip that the sample was loaded
QC.batch	After sectioning the samples were randomized, nucleic acids were isolated, and QC was performed in batches of 12
RIN	RNA integrity score generated by the Agilent Bioanalyzer (BA) 2100
ND.RNA.260.280	Ratio of optical densities at 260 and 280nm determined by Nanodrop (ND) spectrophotometer for RNA
ND.RNA.260.230	Ratio of optical densities at 260 and 230nm determined by ND spectrophotometer for RNA
ND.RNA.conc.ng.ul	Concentration of RNA in ng per microliter as determined by ND spectrophotometer
BA.RNA.conc.ng.ul	Concentration of RNA in ng per microliter as determined by Agilent BA 2100
Mean.RNA.conc.ng.ul	Mean concentration of RNA calculated from the ND and BA measurements
RNA.total.vol.ul	Total volume of RNA isolated (microliters)
Total.RNA.ng	Total amount of RNA isolated (nanograms)
ND.DNA.260.280	Ratio of optical densities at 260 and 280nm as determined by ND
ND.DNA.260.230	Ratio of optical densities at 260 and 230nm as determined by ND
DNA.total.vol.ul	Total volume of DNA isolated (microliters)
Total.DNA.ng	Total amount of DNA isolated (nanograms)
