## Supplemental Table 3 for "Deconstructing intratumoral heterogeneity through multiomic and multiscale analysis of serial sections"

### Sheet: Table S3
SUPPLEMENTARY TABLE 3 | PRIMERS FOR AMP-SEQ (CASE 1)
Mutation	Amplicon Length	Annealing Temperature	Forward Primer	Reverse Primer
ACCS	482	61.1°C annealing	GTGCAAGTATGCCCCAAACG	GGTCTACCCTGCTCTGTTCC
ATRX	499	63°C annealing	GGTTTTCAGCATGTTTTCTTCCAC	GGGTGTGTTGACTCACGC
BRD7	455	61.1°C annealing	TTCTTCCCTGGTTAATGACAGGAT	AGAGGGGTATCACACCATCAA
C14orf39	444	61.1°C annealing	GAAACTTACTTGAGAAGCCAGAAGG	TAAAAGTTCTACCTGACCACGGC
C2	502	61.1°C annealing	CATCCCTGGGTTGGAACTGG	ACCCTGCTCAACCAGAAACC
CSAG1	513	63°C annealing	GAAACCCCTGTTCTCACCCC	CCACCTCTTCCCCTTAAGCC
CTNNA3	520	61.1°C annealing	CACACTGAATACAACCTAACTCCG	CTTTCTCTGCTTTGTATTTGCCAC
CTNND2	486	61.1°C annealing	AAGGAACCTCTCGTACCGGC	AATCCAGCTCCGACAATGCC
BRINP1	500	61.1°C annealing	CTTTAGCGGGAGCCATTCGG	TGTTGGTCAGTTTCAGGCGG
FAM193B	506	61.1°C annealing	GTCAAAGACTCCATCCGTGC	CTTGCCTCGCTCTTCTTGG
SINHCAF	458	61.1°C annealing	CCCCAAAAGAAATGTGCTTGC	ACTCTGGGAATTACTGAGTTAAGC
GDPD2	497	63°C annealing	TCCTTGCTATTGGTGGGTCC	TGGTCAATTTGGGCTCATGG
ADGRG6	488	61.1°C annealing	CAGATTCTCAGACTGTATAACCTCC	ACAAAATTTAGTCTGGCTCTCTCC
GPR173	507	61.1°C annealing	TTGCAGGTGCAATGTAGCAGG	ATGCGCTTGGCGTAGAAGC
H4C12	487	63°C annealing	AGTACTGCGCGACAATATCC	CCCATGTCAGTAAGCTCTGG
IAPP	504	63°C annealing	AACTGAGAAATGCAACATTGACTG	CTGGAGATGAAAAGGGCACTG
IDH1	478	64.2°C annealing	ACCAACGACCAAGTCACCAA	ATGTGTTGAGATGGACGCCT
IL7R	516	61.1°C annealing	TGCCTTTTAAACCAAAATCCCTCC	GCTTGGGAAACATTGCATTACG
MORC1	511	61.1°C annealing	ACTGTCATGTGTCTCTTTCCTCC	GAAGTTAGCTGAGTTCTCGTTCC
MUC16	483	61.1°C annealing	CAAATGGCCAGCACAATCCC	TGGGGACTTAGTCAGTGTTGG
NOL7	493	61.1°C annealing	GATCCAGCTTTATTCTCCTGTCTCT	GCAAGGCACAGTTCTACTCCA
NTRK1	431	63°C annealing	TGAGTAGCCCAAGGTGGAGG	TTTCATCCTGCATGGGAGCC
OR52N2	434	63°C annealing	CTCTCCTCACCAAGCGCC	TACACCTTCCTGAATCTGCTTGG
OR7C2	451	63°C annealing	TGACATGCAGCTTCTCCTCC	ATTTGTGCAGAAGGACAGCC
PASD1	492	58.7°C annealing	AGCACCTACTGATGACCACG	CCATCATGTGACTAACTGCCG
PCLO	458	63°C annealing	CAGTCTCCAGCTAAGGCACC	GGAGGCTGTTTTGCAGATGG
PEX1	458	63°C annealing	CCATTCATGTATTTCCATGGGACC	CAAAGCGTAAATGTGTCCCCC
PHF8	482	GC Rich kit 1M resolution 55°C annealing 2uM primers final conc	GGCCTGGAGATCGAGATGC	GTTCGTGCATCTGCCGC
PKD2	477	64.2°C annealing	GATAACCCTGGCCCTACAGC	GTTGGAGTGGGTGGTACAGG
PLA2G4D	486	GC Rich kit 1M Resolution 55.7°C annealing	CCACAAACAGGACAGAGCC	ATGTGGGCATCAGCAAGG
RECQL	451	63°C annealing	TTGATATGGCGGGCAACACC	AGGGAAAGAATGATCCACCTGC
RTN4	476	61.1°C annealing	TACTTCTTTCCCCAGTACGCC	ACTCTTCAAATGATGGGCAAAGC
SCAPER	502	63°C annealing	CCATGTAGCCTTAGCATTGGC	GGCTCATCAGTGTTATTTCCAAGG
SLC20A2	477	63°C annealing	TGGTAGAGTGTAGCCTTTGTGG	TGCACCACATTATATCACCACG
SPEF2	549	61.1°C annealing	AATTATAGGCTTCTTGGACAACTGG	CCTTTACCTTTATCTACAATATCTCTAATGTTC
SUSD4	452	55.7°C annealing	TGGCTTATTGTGGTGTTCCG	AGCTCCAGACAGAATGTGGG
TBCC	506	64.2°C annealing	TTAGGCCAATCACCGGACG	AAAGCGAAACGCTTCTTGGG
TEC	454	58.7°C annealing	TTGGTGTCTGTAGTACCAAGGG	CATAAAAGCTTGCGCTTTATCACC
TP53	512	56.9°C annealing	TTTGCTGCCGTCTTCCAGTT	GCCACTGACAACCACCCTTA
TRIL	471	GC Rich kit 1M Resolution 55.7°C annealing	CCGAAAGAGGCCATTTAGCG	GCCTGCAAGAGGTTGTTCC
WASL	525	63°C annealing	TGTGAGATATCATCTGTGCTCAGG	CCCCATCAGAAGGCAGGC
ZFYVE16	451	63°C annealing	GATTGCCAAGGCCACTCC	AGCACTCTAATAATCACACCAGG

### Sheet: Legend
SUPPLEMENTARY TABLE 3 | PRIIMERS FOR AMP-SEQ (CASE 1)
Mutation	The mutation that was targeted by the amplicon.
Amplicon Length	The length of the amplicon when amplified from DNA.
Primer Concentration	Concentration of each primer in the PCR mix in micromolar.
Annealing Temperature	PCR conditions of the the FastStart or GC-Rich PCR kit (Roche).
Forward Primer	The forward primer sequence of the amplicon, 5’ to 3’.
Reverse Primer	The reverse primer sequence of the amplicon, 5’ to 3’.
