## Supplemental Table 6 for "Deconstructing intratumoral heterogeneity through multiomic and multiscale analysis of serial sections"

### Sheet: Table S6
SUPPLEMENTARY TABLE 6 | CELLULAR AND CLONAL FRACTIONS (CASE 1)
Section ID	CITUP, Nonmalignant fraction	CITUP, clone 1 fraction	CITUP, clone 2 fraction	CITUP, clone 3 fraction	CITUP, clone 4 fraction	CITUP, clone 5 fraction	CITUP, clone 6 fraction
1	0.169555	0.342132	-9.24515e-17	0.0703977	0.00426146	0.10984	0.303814
2	0.212363	0.249124	-8.96077e-17	0.0632028	0.00456786	0.118877	0.351865
6	0.178671	0.261597	0.0161091	0.0824188	0.0050515	0.10645	0.349703
8	0.218018	0.264651	8.70251e-17	0.094935	0.00344056	0.115143	0.303813
9	0.198003	0.454502	0.00179671	0	0.00862267	0.131672	0.205404
10	0.198175	0.223052	0	0.112902	0.00377262	0.134664	0.327435
11	0.223961	0.369337	0.00113848	0.0572164	0.0043122	0.113531	0.230504
12	0.152249	0.352534	0.00110163	0.0426258	0.00421722	0.157574	0.289698
13	0.171575	0.35773	0.000802701	0.0528838	0.00356469	0.150437	0.263007
14	0.181295	0.390253	0	0.056197	0.0072367	0.138625	0.226393
15	0.198647	0.32565	0.00454597	0.120572	0.00433289	0.126014	0.220239
16	0.217765	0.195499	0.00177043	0.192161	0.00351906	0.130307	0.258979
17	0.222161	0.272603	0.000997096	0.125804	0.00368345	0.160565	0.214186
18	0.198926	0.244522	0.00155214	0.118677	0.00644076	0.157313	0.272569
19	0.19832	0.335977	-8.91687e-17	0.0770342	0.00425685	0.162586	0.221826
20	0.238394	0.330009	0.00129376	0.107256	0.0045439	0.139503	0.179
21	0.161177	0.312167	0.00154227	0.138259	0.00239658	0.166091	0.218367
22	0.206018	0.406548	0.000742052	0.0466882	0.00321142	0.166823	0.169968
23	0.251151	0.420932	0.000650913	0.0733087	0.00193744	0.13383	0.11819
24	0.201839	0.303233	0.00100444	0.140829	0.00313557	0.150738	0.199221
25	0.220058	0.483758	0.00116588	0.0625346	0.0039063	0.15451	0.0740672
26	0.200758	0.289705	0	0.196516	0.00522592	0.163022	0.144773
27	0.217184	0.361365	0.00151169	0.0897154	0.00387978	0.19904	0.127305
28	0.198788	0.434023	0.0021848	0.0586782	0.00119526	0.180809	0.124323
29	0.218142	0.352576	0	0.114923	0.00293993	0.220093	0.0913264
30	0.245547	0.449408	-8.39537e-17	0.0369334	0.0107945	0.197772	0.059545
31	0.197285	0.575381	0.000754466	0	0.000203476	0.204389	0.0219871
32	0.205342	0.482782	0.00173084	0	0.00536408	0.247305	0.057476
33	0.228381	0.290071	0	0.138103	0.0101226	0.194656	0.138667
34	0.241859	0.311753	-8.65289e-17	0.070827	0.0189168	0.221582	0.135064
36	0.225315	0.20499	0	0.116404	0.0183542	0.223673	0.211263
38	0.283477	0.459776	0.000752586	0.0225974	0.0224509	0.210947	0
39	0.246833	0.287876	0.0095012	0.0602026	0.0154661	0.198978	0.181143
42	0.264319	0.465556	0	0	0.0151572	0.198315	0.0566525
43	0.242046	0.285512	0	0.0716749	0.0236574	0.211288	0.165822
46	0.342281	0.234287	0.0015442	0.105577	0.0239363	0.160241	0.132134
47	0.374093	0.279261	0.00166385	0.0948161	0.0207382	0.150342	0.0790858
49	0.393744	0.211289	0.00162244	0.142772	0.0217183	0.146923	0.0819313
50	0.426196	0.283552	0.00253104	0.0647108	0.0195154	0.184945	0.0185498
51	0.420185	0.079528	0	0.125642	0.0290822	0.205728	0.139835
52	0.431968	0.166601	0	0.130402	0.0152061	0.163748	0.0920744
53	0.463836	0.091044	0	0.153074	0.0208691	0.165827	0.10535
55	0.48838	0.0127059	0.000798351	0.199465	0.0175671	0.138794	0.142289
56	0.505519	0.0327592	0.00107796	0.143121	0.0303422	0.172403	0.114777
57	0.541118	0.127267	0	0.151059	0.0246521	0.155903	0
58	0.553365	0.10706	0	0.179603	0.0148585	0.138226	0.00688665
59	0.557328	0.0160297	0.00113703	0.194294	0.0182896	0.134677	0.078244
60	0.546019	0.210948	0.000893929	0.115927	0.0243878	0.100673	0.00115101
61	0.505586	0.00136272	5.54338e-17	0.19449	0.0213097	0.155438	0.121813
62	0.462155	0.0799339	0	0.186669	0.0227083	0.166053	0.0824812
63	0.45043	0.00146546	6.15192e-17	0.301973	0.0324666	0.0851933	0.128472
64	0.45249	0.280227	6.07857e-17	0.137226	0.0261692	0.103888	0
65	0.479765	0.15006	0	0.124311	0.0404526	0.077346	0.128065
66	0.439218	0.244497	0	0.166286	0.0397106	0.110289	0
67	0.462603	0.193464	0	0.210573	0.0226612	0.103591	0.007107
68	0.430552	0.129084	-6.36377e-17	0.236728	0.034619	0.0955185	0.0734973
69	0.452366	0.27584	1.216e-16	0.159175	0.0350802	0.077539	0
70	0.463172	0.180003	0	0.219171	0.0423506	0.0953032	0
72	0.466455	0.185399	0	0.253373	0.0312221	0.063551	0
73	0.489382	0.0200247	0	0.283598	0.0471767	0.0674294	0.092389
74	0.532355	0.161923	0	0.208881	0.0500661	0.0467748	0
75	0.518702	0.139019	0	0.253404	0.0472671	0.0416079	0
76	0.543787	0.153169	5.06497e-17	0.212259	0.0500872	0.0406983	0
77	0.562118	0.0406686	-4.87941e-17	0.299337	0.0435211	0.0334437	0.0209119
78	0.557141	0.186604	0	0.199771	0.0366834	0.0198008	0
79	0.583576	0.0278364	0.00253067	0.25602	0.0657999	0.0315732	0.0326638
80	0.617303	0.150948	0	0.172348	0.0385824	0.0208186	0

### Sheet: Legend
SUPPLEMENTARY TABLE 6 | CELLULAR AND CLONAL FRACTIONS (CASE 1)
Section ID	Section ID number of the tumor.
CITUP, nonmalignant fraction	Derived fraction of nonmalignant cells obtained by subtracting the sum of all clonal fractions assigned by CITUP
CITUP, clone 1...6 fraction	Clonal fraction of clone N, as assigned by CITUP
