## Supplemental Table 7 for "Deconstructing intratumoral heterogeneity through multiomic and multiscale analysis of serial sections"

### Sheet: Table_S7
SUPPLEMENTARY TABLE 7 | MODULE EIGENGENES (CASE 1)
Section ID	purple	green	cyan	midnightblue	pink	black	royalblue	skyblue3	blue	grey60	white	salmon	darkgrey	darkolivegreen	darkturquoise	lightyellow	darkred	yellowgreen	turquoise	brown	lightgreen	paleturquoise	darkorange	steelblue	plum1	yellow	magenta	sienna3	red	tan	darkmagenta	darkgreen	greenyellow	orange	saddlebrown	skyblue	lightcyan	violet
1	0.185623	0.287489	0.355427	-0.0825259	-0.170293	-0.216727	-0.139991	-0.210485	-0.120217	-0.12506	-0.192979	-0.159649	-0.175114	-0.0509203	-0.150148	-0.00575494	-0.0262372	0.0970393	0.118845	0.011435	0.267279	0.0735294	0.164584	0.185274	0.0865802	0.153753	0.147091	-0.125384	0.0625914	0.0928159	0.173135	0.00877017	-0.00946465	0.0125836	-0.0609977	-0.0456526	0.233925	0.0935903
2	-0.0213059	0.041147	0.017606	-0.0971976	-0.162356	-0.200898	-0.166543	-0.110192	-0.115493	-0.109911	-0.145946	-0.0990994	-0.0791158	-0.0924034	0.031452	-0.031853	-0.0543143	0.0774837	0.126523	0.0101739	0.00577609	0.0344829	0.199822	0.248782	0.0643876	0.104565	0.00219259	-0.112784	0.0542043	-0.0350611	0.198784	-0.102817	0.0238473	0.0851639	0.293782	0.0332858	0.110468	0.109219
6	0.0207623	0.0813334	0.0508169	-0.0634255	-0.0804036	-0.189303	-0.114979	-0.176195	-0.115644	-0.144612	-0.0777057	-0.153581	0.0105206	-0.0263259	0.0175832	0.0538586	0.0787211	0.0113948	0.131355	0.0269763	0.0359172	0.00155477	0.284051	0.209652	-0.0168536	0.131887	0.043352	-0.174269	0.0778862	0.0367798	0.231127	-0.11729	-0.0573689	-0.0971261	0.235737	0.011022	0.143049	0.00437001
8	-0.0338961	0.0445235	-0.04081	-0.104499	-0.102007	-0.176488	-0.160876	-0.180834	-0.122145	-0.10306	-0.115546	-0.0617823	0.0182896	0.00637596	-0.0241173	-0.0120565	0.0698694	-0.0138208	0.132409	0.0895549	0.0590581	0.0117635	0.125411	0.208777	0.0274302	0.0591397	-0.11384	-0.175459	-0.0218779	-0.126483	0.111996	-0.0745098	-0.0230005	0.172651	0.28129	-0.0746908	0.0715747	0.0944636
9	-0.0427176	0.0753349	0.0772907	-0.0292004	-0.0510386	-0.111266	0.106268	-0.0829423	-0.111381	-0.0977016	0.0970009	0.0274524	-0.0353823	0.135962	0.0244746	0.140072	0.201802	0.0379227	0.12972	0.172047	0.230294	0.13127	0.275096	0.0878457	-0.0545758	0.0937007	-0.0937497	-0.142869	-0.00281156	-0.0637094	0.0901268	-0.136684	-0.176021	-0.065316	-0.0587125	-0.0979078	-0.0488536	-0.134752
10	-0.134707	-0.0614733	-0.126029	-0.0076728	-0.123424	-0.171577	-0.0618797	-0.193777	-0.120578	-0.10378	-0.0450174	-0.139268	0.0587352	-0.00369873	0.0829078	0.279886	0.157534	0.181697	0.136982	0.123392	-0.0515935	0.0349512	0.138608	0.225578	0.0587743	0.0400293	-0.116903	-0.0954517	-0.0885476	-0.110058	0.250297	-0.106005	0.049787	0.0584894	-0.0404873	-0.000399939	0.0741637	0.0651213
11	-0.0597116	0.0933556	0.00402467	-0.0682872	-0.130072	-0.163507	0.122543	-0.0366822	-0.126325	-0.0695305	-0.0851776	-0.0549724	-0.129903	-0.0904214	-0.063205	0.138111	0.199488	0.174025	0.120134	0.13562	0.175869	0.186551	0.228066	0.0761821	0.13146	0.115379	0.110493	-0.140864	-0.0841335	0.0201663	-0.0882075	-0.145851	-0.193419	-0.0753307	-0.0233617	-0.0936444	0.00224849	-0.0739662
12	-0.159507	-0.062273	-0.198093	-0.00311773	-0.096491	-0.126996	0.0939109	-0.0231818	-0.117625	-0.0591658	-0.0110803	0.168825	0.0576103	0.0443755	0.0579707	0.211649	0.14384	0.0928726	0.133168	0.228049	0.0194665	0.130399	0.19966	0.16673	0.192606	0.0295654	-0.032698	-0.103596	-0.156136	-0.0840633	0.0848746	-0.185185	-0.154399	0.0407354	-0.0903225	-0.119019	-0.0822809	-0.111007
13	0.0491818	0.155569	0.172168	0.0356865	-0.0861208	-0.121609	0.122826	-0.12877	-0.122027	-0.108564	0.0735285	0.105385	0.0248558	0.034471	0.024334	0.240556	0.221296	0.19676	0.114825	0.23836	0.297405	0.283489	0.0259793	-0.0163047	0.0163114	0.0102566	-0.0223519	-0.131495	-0.163435	-0.0313875	-0.146474	-0.10558	-0.211573	-0.107011	-0.129814	-0.142857	-0.100587	-0.202312
14	-0.030839	0.0232936	0.0143153	0.0401654	-0.112746	-0.128167	-0.0985903	-0.09444	-0.124489	-0.0942245	-0.0575732	0.00380603	0.0899648	0.0104284	0.106465	0.189884	0.0765712	0.218436	0.138019	0.143179	0.0410317	0.0313191	0.00911876	0.0453451	0.100334	-0.00858755	-0.150149	-0.0327702	-0.157848	-0.195814	0.146284	-0.0518311	0.0232589	0.0874339	0.0281794	-0.0374695	0.0735882	0.0791863
15	-0.111522	-0.0237122	-0.0723114	0.0118182	-0.106177	-0.128189	-0.0366169	-0.0700478	-0.127008	-0.0818367	-0.19313	-0.0614775	-0.0503129	-0.115769	-0.0263618	0.0915581	0.0212594	0.229681	0.131118	0.0916798	0.0532625	0.0740746	0.110568	0.0568125	0.139762	0.0940706	0.0652772	-0.0157092	-0.0418847	0.00105385	-0.00481538	-0.0599492	0.052157	0.153146	-0.103409	0.0374154	0.0934032	0.101733
16	-0.157075	-0.0624889	-0.116415	0.0398722	-0.0766311	-0.125578	0.0427824	0.0965659	-0.11734	-0.0544877	0.0223158	0.192985	0.0378041	0.0133775	0.0834857	0.244297	0.129584	0.216491	0.118164	0.241112	-0.0417664	0.193355	0.0755625	0.00483242	-0.0124836	0.0715142	0.12545	-0.118293	-0.14771	0.028504	-0.063137	-0.161774	-0.188665	-0.0427884	-0.0993441	-0.0700722	-0.157466	-0.164286
17	-0.139196	-0.0282435	-0.043501	0.0902435	-0.0759884	-0.137868	-0.091047	-0.0783647	-0.125284	-0.140106	-0.191617	-0.202887	-0.150952	-0.136676	-0.0953641	0.0289926	0.029919	0.0645887	0.134158	0.00318776	0.01914	0.130876	0.171784	0.0865623	0.240169	0.219919	0.177266	0.0411086	0.136397	0.125308	-0.00340401	-0.0738633	0.0169045	-0.0446106	-0.0937639	0.133223	0.204159	0.132814
18	-0.0451733	0.00341265	-0.0793567	-0.000245484	-0.10912	-0.120824	-0.233469	-0.0514345	-0.113896	-0.0445597	0.0649618	0.172056	0.241164	0.127562	0.332029	0.243247	0.12928	0.00532808	0.132756	0.20186	-0.0012653	-0.035912	-0.0825147	0.139105	0.0184879	-0.0786224	-0.173764	-0.0288789	-0.202399	-0.293105	0.174065	-0.087942	0.0411263	0.0818418	0.269618	0.0827917	0.0153305	0.0622043
19	-0.16945	-0.0778738	-0.095895	-0.0683631	-0.125548	-0.148545	-0.0485904	-0.100648	-0.121278	-0.123394	-0.139212	-0.116858	-0.0982316	-0.0780096	-0.0644817	0.0175989	0.000178431	0.0559054	0.129483	0.076068	0.0620738	0.050705	0.131173	0.0744764	0.111952	0.115643	0.0522767	0.0622138	0.0127408	-0.015637	-0.0335589	-0.00854219	0.0312468	0.09164	-0.0147775	0.0533158	0.140501	0.081236
20	-0.0759015	-0.0157839	-0.0798957	-0.0334905	-0.114446	-0.130126	-0.136082	-0.062098	-0.12231	-0.1241	-0.123824	0.0940581	0.101999	-0.0474607	0.12106	0.0513296	-0.010333	0.117948	0.125757	0.139228	0.0493432	0.0315745	-0.0398853	0.013703	0.200811	0.0161066	0.0256996	0.0503225	-0.152571	-0.0649174	-0.00798797	-0.00263053	0.0423381	0.094802	0.00881643	0.00919787	0.0482486	0.082295
21	-0.147154	-0.0897964	-0.16165	-0.0460148	-0.11829	-0.124298	-0.124809	-0.0624288	-0.111378	-0.0867266	-0.110672	-0.105916	-0.0386244	0.050534	0.100703	0.161725	0.0833662	0.269817	0.130256	0.0925832	0.142999	0.0445339	0.147312	0.130887	0.182572	0.0818044	-0.0174833	0.0952632	-0.0322556	-0.132494	0.104818	-0.0500667	0.0319527	0.11597	-0.0601345	0.165445	0.087018	0.000906498
22	-0.0278075	0.00278472	-0.0441291	-0.0876491	-0.103924	-0.143423	-0.164464	-0.0650035	-0.120778	-0.119807	-0.0632656	0.0374555	0.0655552	-0.0698558	0.117431	0.0267295	0.066353	0.0910792	0.125242	0.141777	0.0938571	-0.0247785	-0.012594	0.118828	0.0947691	0.0255975	-0.0198249	0.0256069	-0.131736	-0.105882	-0.0380681	-0.0369826	0.0332234	0.0718212	-0.0574495	0.0770548	0.0648165	0.0634272
23	0.00895337	0.0597491	0.0807575	-0.0179785	-0.132813	-0.131977	-0.119863	-0.0673045	-0.123066	-0.0916313	-0.138779	0.0336566	-0.0378167	-0.119028	0.0858768	0.000995074	-0.0475842	0.159282	0.119809	0.0902598	-0.00663185	0.0157653	-0.0759014	0.0358276	0.0822627	0.0409136	0.0190078	0.0692485	-0.0825842	-0.0498079	-0.0406067	-0.00584814	0.0473487	0.140622	-0.015833	0.0592351	0.0614754	0.122744
24	-0.104073	-0.0192457	0.0216833	-0.019698	-0.107851	-0.144633	-0.119722	0.013453	-0.116315	-0.0915408	-0.0894262	-0.136154	-0.119736	-0.203667	-0.0468506	-0.158607	-0.0461805	-0.0557408	0.12799	0.0287307	0.189189	0.0197893	0.0261007	0.126817	-0.00192196	0.15897	-0.0178334	0.104121	0.121228	-0.0624557	0.00398392	0.0394999	0.0156889	0.0680409	0.241115	0.165101	0.188699	0.227346
25	-0.04394	0.0551781	0.027351	0.0359464	-0.0518218	-0.108815	0.0269109	-0.162548	-0.116243	-0.107124	-0.000612442	0.0364225	-0.0405553	-0.0313246	0.0256767	0.0797833	0.118424	0.129451	0.111516	0.112179	0.127956	0.142185	-0.0252382	-0.0603806	0.0861341	0.140004	0.203787	0.0609536	-0.0664524	0.0576553	-0.153804	-0.0233436	-0.134886	-0.238098	-0.0815316	0.0915563	-0.0548119	-0.0497546
26	-0.109245	-0.0304291	0.0408327	-0.0224361	-0.0893589	-0.13228	0.0031059	-0.00601485	-0.118158	-0.128469	-0.135417	-0.271645	-0.336409	-0.309	-0.155507	-0.202404	-0.135205	-0.00265805	0.119934	-0.0799728	0.0198906	0.203445	0.278711	0.164323	0.35604	0.317254	0.301149	0.118993	0.284334	0.220027	-0.0967313	-0.0380847	-0.0800774	-0.130125	0.0720615	0.217818	0.26026	0.042821
27	-0.00912427	0.0691145	0.0543062	-0.00403223	-0.0727927	-0.107397	-0.141433	-0.13161	-0.118923	-0.149731	-0.164289	-0.0753897	-0.0682255	-0.201495	-0.0139941	-0.0476744	0.00610047	0.174249	0.11541	0.040247	0.109123	0.0733998	-0.0826872	0.0224892	0.156849	0.139369	0.166412	0.0520652	0.0265792	0.0282411	-0.041213	0.0494806	-0.00215953	0.00688675	-0.0815421	0.136105	0.153159	0.120995
28	-0.0753064	-0.0326046	-0.0737716	0.0156558	-0.0422713	-0.0881717	-0.113714	-0.173814	-0.11623	-0.130577	-0.140734	-0.056408	-0.00600458	-0.0574407	0.0908204	0.0957553	-0.049297	0.105408	0.129181	0.053186	0.0955337	-0.0415026	0.0804466	0.0602209	0.146302	0.0896546	0.00128593	0.0955945	-0.00060194	-0.120282	0.0787218	0.0423231	0.0530001	-0.0741082	0.000888081	0.133259	0.141537	0.113738
29	-0.0462972	0.00072378	0.0783826	0.058275	-0.0315717	-0.0792915	0.0394076	-0.174209	-0.116948	-0.140321	-0.186227	-0.269244	-0.237909	-0.123464	-0.0396296	-0.0865428	0.0263784	0.069501	0.121184	-0.0459289	0.209158	0.07881	0.110997	0.021994	0.268902	0.281555	0.228852	0.079523	0.230672	0.152706	-0.0964908	0.0528478	-0.0258172	-0.175818	-0.106754	0.245494	0.225936	0.161649
30	-0.054166	-0.0186242	-0.0680388	0.216322	0.0596625	0.0260949	-0.17708	-0.101368	-0.114625	-0.110059	-0.00575526	0.0839978	0.0732231	-0.0928852	0.301587	0.0111468	-0.0426164	0.0639972	0.119224	0.118523	0.000574173	-0.0330175	-0.0923361	0.137725	0.140543	-0.0360161	-0.0899254	0.0384026	-0.0995292	-0.216758	0.0985435	-0.0358548	0.0520464	0.0873074	0.285024	0.107091	0.0789012	0.122921
31	-0.0259585	0.0531028	-0.0345761	0.232439	0.0909612	0.0274573	0.0592725	0.185748	-0.113284	-0.109092	0.00586553	0.262969	0.132089	-0.000692733	0.253311	0.126334	0.154577	0.146173	0.0995239	0.22145	0.0703833	0.158361	-0.0596175	-0.0571732	0.079919	-0.040315	0.056836	-0.00400132	-0.210072	-0.0902567	-0.239544	-0.13223	-0.16007	-0.0627709	-0.047942	-0.0589192	-0.182311	-0.137508
32	-0.0834937	-0.01642	-0.115369	0.120455	0.0323769	-0.0319367	0.00585305	-0.0437882	-0.108669	-0.109372	0.131795	0.103031	0.114361	0.0246492	0.282264	0.0847077	0.174637	0.172976	0.108543	0.205069	0.0628556	0.166984	-0.116882	0.00480628	0.0696113	-0.0205179	-0.0554223	0.0115243	-0.185717	-0.168622	-0.158544	-0.128621	-0.138567	-0.10484	-0.0465904	0.0576829	-0.0989427	0.018688
33	-0.00907927	0.0448301	0.146441	0.0397188	0.0197654	-0.0762741	-0.115653	-0.0393486	-0.113623	-0.1215	-0.182017	-0.258248	-0.218926	-0.25097	-0.0608482	-0.177074	-0.12725	0.0576682	0.107372	-0.0878763	0.0336162	0.00348242	0.138445	0.130598	0.109079	0.249814	0.23818	0.0700688	0.257466	0.140403	-0.052837	-0.0126821	-0.00467097	-0.0905799	0.170033	0.327037	0.281249	0.217937
34	0.000785725	0.015838	0.00450824	0.0966981	0.0875325	-0.000432189	-0.173654	-0.162227	-0.102781	-0.0719755	-0.123538	-0.0380128	0.0704268	-0.133702	0.150099	-0.0745148	-0.0418905	-0.0257716	0.100392	0.0350757	0.130637	0.00284754	-0.0337172	0.212729	-0.00411766	0.0772858	0.062289	0.103022	0.0192226	-0.0700619	0.0232334	0.0225764	0.0548236	-0.037648	0.202148	0.217205	0.0865239	0.176801
36	-0.0651271	0.0107164	-0.00119107	0.149497	0.189152	0.052862	0.12455	0.034095	-0.0987923	-0.00442508	-0.0617122	0.08704	-0.0888252	-0.149159	0.115963	-0.0567334	0.0296933	0.0621798	0.0791407	0.10728	0.0657842	0.161059	0.0261042	-0.00816854	0.0234336	0.0932062	0.178532	-0.030884	-0.0573081	0.0264289	-0.202424	-0.136321	-0.15184	-0.0640888	-0.013063	0.0828867	-0.0835697	-0.0623515
38	0.0645237	0.100958	0.0727444	0.210136	0.253643	0.0732836	-0.127514	-0.172226	-0.0972025	-0.0324996	-0.122141	-0.0640406	0.0432839	-0.0453064	0.108989	0.023067	0.0867715	-0.044511	0.0800043	0.0508752	0.018493	0.049394	-0.0316422	0.034807	0.0386412	0.0627556	0.13522	-0.0266969	-0.0720849	-0.0108742	-0.112081	-0.095207	-0.0680409	-0.080694	-0.0216753	0.152525	0.0433485	0.00416003
39	-0.0969932	-0.0007148	0.0798443	0.0676676	0.13978	0.0701414	0.103823	-0.0929704	-0.0791715	0.00166995	0.076516	-0.144542	-0.17281	-0.181343	0.0391083	-0.0798243	0.0503966	-0.0812542	0.065988	0.00802172	0.0844383	0.171755	0.0235021	-0.00791465	0.0343943	0.212353	0.183396	-0.0441277	0.117348	0.196564	-0.248175	-0.187334	-0.179194	-0.246416	-0.116372	0.155455	0.0511825	-0.0499588
42	0.11816	0.217187	0.120111	0.00999993	0.141475	0.0132192	0.108924	-0.117726	-0.0849586	-0.00167565	0.0717184	0.00402408	0.0124434	-0.0339125	0.111755	0.108934	0.270041	0.0605812	0.0512418	0.124212	0.149493	0.204766	-0.0954461	-0.0137984	-0.0486963	0.00457925	0.0405099	-0.143843	-0.137394	-0.0828865	-0.245672	-0.187637	-0.165921	-0.207746	-0.140558	0.0625475	-0.1224	-0.121256
43	0.0976275	0.143967	0.0926322	0.275604	0.16135	0.0881496	-0.17488	-0.0509103	-0.0737704	0.0481022	-0.0117614	-0.0387682	-0.0734402	-0.0202552	0.0560193	-0.0291155	0.123808	-0.119229	0.059518	0.026564	0.115085	0.00317884	-0.0037689	0.0889744	0.137468	0.0419868	-0.0821856	-0.0620953	0.00549397	-0.132684	0.0179009	-0.0939362	-0.0929838	-0.0869005	0.109133	0.211732	0.014421	-0.021259
46	0.199806	0.321151	0.207404	0.262019	0.184857	0.106757	0.190817	-0.00577849	-0.0779556	0.0720427	0.103288	0.0966061	-0.064565	0.0599967	0.11161	0.042633	0.142177	0.0115487	0.0409362	0.11158	0.0607267	0.193302	-0.0594874	0.0532014	-0.0190631	-0.0157521	0.0291668	-0.175203	-0.174203	-0.109562	-0.236845	-0.174457	-0.168122	-0.146622	-0.0535422	0.0720774	-0.0711208	-0.232329
47	0.308195	0.331539	0.115277	0.241836	0.486467	0.314556	0.0964482	0.0177872	-0.00365845	0.142502	-0.0079684	-0.00434068	-0.0774519	-0.0026624	-0.0332788	-0.136431	0.10957	-0.160999	-0.041726	0.0268825	-0.0844808	0.12777	0.104067	0.0317195	-0.178979	-0.0400239	-0.0297014	-0.188499	-0.0672227	-0.070481	-0.18371	-0.273358	-0.210232	-0.127027	0.075319	-0.0384591	-0.218041	-0.244706
49	0.237774	0.244223	0.15588	0.159559	0.367101	0.288238	0.0460347	0.0106959	0.0379709	0.122853	0.0880231	-0.118908	-0.0339456	0.094152	-0.0582102	-0.0748704	0.21077	-0.122951	-0.0733315	-0.0584951	-0.0952213	-0.0064938	-0.0387868	-0.128893	-0.0949206	-0.0261535	-0.0243262	-0.23237	-0.00430702	0.0318399	-0.115062	-0.115949	-0.112095	-0.170955	-0.108377	0.050238	-0.0977085	-0.171757
50	0.180582	0.0727547	0.0134761	0.0926856	0.145571	0.16136	0.12016	0.188353	0.113398	0.0635819	0.10753	0.102945	0.00425564	0.123911	-0.0909782	-0.0373733	-0.0704316	-0.117484	-0.122699	-0.0567648	-0.0081372	-0.109387	-0.143506	-0.0431783	-0.0682222	-0.133818	-0.152822	-0.147318	-0.0393327	-0.0675006	-0.0994876	0.0218579	-0.00883101	0.0200957	0.0303133	-0.0926265	-0.129362	-0.123906
51	0.229297	0.10995	0.0675091	0.161256	0.14476	0.220621	0.21137	0.276757	0.132356	0.0428452	0.343205	0.138606	0.133525	0.227797	0.0240297	0.0891762	0.174245	-0.144347	-0.142715	-0.0158768	-0.197255	-0.137922	-0.13131	-0.217725	-0.085049	-0.21075	-0.240812	-0.186746	-0.15144	-0.20955	-0.0425263	-0.0933535	-0.073634	-0.0257888	-0.117411	-0.198236	-0.241893	-0.251531
52	0.150576	0.0297075	0.0063124	0.0248183	0.0898244	0.111248	-0.185187	-0.0566465	0.138181	0.00382505	0.0887453	0.038155	0.266456	0.22037	0.0878822	0.0405767	0.00853789	-0.0783121	-0.134956	-0.0615722	-0.03169	-0.207227	-0.229359	-0.142385	-0.233157	-0.234597	-0.268415	-0.144822	-0.134947	-0.234094	0.079213	0.223716	0.217581	0.0596095	-0.0907064	-0.137791	-0.102167	0.0398048
53	0.199465	0.111605	0.194231	-0.0127247	0.0808425	0.0872743	0.154402	0.102603	0.136548	-0.0299122	-0.0166998	-0.015555	-0.0755119	-0.0144748	-0.141755	-0.179258	-0.102663	-0.142798	-0.144986	-0.145231	0.0067329	-0.0140952	-0.0696487	-0.165435	-0.172336	-0.0653875	0.000592909	-0.00296071	0.107923	0.122429	-0.0239928	0.213866	-0.0430413	0.0149029	-0.0597657	-0.168644	-0.00929752	0.0110428
55	0.292154	0.206963	0.427105	-0.0269609	0.13427	0.0630061	0.185636	0.018058	0.126748	0.00178084	0.0311154	-0.140742	-0.125186	-0.14563	-0.223112	-0.224473	-0.0755663	-0.177969	-0.147892	-0.177845	-0.0921863	-0.0423502	-0.030196	-0.102481	-0.0274948	-0.0547774	0.00784992	-0.0247647	0.134969	0.135951	-0.107791	0.111806	-0.0139522	-0.0432003	-0.0111038	-0.11697	-0.0173977	0.120371
56	0.0225882	-0.100452	-0.0697931	-0.0432479	0.0423782	0.113939	-0.072848	-0.000994721	0.148222	0.00853084	0.182697	-0.0417259	0.170766	0.203987	-0.00615873	-0.0167146	-0.0191093	-0.145893	-0.131952	-0.0992079	-0.300654	-0.161498	-0.133623	-0.146849	-0.143099	-0.158624	-0.220462	0.119629	0.0209101	-0.133989	0.116598	0.00982305	0.121335	0.0264728	-0.007119	-0.119135	-0.0793314	0.00769732
57	0.107989	-0.0617322	0.00116659	-0.06105	0.0398257	0.063638	0.122144	0.205526	0.136466	-0.0301023	0.0178891	-0.0439046	-0.0960985	-0.019553	-0.144455	-0.183371	-0.164718	-0.0982541	-0.138292	-0.143655	-0.207739	-0.0754213	-0.100887	-0.149546	-0.108243	-0.0613735	-0.025773	0.197121	0.101484	0.141161	-0.0551083	0.0691426	0.095542	0.0333584	-0.0876919	-0.162795	-0.0670621	0.039541
58	0.0956768	-0.0224722	0.0428657	-0.0807452	0.00114153	0.0240769	0.0558952	0.124955	0.137639	-0.0827339	-0.0555693	0.00579358	-0.073291	-0.00364269	-0.123847	-0.200978	-0.134893	-0.0505078	-0.140201	-0.170119	0.0128925	-0.0653019	-0.102933	-0.0826042	-0.12244	-0.0652027	0.00728028	0.234168	0.131081	0.131432	-0.0054585	0.173664	0.101924	0.0547309	-0.0582078	-0.0893744	0.0144367	0.0675397
59	0.0873138	-0.0293056	0.0212245	-0.0420037	0.0338713	0.0865077	0.0813283	-0.019093	0.148498	0.00966742	0.256497	0.106657	0.147182	0.11351	0.0384032	-0.0553505	-0.069364	-0.0574169	-0.141547	-0.0677999	0.0073998	-0.0772223	-0.237724	-0.220497	-0.0919896	-0.139239	-0.00779981	0.233753	-0.0774737	0.0646184	0.0509844	0.134303	-0.021598	-0.0769996	-0.152971	-0.217757	-0.17022	-0.14909
60	0.0856464	-0.0558178	-0.0697613	-0.0210084	0.0389216	0.0873507	0.0694783	0.115095	0.141525	-0.0529206	0.179846	0.150314	0.240502	0.199748	0.109053	-0.0188621	-0.00781836	-0.0437937	-0.133632	-0.0390677	-0.0332183	-0.10538	-0.194244	-0.112979	-0.0895946	-0.181676	-0.0435191	0.238031	-0.114139	-0.0134188	0.116613	0.144576	-0.0247484	-0.116653	-0.0806448	-0.214125	-0.114178	-0.100553
61	0.118444	-0.0132896	-0.13488	-0.0533775	0.0582924	0.0803878	0.162415	0.156513	0.141708	-0.0216051	0.169402	0.156035	0.19166	0.197149	0.0370209	-0.0813054	-0.00695986	-0.00393357	-0.140933	-0.0130406	-0.122017	-0.00180919	-0.176179	-0.163102	-0.0844678	-0.181296	-0.0498819	0.216662	-0.126353	0.0282307	-0.114469	-0.0307848	-0.0955647	-0.0182149	-0.0615649	-0.250966	-0.238523	-0.125807
62	0.121034	-0.00358749	0.103236	-0.109802	-0.00266371	0.0295247	-0.118309	0.00152183	0.106025	-0.0169246	-0.0755289	-0.140297	-0.100265	-0.0715689	-0.131526	-0.232978	-0.184519	-0.247635	-0.112699	-0.20093	-0.0372078	-0.153548	-0.0409686	0.0176092	-0.0844981	-0.0176043	0.0819171	0.320728	0.223979	0.0816797	0.127477	0.207859	0.160952	0.0996803	0.195354	0.0507894	0.0819678	0.157233
63	0.114669	-0.00600784	0.0984547	-0.078362	0.0551188	0.106285	0.0752886	0.183015	0.113257	0.0955789	0.220481	0.224643	0.0853954	0.121656	0.0232688	0.0311103	0.0723146	-0.122914	-0.116791	-0.00440438	0.0135757	-0.0212273	-0.0979303	-0.122255	-0.19052	-0.129529	-0.113811	0.117464	-0.0620585	-0.0743258	-0.140264	-0.0630919	-0.140745	-0.0274563	-0.102238	-0.148929	-0.189358	-0.202449
64	0.0452873	-0.0535429	-0.0262453	-0.0488904	0.00407501	0.0676002	0.134033	0.0237611	0.0986182	0.0499652	0.100664	0.0769208	0.0753109	0.0758828	-0.0313235	-0.061065	0.00806238	-0.0778869	-0.110797	-0.0646199	-0.130259	-0.109179	-0.125554	-0.104427	-0.104596	-0.090534	-0.00645733	0.0653062	-0.0398467	-0.00937557	-0.0137129	0.0403567	0.056775	-0.0405257	-0.0996492	-0.0643316	-0.0983929	-0.0102821
65	0.0278366	-0.0370616	0.0592086	-0.109726	-0.0048422	0.0342624	0.0672176	0.0281626	0.0905663	-0.0406439	-0.0301955	-0.134678	-0.211803	-0.156275	-0.247306	-0.188477	-0.208821	-0.0373294	-0.101798	-0.196988	-0.0350079	0.0202182	-0.0269454	-0.117294	-0.0220057	0.105359	0.202341	0.153939	0.245005	0.300326	-0.0300819	0.0503211	0.010724	-0.178546	-0.0793554	0.020943	0.0947831	-0.0569587
66	0.0770361	-0.038319	-0.0521381	-0.119678	-0.0176082	0.0465181	-0.0145327	-0.0540528	0.0956307	0.0803732	-0.0427829	-0.0964128	-0.0313635	0.114738	-0.0927078	-0.0191608	-0.0837736	-0.10208	-0.0968057	-0.165503	-0.0407247	-0.083607	0.0730801	-0.0285541	-0.0104174	-0.0301356	0.0194166	0.0782473	0.107583	0.125119	0.163558	0.0955575	0.063106	0.0727937	-0.0980788	0.0303592	0.026626	-0.0271981
67	0.115651	0.054834	0.0183593	-0.0910473	-0.0134544	0.0529021	0.138756	0.127017	0.0941402	0.0775107	0.0215585	0.0493622	-0.0175851	-0.019822	-0.0358373	-0.0502919	-0.0253021	-0.00573886	-0.105181	-0.0977893	0.088387	0.0464134	0.0239651	0.0558869	-0.113148	-0.0401713	0.0862034	0.0862227	0.0282208	0.176211	-0.0282408	0.0855556	-0.0468786	-0.086165	-0.0415635	-0.0448164	-0.0766567	-0.187172
68	0.0347506	-0.0578257	-0.0473917	-0.0818073	-0.0104712	0.0752575	0.161776	0.00841029	0.103559	0.111347	0.161101	0.13766	0.114516	0.121239	0.0575317	0.0435252	-0.0503819	-0.00823699	-0.0997836	-0.0602738	-0.089643	-0.00861771	0.0438009	0.0904871	-0.10115	-0.0652653	-0.0904993	0.081106	0.0232883	0.0222707	0.0796308	0.0124992	0.0227137	-0.104471	-0.0261658	-0.0302167	-0.0364697	-0.126421
69	-0.0172078	-0.0424385	-0.00710312	-0.061378	-0.00963197	0.0566652	0.0672626	0.0285914	0.101243	0.150973	0.120217	0.0828318	0.0971404	0.0283028	-0.0174258	-0.000492634	-0.0222583	-0.17516	-0.108004	-0.0515194	-0.0899385	0.00336706	-0.0763285	-0.0987178	-0.0352023	-0.0703621	0.0223415	0.0320306	-0.0160835	0.0949837	0.00642786	0.0285055	-0.0446071	-0.179964	-0.00651556	-0.0729069	-0.0663088	-0.0681045
70	0.0107957	-0.065222	0.0488706	-0.0717515	0.000633949	0.0445811	0.153552	-0.0278088	0.110323	0.100225	0.10659	0.133293	0.055637	0.108614	-0.0222812	0.0666111	-0.060034	-0.0890849	-0.110325	-0.0532686	-0.086344	-0.133502	-0.0809822	0.0113386	-0.177055	-0.0547754	-0.0847659	0.00678136	0.0347461	0.0104744	0.0967532	0.0596085	-0.0144437	-0.073513	-0.065893	-0.0651347	-0.0757232	-0.0691777
72	-0.028148	-0.0878298	0.0510121	-0.110029	-0.061187	0.0372975	0.110167	0.0116296	0.0921853	0.156078	-0.00934066	-0.0376763	-0.0934495	-0.0523212	-0.203706	-0.109149	-0.194072	0.0863136	-0.109485	-0.133444	-0.0848288	-0.0156478	0.0685612	-0.00157208	-0.040388	0.0104178	0.12181	0.0501176	0.129596	0.161254	-0.0697462	0.0704481	0.0277524	0.04928	-0.136727	-0.0202787	0.0603533	0.0156861
73	-0.0631087	-0.112276	-0.111751	-0.12134	-0.0710629	0.0640283	0.110687	0.0909042	0.122632	0.164356	0.0651364	0.0759635	0.00841924	0.0562713	-0.0793437	-0.103998	-0.163002	0.0106149	-0.124778	-0.0921562	0.0593524	-0.0629341	-0.0873441	-0.139328	-0.139413	-0.109056	-0.0792453	0.00153849	-0.0203113	0.0482446	0.00855211	0.233005	0.065805	0.0490084	-0.0514905	-0.0900532	-0.0362026	6.86798e-05
74	-0.0502265	-0.141658	-0.068344	-0.141596	-0.0853051	0.0277156	-0.048879	0.0628401	0.131983	0.131449	0.0313254	0.013351	0.0260581	0.137686	-0.0755649	0.0276837	-0.0380857	-0.0324442	-0.127714	-0.118736	-0.117847	-0.14288	-0.0798689	-0.203883	-0.0741689	-0.113963	-0.070318	0.00894544	0.0159634	0.0222685	0.0804149	0.196392	0.181315	0.189394	-0.0125734	-0.00151679	-0.00342927	0.0921294
75	-0.136923	-0.182834	-0.108119	-0.128655	-0.074858	0.0440778	0.104968	0.189579	0.140519	0.193623	0.104076	0.121855	0.0655993	-0.0344642	-0.0487251	0.0806866	-0.167966	-0.0291159	-0.129822	-0.0940479	-0.138586	-0.0680132	-0.0164336	-0.02905	-0.0701164	-0.0761233	0.0236353	0.0313434	0.0219334	0.149645	0.0359528	0.123629	0.123328	0.052561	-0.0128646	-0.112551	-0.0623088	-0.0772976
76	-0.106324	-0.202729	-0.159014	-0.122935	-0.101951	0.0478915	-0.0950809	0.100172	0.141873	0.166423	0.0642496	0.0795031	0.0960259	0.061322	0.0305062	-0.0479771	-0.159831	-0.159124	-0.124701	-0.130745	-0.150716	-0.20962	-0.0396419	0.0617782	-0.133111	-0.150092	-0.190043	0.0419661	0.0231491	-0.110958	0.196975	0.200997	0.266786	0.208104	0.322968	0.0205226	0.00520158	0.169147
77	-0.151932	-0.203976	-0.210292	-0.104469	-0.0773177	0.0471095	-0.177555	0.0743895	0.144011	0.181536	-0.0733418	-0.0729399	-0.0935124	0.0321789	-0.18273	-0.13743	-0.239827	-0.22222	-0.128292	-0.18072	-0.156527	-0.223126	0.113408	-0.0156021	-0.165701	-0.0739337	-0.0171344	-0.0273561	0.204383	0.10061	0.131366	0.165771	0.224039	0.200796	0.194222	0.0475283	0.0578931	0.133155
78	-0.122883	-0.171584	-0.0363902	-0.110688	-0.080889	0.0366982	-0.028501	0.0776743	0.13926	0.155282	-0.143799	-0.0350502	-0.0946528	-0.141306	-0.208966	-0.142694	-0.217827	-0.0179197	-0.138874	-0.188293	-0.110774	-0.170855	-0.122522	-0.13157	-0.0372869	-0.0664465	-0.0316938	-0.0621056	0.139781	0.127932	0.001775	0.302327	0.230564	0.274882	0.0110494	0.0193918	0.12636	0.202991
79	-0.196047	-0.213662	-0.249324	-0.0809038	-0.000160263	0.1384	0.143711	0.232831	0.16977	0.273828	0.140872	0.138094	0.0545164	0.139138	-0.0746219	0.0697267	-0.124415	-0.0545531	-0.141597	-0.0610342	-0.200502	-0.122631	-0.0113829	-0.11813	-0.0918752	-0.105556	-0.0383417	-0.116335	0.0436307	0.120981	-0.0411735	-0.0457702	0.00716908	0.00989525	-0.033528	-0.125496	-0.163757	-0.118725
80	-0.142739	-0.196024	-0.0966379	-0.0958075	-0.0372504	0.130029	-0.039477	0.211123	0.169076	0.248554	0.160445	0.0191989	0.0610597	0.170919	-0.15952	-0.0458893	0.00268559	-0.120507	-0.147973	-0.137287	-0.15689	-0.188313	-0.0343238	-0.159257	-0.00313772	-0.111665	-0.0759425	-0.0988661	0.0950821	0.0387895	0.0836252	0.0631933	0.184015	0.154589	0.0222263	0.0419655	-0.0381436	0.0746619

### Sheet: Legend
SUPPLEMENTARY TABLE 7 | MODULE EIGENGENES (CASE 1)
Section ID	Section ID number of the tumor.
purple…violet	Unitless module eigengenes (ME) representing the relative abundance of the module across the sections.
