## Supplemental Table 9 for "Deconstructing intratumoral heterogeneity through multiomic and multiscale analysis of serial sections"

### Sheet: Table S9
SUPPLEMENTARY TABLE 9 | DESCRIPTIONS OF GENE SETS FEATURED IN FIGS. 3, S2, S3, 5, S5, 6, S7, 8
SetName	Category	No.genes	Species	PubMed.ID	Description*
Fig.3 d-g
Kelley: OPCs	CellType	150	Homo sapiens	30154505	Top 150 high fidelity genes for oligodendrocyte precursor cells.
Rock: up in microglia stimulated with IFNG after 6h	c7	200	Homo sapiens	16163375	Genes down-regulated in comparison of control microglia cells versus those 6 h after stimulation with IFNG [GeneID=3458].
Verhaak: classical subtype	Disease	162	Homo sapiens	20129251	Verhaak TCGA classical GBM subtype genes (162 genes)
Engler: infiltrating microglia/mphage in GBM	CellType	144	Homo sapiens	22937035	This geneset was taken from Joanna Phillips paper in which they looked for microglia/macrophage signatures in GBM. It was originally derived from Murat et al
Stoecker: microglial cell activation	c5	47	Homo sapiens	10626665	The change in morphology and behavior of a microglial cell resulting from exposure to a cytokine, chemokine, cellular ligand, or soluble factor. [GOC:mgi_curators, PMID:10626665, PMID:10695728, PMID:12580336, PMID:9893949]
Ashkan: radial glia	CellType	116	Homo sapiens	NA	This gene set is the intersection of two other gene sets: MOSET6718 + MOSET6745
Turcan: CpG hypermethylated and down in IDH1-mut	Disease	442	Homo sapiens	22343889	CpG hypermethylated and downregulated genes in IDH1 mutant clinical samples Qvalue <0.05 from Turcan et al 2012
Kelley: neurons	CellType	150	Homo sapiens	30154505	Top 150 high fidelity genes for neurons.
Barres: neurons	CellType	319	Mus musculus	18171944	Neuronal markers (>10x enriched) from purified cell populations (Table S6) via microarray
Masica: down and co-occuring with IDH1 mutation	Disease	438	Homo sapiens	21555372	These are genes that were found to be downregulated in glioma in and co-occur with IDH1 mutation using TCGA dataset
Phillips: most differentially expressed in pronural subtype	Disease	338	Homo sapiens	16530701	Phillips GBM paper gave lists of all of the most differentially expressed genes associated with the Proneural (PN) subtype. This is a list of the top 338 genes associated with the PN subtype.
Verhaak: proneural subtype	Disease	178	Homo sapiens	20129251	Verhaak TCGA Proneural GBM subtype genes (178 genes)
Mikkelsen: MEF upregulated in H3K27me3 region	c2	590	Mus musculus	17603471	Genes with high-CpG-density promoters (HCP) bearing histone H3 trimethylation mark at K27 (H3K27me3) in MEF cells (embryonic fibroblast).
Benporath: H3K27me3-bound genes hSC	c2	1114	Homo sapiens	18443585	Set 'H3K27 bound': genes posessing the trimethylated H3K27 (H3K27me3) mark in their promoters in human embryonic stem cells, as identified by ChIP on chip.
Bachoo: astrocytes	CellType	140	Mus musculus	15155908	Predicted astrocyte markers via machine learning (Table S3)
Stein: ESRRA targets	c2	385	Homo sapiens	18974123	Genes up-regulated by ESRRA [GeneID=2101] only.
Benporath: SUZ12 targets	c2	1033	Homo sapiens	18443585	Set 'Suz12 targets': genes identified by ChIP on chip as targets of the Polycomb protein SUZ12 [GeneID=23512] in human embryonic stem cells.
Barres: astrocytes	CellType	184	Mus musculus	18171944	Astrocyte markers (>10x enriched) from purified cell populations (Table S4) via microarray
Liberzon: Epithelial-mesenchymal transition	h	200	Homo sapiens	26771021	Genes defining epithelial-mesenchymal transition, as in wound healing, fibrosis and metastasis.
Stanford: smooth muscle cells	TissueType	18	Homo sapiens	NA	Tissue-specific genes from http://www-stat.stanford.edu/~tibs/GSA/tissues.gmt
Verhaak: mesenchymal subtype	Disease	216	Homo sapiens	20129251	Verhaak TCGA Mesenchymal GBM subtype genes (216 genes)
Harris: brain cancer progenitors	c2	43	Mus musculus	19074870	Genes from the brain cancer stem (cancer stem cell, CSC) signature.
Descartes: smooth muscle cells	c8	44	Rattus norvegicus	33184181	descartes DE_gene_77_main_cell_type.csv, fold.change>=1.5, qval<0.05, pval<0.05
Anastassiou: cancer invasiveness	c2	64	Homo sapiens	22208948	Invasiveness signature resulting from cancer cell/microenvironment interaction.
Fig. S2 a-d
Jinesh: blebbishield signature	c2	481	Homo sapiens	28855211	Genes up-regulated in blebbishields compared to control RT4 live cells
Kelley: microglia	CellType	150	Homo sapiens	30154505	Top 150 high fidelity genes for microglia.
Zeisel: microglia	CellType	436	Mus musculus	25700174	Microglia enriched transcripts from single-cell RNA-seq of adult mouse cortex/hippocampus
LaManno: microglia	CellType	303	Homo sapiens	27716510	Microglia enriched transcripts from single-cell RNA-seq of developing human midbrain (binarized value of 1 and 0 everywhere else TableS1)
Kelley: endothelial cells	CellType	150	Homo sapiens	30154505	Top 150 high fidelity genes for endothelial cells.
HPA: endothelial cells	CellType	237	Homo sapiens	27641958	Endothelial transcripts identified by correlation with seed genes (CLEC14A,CD34,VWF) in HPA data (Table S3 tab1)
LaManno: endothelial cells	CellType	385	Homo sapiens	27716510	Endothelial enriched transcripts from single-cell RNA-seq of developing human midbrain (binarized value of 1 and 0 everywhere else TableS1)
GTEX: endothelial cells	CellType	100	Homo sapiens	27641958	Endothelial transcripts identified by correlation with seed genes (CLEC14A,CD34,VWF) in GTEX data (Table S3 tab3)
Kelley: oligodendrocytes	CellType	150	Homo sapiens	30154505	Top 150 high fidelity genes for oligodendrocytes.
Zeisel: oligodendrocytes	CellType	453	Mus musculus	25700174	Oligodendrocyte enriched transcripts from single-cell RNA-seq of adult mouse cortex/hippocampus
Barres: oligodendrocytes	CellType	130	Mus musculus	18171944	Oligodendrocyte markers (>10x enriched) from purified cell populations (Table S5) via microarray
ABA: oligodendrocytes	CellType	73	Mus musculus	17151600	Oligodendrocyte markers based on genome-wide mouse ISH (Table S1)
Barres: neurons	CellType	319	Mus musculus	18171944	Neuronal markers (>10x enriched) from purified cell populations (Table S6) via microarray
Kelley: neurons	CellType	150	Homo sapiens	30154505	Top 150 high fidelity genes for neurons.
He: neurons	TissueType	285	Homo sapiens	28414332	Layer 4 human neocortical protein coding genes (Table S2)
ABA: neurons	CellType	67	Mus musculus	17151600	"MGI MP:0003245 any structural anomaly of the neurons that utilize gamma-aminobutyric acid as a neurotransmitter [ISBN:0838580343 Kandel ER, et al. Principles of Neural Science, 3rd edition] http://www.informatics.jax.org/phenotypes.shtml"
Fig. S2 i
Kelley: microglia	CellType	150	Homo sapiens	30154505	Top 150 high fidelity genes for microglia.
Verhaak: classical subtype	Disease	162	Homo sapiens	20129251	Verhaak TCGA classical GBM subtype genes (162 genes)
Kelley: neurons	CellType	150	Homo sapiens	30154505	Top 150 high fidelity genes for neurons.
Johansson: early brain cancer	c2	43	Mus musculus	15750623	Genes down-regulated in early vs late brain tumors induced by retroviral delivery of PDGFB [GeneID=5155].
Phillips: most differentially expressed in pronural subtype	Disease	338	Homo sapiens	16530701	Phillips GBM paper gave lists of all of the most differentially expressed genes associated with the Proneural (PN) subtype. This is a list of the top 338 genes associated with the PN subtype.
Barres: astrocytes	CellType	184	Mus musculus	18171944	Astrocyte markers (>10x enriched) from purified cell populations (Table S4) via microarray
Kelley: astrocytes	CellType	150	Homo sapiens	30154505	Top 150 high fidelity genes for astrocytes.
Benporath: SUZ12 targets	c2	1033	Homo sapiens	18443585	Set 'Suz12 targets': genes identified by ChIP on chip as targets of the Polycomb protein SUZ12 [GeneID=23512] in human embryonic stem cells.
Benporath: H3K27me3-bound genes	c2	1114	Homo sapiens	18443585	Set 'H3K27 bound': genes posessing the trimethylated H3K27 (H3K27me3) mark in their promoters in human embryonic stem cells, as identified by ChIP on chip.
Kelley: mural cells	CellType	150	Homo sapiens	30154505	Top 150 high fidelity genes for mural cells.
Martinez: TP53 targets	c2	619	Mus musculus	18245467	Genes up-regulated in mice with skin specific knockout of TP53 [GeneID=7157].
Verhaak: mesenchymal subtype	Disease	216	Homo sapiens	20129251	Verhaak TCGA Mesenchymal GBM subtype genes (216 genes)
Costello: CAF signature	Disease	100	Homo sapiens	NA	A list of 100 top genes derived this by PC analysis of tumor cell cultures and CAF cultures. The genes are from the PC which separated the two cultures
Cybersort: NK cells	CellType	59	Homo sapiens	25822800	Significantly DEGs identified by comparing each cell subset with the remaining subsets.
Cybersort: CD8 T-cells	CellType	68	Homo sapiens	25822800	Significantly DEGs identified by comparing each cell subset with the remaining subsets.
Abbas: Naive CD4 T-cells	CellType	197	Homo sapiens	15789058	Genes up+AC0-regulated in comparison of naive CD4 +AFs-GeneID+AD0-920+AF0- T cells versus day 0 monocytes.
Abbas: Naive CD8 T-cells	CellType	199	Homo sapiens	15789058	Genes up+AC0-regulated in comparison of naive CD8 T cells versus day 0 monocytes.
Fig. S3 b-e
Kelley: OPCs	CellType	150	Homo sapiens	30154505	Top 150 high fidelity genes for oligodendrocyte precursor cells.
Verhaak: classical subtype	Disease	162	Homo sapiens	20129251	Verhaak TCGA classical GBM subtype genes (162 genes)
Ashkan: radial glia	CellType	116	Homo sapiens	NA	This gene set is the intersection of two other gene sets: MOSET6718 + MOSET6745
HPRD: EGFR1 signaling pathway	SignalingPathway	473	Homo sapiens	NA	Signaling pathway of human interacting proteins from HPRD (http://www.netpath.org/)
Rock: up in microglia stimulated with IFNG after 6h	c7	200	Homo sapiens	16163375	Genes down+AC0-regulated in comparison of control microglia cells versus those 6 h after stimulation with IFNG +Afs-GeneID+AD0-3458+AF0-.
Stoecker: microglial cell activation	c5	47	Homo sapiens	10626665	The change in morphology and behavior of a microglial cell resulting from exposure to a cytokine, chemokine, cellular ligand, or soluble factor. [GOC:mgi_curators, PMID:10626665, PMID:10695728, PMID:12580336, PMID:9893949]
Engler: infiltrating microglia/mphage in GBM	CellType	144	Homo sapiens	22937035	This geneset was taken from Joanna Phillips paper in which they looked for microglia/macrophage signatures in GBM. It was originally derived from Murat et al
Verhaak: proneural subtype	Disease	178	Homo sapiens	20129251	Verhaak TCGA Proneural GBM subtype genes (178 genes)
Phillips: most differentially expressed in pronural subtype	Disease	338	Homo sapiens	16530701	Phillips GBM paper gave lists of all of the most differentially expressed genes associated with the Proneural (PN) subtype. This is a list of the top 338 genes associated with the PN subtype.
Turcan: CpG hypermethylated and down in IDH1-mut	Disease	442	Homo sapiens	22343889	CpG hypermethylated and downregulated genes in IDH1 mutant clinical samples Qvalue <0.05 from Turcan et al 2012
Masica: down and genes co-occuring with IDH1 mutation	Disease	438	Homo sapiens	21555372	These are genes that were found to be downregulated in glioma in and co-occur with IDH1 mutation using TCGA dataset
Verhaak: neural subtype	Disease	129	Homo sapiens	20129251	Verhaak TCGA Neural GBM subtype genes (129 genes)
Kelley: neurons	CellType	150	Homo sapiens	30154505	Top 150 high fidelity genes for neurons.
Mikkelsen: MEF upregulated in H3K27me3 region	c2	590	Mus musculus	17603471	Genes with high+AC0-CpG+AC0-density promoters (HCP) bearing histone H3 trimethylation mark at K27 (H3K27me3) in MEF cells (embryonic fibroblast).
Benporath: SUZ12 targets	c8	633	Homo sapiens	33184181	+ACI-descartes DE+AF8-gene+AF8-by+AF8-organ.csv, fold.change+AD4-5, qval+ADw-0.05, pval+ADw-0.05+ACI-,0.992456908532896
Benporath: H3K27me3-bound genes	c2	1114	Homo sapiens	18443585	+ACI-Set 'H3K27 bound': genes posessing the trimethylated H3K27 (H3K27me3) mark in their promoters in human embryonic stem cells, as identified by ChIP on chip.+ACI-.
Meissner: H3K3me2-bound NPCs	c2	491	Mus musculus	18600261	Genes with high+AC0-CpG+AC0-density promoters (HCP) bearing histone H3 dimethylation mark at K4 (H3K4me2) in neural precursor cells (NPC).
Stein: ESRRA targets	c2	385	Homo sapiens	18974123	Genes up+AC0-regulated by ESRRA +AFs-GeneID+AD0-2101+AF0- only.,0.972082189053774,6.47343239429892E+AC0-05
Doyle: cerebellar astrocytes	CellType	462	Mus musculus	19013282	Genes enriched >10x in GFP+ cells from cerebellum compared to GFP- cells from cerebellum in ALDH1L1 bacTRAP lines (astroglia)
Barres: astrocytes	CellType	184	Mus musculus	18171944	Astrocyte markers (>10x enriched) from purified cell populations (Table S4) via microarray
Bachoo: astrocytes	CellType	140	Mus musculus	15155908	Predicted astrocyte markers via machine learning (Table S3)
Jinesh: blebbishield signature	c2	481	Homo sapiens	28855211	Genes up+AC0-regulated in blebbishields compared to control RT4 live cell
Liberzon: Epithelial-mesenchymal transition	h	200	Homo sapiens	NA	+ACI-Genes defining epithelial+AC0-mesenchymal transition, as in wound healing, fibrosis and metastasis.+ACI-
Harris: brain cancer progenitors	c2	43	Mus musculus	19074870	+ACI-Genes from the brain cancer stem (cancer stem cell, CSC) signature.+ACI-
Verhaak: mesenchymal subtype	Disease	216	Homo sapiens	20129251	Verhaak TCGA Mesenchymal GBM subtype genes (216 genes)
Anastassiou: cancer invasiveness	c2	64	Homo sapiens	22208948	Invasiveness signature resulting from cancer cell/microenvironment interaction.
Descartes: endothelial cells	c8	633	Homo sapiens	33184181	descartes DE_gene_by_organ.csv, fold.change>5, qval<0.05, pval<0.05
Descartes: smooth muscle cells	c8	44	Rattus norvegicus	33184181	+ACI-descartes DE+AF8-gene+AF8-77+AF8-main+AF8-cell+AF8-type.csv
Stanford: smooth muscle cells	TissueType	18	Homo sapiens	NA	Tissue-specific genes from http://www-stat.stanford.edu/~tibs/GSA/tissues.gmt
Fig. 5 d-g
LaManno: radial glia-like cells	c8	574	Homo sapiens	27716510	Cell types are named using anatomical and functional mnemonics prefixed by +//3//f/9-m+//3//f/9- or +//3//f/9-h+//3//f/9- to indicate mouse and human respectively: OMTN, oculomotor and trochlear nucleus+ADs- Sert, serotonergic+ADs- NbM, medial neuroblast+ADs- NbDA, neuroblast dopaminergic+ADs- DA0+AC0-2, dopaminergic neurons+ADs- RN, red nucleus+ADs- Gaba1+AC0-2, GABAergic neurons+ADs- mNbL1+AC0-…
Dodo: nasophyringial carcinoma	c2	1823	Homo sapiens	17119049	Genes up+AC0-regulated in nasopharyngeal carcinoma (NPC) compared to the normal tissue.
LaManno: microglia	c8	303	Homo sapiens	27716510	Microglia enriched transcripts from single-cell RNA-seq of developing human midbrain (binarized value of 1 and 0 everywhere else TableS1)
Kelley: microglia	CellType	150	Homo sapiens	30154505	Top 150 high fidelity genes for microglia.
Verhaak: mesenchymal subtype	Disease	216	Homo sapiens	20129251	Verhaak TCGA Mesenchymal GBM subtype genes (216 genes)
Suva: astrocytoma program	Disease	150	Homo sapiens	28360267	A list of 150 genes that were associated with Astro-program genes from Fig2C.
HPRD: Notch signaling	SignalingPathway	84	Homo sapiens	NA	Signaling pathway of human interacting proteins from HPRD (http://www.netpath.org/)
HPRD: TNFalpha pathway	SignalingPathway	273	Homo sapiens	NA	Signaling pathway of human interacting proteins from HPRD (http://www.netpath.org/)
GO: extracellular matrix (ECM)	archived	568	Homo sapiens	21123617	A structure lying external to one or more cells, which provides structural support, biochemical or biomechanical cues for cells or tissues. +AFs-GOC:BHF, GOC:mah, GOC:rph, NIF+AF8-Subcellular:nlx+AF8-subcell+AF8-20090513
GOCC: collagen containing ECM	c5	423	Homo sapiens	21123617	An extracellular matrix consisting mainly of proteins (especially collagen) and glycosaminoglycans (mostly as proteoglycans) that provides not only essential physical scaffolding for the cellular constituents but can also initiate crucial biochemical and biomechanical cues required for tissue morphogenesis, differentiation and homeostasis. The components are secreted by cells in the vicinity and …
GOBP: epithelium development	c5	1275	Homo sapiens	NA	The process whose specific outcome is the progression of an epithelium over time, from its formation to the mature structure. An epithelium is a tissue that covers the internal or external surfaces of an anatomical structure.
Turcan: hypomethylated and up in IDH1 mut	Disease	236	Homo sapiens	22343889	Hypomethylated and upregulated genes in IDH1 mutant clinical samples FDR <0.05 from Turcan et al 2012
Barres: neurons	CellType	319	Mus musculus	18171944	Neuronal markers (>10x enriched) from purified cell populations (Table S6) via microarray
Ashkan: E14 IPC	CellType	487	Mus musculus	NA	Genes expressed 2x higher (FDR P<.05) in E14 IPC vs RG. VZ/SVZ cells form dorsal cortex of EOMES:GFP mice were dissected
Meissner: CpG promoters with histone methylation	c8	888	Homo sapiens	27716510	Cell types are named using anatomical and functional mnemonics prefixed by +//3//f/9-m+//3//f/9- or +//3//f/9-h+//3//f/9- to indicate mouse and human respectively: OMTN, oculomotor and trochlear nucleus+ADs- Sert, serotonergic+ADs- NbM, medial neuroblast+ADs- NbDA, neuroblast dopaminergic+ADs- DA0+AC0-2, dopaminergic neurons+ADs- RN, red nucleus+ADs- Gaba1+AC0-2, GABAergic neurons+ADs- mNbL1+AC0-…
Benporath: SUZ12 targets	c8	633	Homo sapiens	33184181	Descartes DE+AF8-gene+AF8-by+AF8-organ.csv, fold.change+AD4-5, qval+ADw-0.05, pval+ADw-0.05+ACI-
Kelley: endothelial cells	CellType	150	Homo sapiens	30154505	Top 150 high fidelity genes for ependymal cells.
Gokce: ependymal ciliated cells	CellType	150	Mus musculus	27425622	Ependymal secretory enriched transcripts from single-cell RNA-seq of adult mouse striatum
Gokce: ependymal secretory cells	CellType	150	Mus musculus	27425622	Ependymal cilia enriched transcripts from single-cell RNA-seq of adult mouse striatum
Zeisel: ependymal cells	CellType	484	Mus musculus	25700174	Ependymal enriched transcripts from single-cell RNA-seq of adult mouse cortex/hippocampus
Descartes: myeloid cells	c8	97	Rattus norvegicus	33184181	descartes DE+AF8-gene+AF8-77+AF8-main+AF8-cell+AF8-type.csv, fold.change+AD4APQ-1.5, qval+ADw-0.05, pval+ADw-0.05
Cybersort: monocytes	CellType	52	Homo sapiens	25822800	Significantly DEGs identified by comparing each cell subset with the remaining subsets.
Fig. S5 a-d
Kelley: astrocytes	CellType	150	Homo sapiens	30154505	Top 150 high fidelity genes for astrocytes.
Barres: astrocytes	CellType	184	Mus musculus	18171944	Astrocyte markers (>10x enriched) from purified cell populations (Table S4) via microarray
Zhong: astrocytes	c8	325	Homo sapiens	29539641	NA
Zeisel: astrocytes	CellType	240	Mus musculus	25700174	Astrocyte enriched transcripts from single-cell RNA-seq of adult mouse cortex/hippocampus
Fan: oligodendrocytes	c8	754	Homo sapiens	29867213	NA
Kelley: oligodendrocytes	CellType	150	Homo sapiens	30154505	Top 150 high fidelity genes for oligodendrocytes.
Zeisel: oligodendrocytes	CellType	453	Mus musculus	25700174	Oligodendrocyte enriched transcripts from single-cell RNA-seq of adult mouse cortex/hippocampus
Lein: oligodendrocytes	c2	76	Mus musculus	17151600	Genes enriched in oligodendrocytes in the adult mouse brain identified through correlation+AC0-based searches seeded with the oligodendrocyte cell+AC0-type specific gene expression patterns.
Zhong: microglia	c8	438	Homo sapiens	29539641	NA
Manno: microglia	CellType	303	Homo sapiens	27716510	Microglia enriched transcripts from single-cell RNA-seq of developing human midbrain (binarized value of 1 and 0 everywhere else TableS1)
Kelley: microglia	CellType	150	Homo sapiens	30154505	Top 150 high fidelity genes for microglia.
Zeisel: microglia	CellType	436	Mus musculus	25700174	Microglia enriched transcripts from single-cell RNA-seq of adult mouse cortex/hippocampus
Reactome: neurons	c2	410	Homo sapiens	NA	Neuronal System.
Cahoy: neurons	c6	100	Mus musculus	18171944	Genes up+AC0-regulated in neurons.
Barres: neurons	CellType	319	Mus musculus	18171944	Neuronal markers (>10x enriched) from purified cell populations (Table S6) via microarray
Kelley: neurons	CellType	150	Homo sapiens	30154505	Top 150 high fidelity genes for neurons.
Fig. S5 i
Kelley: microglia	CellType	150	Homo sapiens	30154505	Top 150 high fidelity genes for microglia.
Verhaak: mesenchymal subtype	Disease	216	Homo sapiens	20129251	Verhaak TCGA Mesenchymal GBM subtype genes (216 genes)
Suva: astrocytoma program	Disease	150	Homo sapiens	28360267	A list of 150 genes that were associated with Astro-program genes from Fig2C.
Nguyen: Notch1 targets up	c2	27	Homo sapiens	16618808	Genes up+AC0-regulated in primary keratinocytes by expression of constantly active NOTCH1 +Afs-GeneID+AD0-4851+AF0-.
Fietz: ECM genes	CellType	198	Homo sapiens	22753484	Genes related to extracellular matrix interactions that were coexpressed in cluster 198
HPRD: Notch signaling	SignalingPathway	84	Homo sapiens	NA	Signaling pathway of human interacting proteins from HPRD (http://www.netpath.org/)
Diaz: up in CML	c2	1398	Homo sapiens	17252012	Genes up+AC0-regulated in CD34 +AFs-GeneID+AD0-947+AF0- cells isolated from bone marrow of CML (chronic myelogenous leukemia) patients, compared to those from normal donors.
Kelley: neurons	CellType	150	Homo sapiens	30154505	Top 150 high fidelity genes for neurons.
Avecdo: up in liver cancer	c2	972	Homo sapiens	18413731	Genes up+AC0-regulated in hepatocellular carcinoma (HCC) compared to normal liver samples.
Genes2Cognition DB: synapsome	CellularCompartment	152	Homo sapiens	16635246	L00000012 from genes2cognition.com database; human orthologues of mouse synaptosome proteins
Descartes: ciliated epithelial cells	c8	666	Rattus norvegicus	33184181	descartes DE+AF8-gene+AF8-77+AF8-main+AF8-cell+AF8-type.csv, fold.change+AD4APQ-1.5, qval+ADw-0.05, pval+ADw-0.05
Kelley: ependymal cells	CellType	150	Homo sapiens	30154505	Top 150 high fidelity genes for ependymal cells.
Zeisel: ependymal cells	CellType	484	Mus musculus	25700174	Ependymal enriched transcripts from single-cell RNA-seq of adult mouse cortex/hippocampus
HPRD: EGFR1 signaling pathway	SignalingPathway	473	Homo sapiens	NA	Signaling pathway of human interacting proteins from HPRD (http://www.netpath.org/)
Verhaak: proneural subtype	Disease	178	Homo sapiens	20129251	Verhaak TCGA Proneural GBM subtype genes (178 genes)
HPRD: TNFalpha pathway	SignalingPathway	273	Homo sapiens	NA	Signaling pathway of human interacting proteins from HPRD (http://www.netpath.org/)
KEGG: MAPK pathway
Fig. S7
Verhaak: mesenchymal subtype	Disease	216	Homo sapiens	20129251	Verhaak TCGA Mesenchymal GBM subtype genes (216 genes)
Tesar: OPC	CellType	91	Homo sapiens	NA	Manually curated liist of OPC genes from Paul Tesar
Manno: radial glia	c8	600	Homo sapiens	27716510	Cell types are named using anatomical and functional mnemonics prefixed by +//3//f/9-m+//3//f/9- or +//3//f/9-h+//3//f/9- to indicate mouse and human respectively: OMTN, oculomotor and trochlear nucleus+ADs- Sert, serotonergic+ADs- NbM, medial neuroblast+ADs- NbDA, neuroblast dopaminergic+ADs- DA0+AC0-2, dopaminergic neurons+ADs- RN, red nucleus+ADs- Gaba1+AC0-2, GABAergic neurons+ADs- mNbL1+AC0-…
Suva: astrocytoma program	Disease	150	Homo sapiens	28360267	A list of 150 genes that were associated with Astro-program genes from Fig2C.
Manno: OPC	c8	366	Homo sapiens	27716510	Cell types are named using anatomical and functional mnemonics prefixed by +//3//f/9-m+//3//f/9- or +//3//f/9-h+//3//f/9- to indicate mouse and human respectively: OMTN, oculomotor and trochlear nucleus+ADs- Sert, serotonergic+ADs- NbM, medial neuroblast+ADs- NbDA, neuroblast dopaminergic+ADs- DA0+AC0-2, dopaminergic neurons+ADs- RN, red nucleus+ADs- Gaba1+AC0-2, GABAergic neurons+ADs- mNbL1+AC0-…
Bachoo: astrocytes	CellType	140	Mus musculus	15155908	Predicted astrocyte markers via machine learning (Table S3)
Monje: up in GBM line after NLGN3	CellType	11	Mus musculus	25913192	Secreted protein mitogens as a result of neuronal activity that foster gloima cell growth
Foster: mitochondrial proteins	CellularCompartment	224	Mus musculus	16615899	Proteins localized to mitochondria in mouse liver.
Meissner: CpG promoters with histone methylation	c2	271	Mus musculus	18600261	Genes with high+AC0-CpG+AC0-density promoters (HCP) bearing the H3K27 tri+AC0-methylation (H3K27me3) mark in brain.
Zeisel: ependymal cells	CellType	484	Mus musculus	25700174	Ependymal enriched transcripts from single-cell RNA-seq of adult mouse cortex/hippocampus
Kelley: ependymal cells	CellType	150	Homo sapiens	30154505	Top 150 high fidelity genes for ependymal cells.
Gokce: ependymal ciliated cells	CellType	150	Mus musculus	27425622	Ependymal secretory enriched transcripts from single-cell RNA-seq of adult mouse striatum
Verhaak: proneural subtype	Disease	178	Homo sapiens	20129251	Verhaak TCGA Proneural GBM subtype genes (178 genes)
Noushmehr: up in proneural	Disease	491	Homo sapiens	20399149	Significantly upregulated in GCIMP proneural tumors using FDR<0.05 combined for Affy and AGI arrays from Noushmehr et al 2010
Phillips: most differentially expressed in pronural subtype	Disease	338	Homo sapiens	16530701	Phillips GBM paper gave lists of all of the most differentially expressed genes associated with the Proneural (PN) subtype. This is a list of the top 338 genes associated with the PN subtype.
Barres: astrocytes	CellType	184	Mus musculus	18171944	Astrocyte markers (>10x enriched) from purified cell populations (Table S4) via microarray
Zeisel: astrocytes	CellType	240	Mus musculus	25700174	Astrocyte enriched transcripts from single-cell RNA-seq of adult mouse cortex/hippocampus
Kelley: astrocytes	CellType	150	Homo sapiens	30154505	Top 150 high fidelity genes for astrocytes.
Kelley: oligodendrocytes	CellType	150	Homo sapiens	30154505	Top 150 high fidelity genes for oligodendrocytes.
Zeisel: oligodendrocytes	CellType	453	Mus musculus	25700174	Oligodendrocyte enriched transcripts from single-cell RNA-seq of adult mouse cortex/hippocampus
Barres: oligodendrocytes	CellType	130	Mus musculus	18171944	Oligodendrocyte markers (>10x enriched) from purified cell populations (Table S5) via microarray
LaManno: microglia	CellType	303	Homo sapiens	27716510	Microglia enriched transcripts from single-cell RNA-seq of developing human midbrain (binarized value of 1 and 0 everywhere else TableS1)
Kelley: microglia	CellType	150	Homo sapiens	30154505	Top 150 high fidelity genes for microglia.
Suva: microglia	Disease	108	Homo sapiens	28360267	A list of 108 genes that are PC1 high and are more microglia like rather than macrophage
Barres: neurons	CellType	319	Mus musculus	18171944	Neuronal markers (>10x enriched) from purified cell populations (Table S6) via microarray
Kelley: neurons	CellType	150	Homo sapiens	30154505	Top 150 high fidelity genes for neurons.
ABA: neurons	CellType	67	Mus musculus	17151600	"MGI MP:0003245 any structural anomaly of the neurons that utilize gamma-aminobutyric acid as a neurotransmitter [ISBN:0838580343 Kandel ER, et al. Principles of Neural Science, 3rd edition] http://www.informatics.jax.org/phenotypes.shtml"
HPA: endothelial cells	CellType	237	Homo sapiens	27641958	Endothelial transcripts identified by correlation with seed genes (CLEC14A,CD34,VWF) in HPA data (Table S3 tab1)
Kelley: endothelial cells	CellType	150	Homo sapiens	30154505	Top 150 high fidelity genes for endothelial cells.
GTEX: endothelial cells	CellType	100	Homo sapiens	27641958	Endothelial transcripts identified by correlation with seed genes (CLEC14A,CD34,VWF) in GTEX data (Table S3 tab3)
Fig. S8 b
Verhaak: classical subtype	Disease	162	Homo sapiens	20129251	Verhaak TCGA classical GBM subtype genes (162 genes)
Ashkan: radial glia	CellType	116	Homo sapiens	NA	This gene set is the intersection of two other gene sets: MOSET6718 + MOSET6745
Engler: infiltrating monocytes (astro)	CellType	144	Homo sapiens	22937035	This geneset was taken from Joanna Phillips paper in which they looked for microglia/macrophage signatures in GBM.
Fietz: ECM genes	CellType	198	Homo sapiens	22753484	Genes related to extracellular matrix interactions that were coexpressed in cluster 198
Genes2Cognition DB: synapsome	CellularCompartment	152	Homo sapiens	16635246	L00000012 from genes2cognition.com database; human orthologues of mouse synaptosome proteins
ABA: neurons	CellType	67	Mus musculus	17151600	"MGI MP:0003245 any structural anomaly of the neurons that utilize gamma-aminobutyric acid as a neurotransmitter [ISBN:0838580343 Kandel ER, et al. Principles of Neural Science, 3rd edition] http://www.informatics.jax.org/phenotypes.shtml"
Stanford: cerebral cortex	TissueType	103	Homo sapiens	NA	Tissue-specific genes from http://www-stat.stanford.edu/~tibs/GSA/tissues.gmt
G2C: clathrin-coated vessicles	CellularCompartment	150	Homo sapiens	16635246	L00000011 from genes2cognition.com database; human orthologues of mouse clathrin-coated vesicle proteins.
Fig. S8 d
Reactome: signaling by WNT	c2	331	Homo sapiens	NA	Signaling by WNT
PID: MYC pathway	c2	25	Homo sapiens	18832364	MYC pathway
GOBP: mononuclear cell differentiation	c5	411	Homo sapiens	NA	The process in which a relatively unspecialized cell acquires the specialized features of a mononuclear cell.
GOBP: regulation of immune response	c5	993	Homo sapiens	NA	Any process that modulates the frequency, rate or extent of the immune response, the immunological reaction of an organism to an immunogenic stimulus.
GOBP: RNA splicing	c5	478	Homo sapiens	NA	The process of removing sections of the primary RNA transcript to remove sequences not present in the mature form of the RNA and joining the remaining sections to form the mature form of the RNA.
GOBP: RNA processing	c5	1424	Homo sapiens	NA	Any process involved in the conversion of one or more primary RNA transcripts into one or more mature RNA molecules.
Kauffmann: DNA repair	c2	230	Homo sapiens	17891185	Genes involved in DNA repair, compiled manually by the authors.
GOBP : response to DNA damage	c5	869	Homo sapiens	NA	Any process that results in a change in state or activity of a cell (in terms of movement, secretion, enzyme production, gene expression, etc.) as a result of a stimulus indicating damage to its DNA from environmental insults or errors during metabolism.
Reactome: transport of mRNA to cytoplasm	c2	84	Homo sapiens	NA	Transport of Mature Transcript to Cytoplasm
GOCC: nuclear pore	c5	85	Homo sapiens	NA	A protein complex providing a discrete opening in the nuclear envelope of a eukaryotic cell, where the inner and outer nuclear membranes are joined.
GOCC: nuclear ubiquitin ligase	c5	43	Homo sapiens	NA	A ubiquitin ligase complex found in the nucleus.
GOCC: PRC1 complexes	c5	15	Homo sapiens	NA	A multiprotein complex that mediates monoubiquitination of lysine residues of histone H2A.
GOCC: nuclear kinetichore	c5	17	Homo sapiens	NA	A multisubunit complex that is located at the centromeric region of a condensed nuclear chromosome and provides an attachment point for the spindle microtubules.
GOCC: centromeric region	c5	117	Homo sapiens	NA	The region of a condensed chromosome that includes the centromere and associated proteins, including the kinetochore. In monocentric chromosomes, this region corresponds to a single area of the chromosome, whereas in holocentric chromosomes, it is evenly distributed along the chromosome.
Reactome: activation of ATR	c2	37	Homo sapiens	NA	Activation of ATR in response to replication stress.
Reactome: G2/M checkpoints	c2	168	Homo sapiens	NA	G2/M Checkpoints
* Note: supplementary tables referenced in gene set descriptions refer to the original publications describing the gene sets, which can be found using the correspoding PubMed.ID column.
