## Supplemental Table 12 for "Deconstructing intratumoral heterogeneity through multiomic and multiscale analysis of serial sections"

### Sheet: Table S12
SUPPLEMENTARY TABLE 12 | SAMPLE INFORMATION.
Dataset	Individual	Age	Sex	Section	Array.ID	Array.position	QC.batch	RIN	ND.RNA.260.280	ND.RNA.260.230	ND.RNA.conc.ng.ul	BA.RNA.conc.ng.ul	Mean.RNA.conc.ng.ul	Total.RNA.ng	ND.DNA.260.280	ND.DNA.260.230	Total.DNA.ng
Normal_ACC1	1	75	F	1	6303281093	F	6A	6.1	2.14	1.19	37.8	48	42.9	1287	NA	NA	NA
Normal_ACC1	1	75	F	2	6303256015	K	3A	6.5	2.13	1.06	43.8	45	44.4	1332	NA	NA	NA
Normal_ACC1	1	75	F	3	6303256015	A	4A	6.8	2.08	1.07	43.2	46	44.6	1338	NA	NA	NA
Normal_ACC1	1	75	F	4	6303256025	L	9A	6.6	2.09	1.1	38.3	34	36.15	1084.5	NA	NA	NA
Normal_ACC1	1	75	F	5	6303281067	B	15A	6	2.15	1.12	40	47	43.5	1305	NA	NA	NA
Normal_ACC1	1	75	F	6	6303281098	L	2A	6.2	2.05	1	41.7	46	43.85	1315.5	NA	NA	NA
Normal_ACC1	1	75	F	7	6303256027	I	11A	6.2	2.09	1.05	44.9	60	52.45	1573.5	NA	NA	NA
Normal_ACC1	1	75	F	8	6303281067	E	14A	7.3	2.13	1.15	44.5	41	42.75	1282.5	NA	NA	NA
Normal_ACC1	1	75	F	9	6303281098	H	15A	6.2	2.05	1.13	41.9	37	39.45	1183.5	NA	NA	NA
Normal_ACC1	1	75	F	10	6303281087	I	9A	6.8	2.11	1.2	48.9	46	47.45	1423.5	NA	NA	NA
Normal_ACC1	1	75	F	11	6303256027	L	6A	6.4	2.1	1	48.3	69	58.65	1759.5	NA	NA	NA
Normal_ACC1	1	75	F	12	6303281087	J	3A	6	2.13	1.03	50	46	48	1440	NA	NA	NA
Normal_ACC1	1	75	F	13	6303256025	H	4A	6.7	2.09	1.01	45.2	47	46.1	1383	NA	NA	NA
Normal_ACC1	1	75	F	14	6303281054	B	6A	6.2	2.08	1.11	45.8	24	34.9	1047	NA	NA	NA
Normal_ACC1	1	75	F	15	6303256025	D	9A	7.1	2.05	1.12	52.9	47	49.95	1498.5	NA	NA	NA
Normal_ACC1	1	75	F	16	6303281087	D	4A	6.5	2.04	1.06	57.2	63	60.1	1803	NA	NA	NA
Normal_ACC1	1	75	F	17	6303281067	D	8A	6.4	2.06	1.2	50.7	56	53.35	1600.5	NA	NA	NA
Normal_ACC1	1	75	F	18	6303256025	K	3A	6.5	2.28	1.06	60.5	61	60.75	1822.5	NA	NA	NA
Normal_ACC1	1	75	F	19	6303281087	K	2A	6.7	2.08	1.02	49.7	47	48.35	1450.5	NA	NA	NA
Normal_ACC1	1	75	F	20	6303281054	C	8A	6.5	2.11	1	49.3	50	49.65	1489.5	NA	NA	NA
Normal_ACC1	1	75	F	21	6303281093	C	11A	6.4	2.11	1.23	54.6	76	65.3	1959	NA	NA	NA
Normal_ACC1	1	75	F	22	6303281087	C	12A	6.5	2.07	1.24	48.8	57	52.9	1587	NA	NA	NA
Normal_ACC1	1	75	F	23	6303256015	C	2A	6.6	2.11	1.08	47.7	51	49.35	1480.5	NA	NA	NA
Normal_ACC1	1	75	F	24	6303256027	A	3A	6.4	2.07	1.12	69	68	68.5	2055	NA	NA	NA
Normal_ACC1	1	75	F	25	6303256027	D	13A	7.2	2.08	1.03	56.3	48	52.15	1564.5	NA	NA	NA
Normal_ACC1	1	75	F	26	6303281093	L	14A	7.3	2.13	1.1	47.6	37	42.3	1269	NA	NA	NA
Normal_ACC1	1	75	F	27	6303281098	B	14A	7.3	2.09	1.11	48.4	42	45.2	1356	NA	NA	NA
Normal_ACC1	1	75	F	28	6303281098	G	9A	6.7	2.04	1.17	56.8	51	53.9	1617	NA	NA	NA
Normal_ACC1	1	75	F	29	6303281087	E	14A	7.1	2.08	1.22	50.8	47	48.9	1467	NA	NA	NA
Normal_ACC1	1	75	F	30	6303281098	F	6A	6.3	2.07	1.11	60.2	81	70.6	2118	NA	NA	NA
Normal_ACC1	1	75	F	31	6303256025	J	2A	6.4	2.16	1.02	52.4	43	47.7	1431	NA	NA	NA
Normal_ACC1	1	75	F	32	6303281098	A	7A	6.8	2	1.08	50.5	40	45.25	1357.5	NA	NA	NA
Normal_ACC1	1	75	F	33	6303281087	F	6A	6.8	2.12	1.25	53.3	51	52.15	1564.5	NA	NA	NA
Normal_ACC1	1	75	F	34	6303281054	G	7A	6.6	2.04	1.14	57.8	52	54.9	1647	NA	NA	NA
Normal_ACC1	1	75	F	35	6303256025	I	14A	7.2	2.14	1.09	56.9	58	57.45	1723.5	NA	NA	NA
Normal_ACC1	1	75	F	36	6303256025	C	11A	6.5	2.04	1.14	52.8	69	60.9	1827	NA	NA	NA
Normal_ACC1	1	75	F	37	6303256027	J	14A	7	2.15	1.03	64.1	54	59.05	1771.5	NA	NA	NA
Normal_ACC1	1	75	F	38	6303281093	K	10A	6.9	2.1	1.1	56	83	69.5	2085	NA	NA	NA
Normal_ACC1	1	75	F	39	6303281067	G	6A	6.7	2.16	1.17	60.2	66	63.1	1893	NA	NA	NA
Normal_ACC1	1	75	F	40	6303281067	J	4A	6.8	2.11	1.07	71.9	74	72.95	2188.5	NA	NA	NA
Normal_ACC1	1	75	F	41	6303281098	D	7A	6.5	2.01	1.3	56.3	53	54.65	1639.5	NA	NA	NA
Normal_ACC1	1	75	F	42	6303256015	G	5A	6.7	2.09	1.26	66.8	81	73.9	2217	NA	NA	NA
Normal_ACC1	1	75	F	43	6303281067	L	3A	6.3	2.03	1.22	67.3	66	66.65	1999.5	NA	NA	NA
Normal_ACC1	1	75	F	44	6303256027	B	15A	6.7	2.11	1.36	57.8	66	61.9	1857	NA	NA	NA
Normal_ACC1	1	75	F	45	6303256015	H	9A	6.8	2.06	1.28	58.2	61	59.6	1788	NA	NA	NA
Normal_ACC1	1	75	F	46	6303281087	A	4A	6.4	2.09	1.27	67.5	74	70.75	2122.5	NA	NA	NA
Normal_ACC1	1	75	F	47	6303256015	D	5A	6.9	2.04	1.19	67.4	68	67.7	2031	NA	NA	NA
Normal_ACC1	1	75	F	48	6303281054	D	8A	6.4	2.1	1.13	74.7	74	74.35	2230.5	NA	NA	NA
Normal_ACC1	1	75	F	49	6303256015	J	7A	6.8	2.01	1.26	64.5	92	78.25	2347.5	NA	NA	NA
Normal_ACC1	1	75	F	50	6303256027	H	13A	7.5	2.16	1	51.4	46	48.7	1461	NA	NA	NA
Normal_ACC1	1	75	F	51	6303256015	F	14A	7.1	2.1	1.03	64.7	52	58.35	1750.5	NA	NA	NA
Normal_ACC1	1	75	F	52	6303281054	H	10A	6.7	2.03	1	55.2	74	64.6	1938	NA	NA	NA
Normal_ACC1	1	75	F	53	6303281093	D	5A	6.7	2.1	1.15	59.6	60	59.8	1794	NA	NA	NA
Normal_ACC1	1	75	F	54	6303281098	E	8A	6.9	2.08	1.47	76.6	81	78.8	2364	NA	NA	NA
Normal_ACC1	1	75	F	55	6303281054	J	6A	6.9	2.1	1.36	63.2	77	70.1	2103	NA	NA	NA
Normal_ACC1	1	75	F	56	6303256027	C	15A	6.7	2.15	1.26	57.8	69	63.4	1902	NA	NA	NA
Normal_ACC1	1	75	F	57	6303281098	C	13A	7.2	2.11	1.21	65.9	64	64.95	1948.5	NA	NA	NA
Normal_ACC1	1	75	F	58	6303281087	G	13A	7.2	2.09	1.37	66.6	54	60.3	1809	NA	NA	NA
Normal_ACC1	1	75	F	59	6303256025	A	10A	6.4	2.11	1.3	56.8	111	83.9	2517	NA	NA	NA
Normal_ACC1	1	75	F	60	6303256027	K	8A	6.7	2.08	1.22	56.8	61	58.9	1767	NA	NA	NA
Normal_ACC1	1	75	F	61	6303256025	G	11A	6.3	2.1	1.26	55.9	77	66.45	1993.5	NA	NA	NA
Normal_ACC1	1	75	F	62	6303256015	B	16A	7.1	2.17	1.1	55	70	62.5	1875	NA	NA	NA
Normal_ACC1	1	75	F	63	6303256015	I	2A	6.6	2.1	1.07	43.1	34	38.55	1156.5	NA	NA	NA
Normal_ACC1	1	75	F	64	6303281087	L	12A	6.5	2.08	1.23	67.8	74	70.9	2127	NA	NA	NA
Normal_ACC1	1	75	F	65	6303281054	A	14A	7.2	2.07	1.27	59.4	56	57.7	1731	NA	NA	NA
Normal_ACC1	1	75	F	66	6303281054	F	5A	6.8	2.09	1.18	67.8	76	71.9	2157	NA	NA	NA
Normal_ACC1	1	75	F	67	6303256025	E	7A	6.6	2.02	1.26	57.7	62	59.85	1795.5	NA	NA	NA
Normal_ACC1	1	75	F	68	6303281067	K	5A	7	2.15	1.29	60.5	60	60.25	1807.5	NA	NA	NA
Normal_ACC1	1	75	F	69	6303256025	B	5A	6.9	2.13	1.22	66.7	72	69.35	2080.5	NA	NA	NA
Normal_ACC1	1	75	F	70	6303256025	F	4A	6.8	2.12	1.17	67.1	63	65.05	1951.5	NA	NA	NA
Normal_ACC1	1	75	F	71	6303256027	G	1A	7	2.11	1.16	55.3	65	60.15	1804.5	NA	NA	NA
Normal_ACC1	1	75	F	72	6303281067	H	10A	6.8	2.07	1.07	50.3	85	67.65	2029.5	NA	NA	NA
Normal_ACC1	1	75	F	73	6303256027	F	5A	6.6	2.07	1.18	68.4	69	68.7	2061	NA	NA	NA
Normal_ACC1	1	75	F	74	6303281054	K	11A	6.3	2.12	1.18	67.8	96	81.9	2457	NA	NA	NA
Normal_ACC1	1	75	F	75	6303281098	J	14A	7.2	2.08	1.02	66.1	59	62.55	1876.5	NA	NA	NA
Normal_ACC1	1	75	F	76	6303281098	I	4A	6.9	2.08	1.14	65.5	72	68.75	2062.5	NA	NA	NA
Normal_ACC1	1	75	F	77	6303281093	B	10A	7	2.04	1.35	71.4	88	79.7	2391	NA	NA	NA
Normal_ACC1	1	75	F	78	6303281067	I	11A	6.6	2.14	1.2	69.5	87	78.25	2347.5	NA	NA	NA
Normal_ACC1	1	75	F	79	6303281054	I	7A	6.7	2	1.1	63.8	64	63.9	1917	NA	NA	NA
Normal_ACC1	1	75	F	80	6303281067	C	3A	6.6	2.1	1.13	72.2	71	71.6	2148	NA	NA	NA
Normal_ACC1	1	75	F	81	6303281054	E	6A	6.5	2.04	1.24	72.5	82	77.25	2317.5	NA	NA	NA
Normal_ACC1	1	75	F	82	6303281093	I	15A	6.8	2.06	1.21	59.2	67	63.1	1893	NA	NA	NA
Normal_ACC1	1	75	F	83	6303281098	K	13A	7.2	2.16	1.25	61.2	58	59.6	1788	NA	NA	NA
Normal_ACC1	1	75	F	84	6303256015	E	9A	7	2.07	1.16	66.7	66	66.35	1990.5	NA	NA	NA
Normal_ACC1	1	75	F	85	6303281067	F	1A	6.7	2.15	1.15	55.1	78	66.55	1996.5	NA	NA	NA
Normal_ACC1	1	75	F	86	6303281093	G	7A	6.5	2	1.09	55.9	61	58.45	1753.5	NA	NA	NA
Normal_ACC1	1	75	F	87	6303281093	E	8A	6.5	2.12	1.26	62.3	66	64.15	1924.5	NA	NA	NA
Normal_ACC1	1	75	F	88	6303281087	B	11A	6.3	2.12	1.31	63.4	96	79.7	2391	NA	NA	NA
Normal_ACC1	1	75	F	89	6303256027	E	6A	6.1	2.08	1.23	41.6	45	43.3	1299	NA	NA	NA
Normal_ACC1	1	75	F	90	6303281093	H	10A	6.8	2.06	1.12	42.9	59	50.95	1528.5	NA	NA	NA
Normal_ACC1	1	75	F	91	6303281067	A	7A	6.5	2	1.2	53.6	64	58.8	1764	NA	NA	NA
Normal_ACC1	1	75	F	92	6303281087	H	3A	6	2.05	1.08	57.3	66	61.65	1849.5	NA	NA	NA
Normal_EC1	1	75	F	1	6898376097	E	1C	5.9	2.12	0.7	42.6	44	43.3	1299	NA	NA	NA
Normal_EC1	1	75	F	2	6991010013	G	4C	6	2.09	1.09	46	49	47.5	1425	NA	NA	NA
Normal_EC1	1	75	F	3	6991010025	A	3C	6.2	2.18	1.28	40.6	38	39.3	1179	NA	NA	NA
Normal_EC1	1	75	F	4	6991010003	K	7C	5.8	2.15	1.02	38.1	55	46.55	1396.5	NA	NA	NA
Normal_EC1	1	75	F	5	6991010032	F	4C	5.9	2.04	1.16	52.4	51	51.7	1551	NA	NA	NA
Normal_EC1	1	75	F	6	6991010003	C	9C	6.5	2.11	1.3	44.2	32	38.1	1143	NA	NA	NA
Normal_EC1	1	75	F	7	6898376097	A	1C	6.1	2.11	1.25	54.9	59	56.95	1708.5	NA	NA	NA
Normal_EC1	1	75	F	8	6991010013	I	9C	6.6	2.11	1.29	47.3	27	37.15	1114.5	NA	NA	NA
Normal_EC1	1	75	F	9	6898376097	L	9C	6.6	2.14	0.85	49.3	35	42.15	1264.5	NA	NA	NA
Normal_EC1	1	75	F	10	6991010032	L	9C	6.6	2.13	1.29	46.8	32	39.4	1182	NA	NA	NA
Normal_EC1	1	75	F	11	6991010026	G	4C	6	2.08	1.44	51.9	54	52.95	1588.5	NA	NA	NA
Normal_EC1	1	75	F	12	6991010058	I	1C	5.8	2.11	1.11	46.1	49	47.55	1426.5	NA	NA	NA
Normal_EC1	1	75	F	13	6991010058	B	6C	5.8	2.12	1.42	54.3	74	64.15	1924.5	NA	NA	NA
Normal_EC1	1	75	F	14	6991010026	H	2C	6	2.3	0.82	39.1	37	38.05	1141.5	NA	NA	NA
Normal_EC1	1	75	F	15	6991010058	A	2C	6.1	2.18	1.05	54.7	53	53.85	1615.5	NA	NA	NA
Normal_EC1	1	75	F	16	6898376091	E	9C	6.6	2.13	1.33	51.7	35	43.35	1300.5	NA	NA	NA
Normal_EC1	1	75	F	17	6991010032	D	6C	5.8	2.08	1.44	54.3	68	61.15	1834.5	NA	NA	NA
Normal_EC1	1	75	F	18	6991010032	G	10C	6.1	2.14	1.26	53.2	55	54.1	1623	NA	NA	NA
Normal_EC1	1	75	F	19	6991010013	E	5C	5.8	2.13	1.4	41.5	50	45.75	1372.5	NA	NA	NA
Normal_EC1	1	75	F	20	6991010013	H	10C	6.2	2.09	1.26	56	52	54	1620	NA	NA	NA
Normal_EC1	1	75	F	21	6991010013	A	8C	5.9	2.07	1	40.3	49	44.65	1339.5	NA	NA	NA
Normal_EC1	1	75	F	22	6991010058	F	5C	6.1	2.09	1.48	61.6	64	62.8	1884	NA	NA	NA
Normal_EC1	1	75	F	23	6991010025	D	1C	6.1	2.1	1.17	54.8	51	52.9	1587	NA	NA	NA
Normal_EC1	1	75	F	24	6991010003	L	11C	6.3	2.02	1.1	58.8	55	56.9	1707	NA	NA	NA
Normal_EC1	1	75	F	25	6898376091	D	2C	6.1	2.16	0.89	51.7	50	50.85	1525.5	NA	NA	NA
Normal_EC1	1	75	F	26	6991010032	C	11C	6.2	2.06	1.11	58.8	50	54.4	1632	NA	NA	NA
Normal_EC1	1	75	F	27	6991010025	K	8C	5.9	2.08	1.17	52	63	57.5	1725	NA	NA	NA
Normal_EC1	1	75	F	28	6991010003	I	10C	6.1	2.13	1.51	67.3	52	59.65	1789.5	NA	NA	NA
Normal_EC1	1	75	F	29	6991010025	E	5C	5.8	2.09	1.42	60	79	69.5	2085	NA	NA	NA
Normal_EC1	1	75	F	30	6991010032	E	1C	6.1	2.12	1.34	59.5	58	58.75	1762.5	NA	NA	NA
Normal_EC1	1	75	F	31	6991010013	F	2C	5.8	2.12	0.96	35.4	37	36.2	1086	NA	NA	NA
Normal_EC1	1	75	F	32	6991010003	G	11C	6.2	2.1	1.48	55.3	48	51.65	1549.5	NA	NA	NA
Normal_EC1	1	75	F	33	6991010026	B	3C	6.2	2.08	1.23	53	44	48.5	1455	NA	NA	NA
Normal_EC1	1	75	F	34	6991010013	J	9C	6.3	2.1	1.13	56.7	52	54.35	1630.5	NA	NA	NA
Normal_EC1	1	75	F	35	6991010025	G	2C	6.1	2.14	1.25	51.7	58	54.85	1645.5	NA	NA	NA
Normal_EC1	1	75	F	36	6991010026	A	10C	6.1	2.13	1.23	60.7	56	58.35	1750.5	NA	NA	NA
Normal_EC1	1	75	F	37	6991010003	D	10C	6.2	2.14	0.7	65	56	60.5	1815	NA	NA	NA
Normal_EC1	1	75	F	38	6898376097	D	5C	6.1	2.12	1.37	55.4	60	57.7	1731	NA	NA	NA
Normal_EC1	1	75	F	39	6991010032	J	10C	5.9	2.16	1.18	47.3	37	42.15	1264.5	NA	NA	NA
Normal_EC1	1	75	F	40	6991010058	D	2C	6	2.11	1.43	65.7	73	69.35	2080.5	NA	NA	NA
Normal_EC1	1	75	F	41	6898376097	I	11C	6.4	2.04	1.45	58.1	51	54.55	1636.5	NA	NA	NA
Normal_EC1	1	75	F	42	6898376097	G	10C	5.9	2.18	1.19	57.3	58	57.65	1729.5	NA	NA	NA
Normal_EC1	1	75	F	43	6991010026	F	8C	6.1	2.09	1.47	59.8	66	62.9	1887	NA	NA	NA
Normal_EC1	1	75	F	44	6991010003	B	8C	6	2.06	1.15	50.7	65	57.85	1735.5	NA	NA	NA
Normal_EC1	1	75	F	45	6991010025	L	4C	6	2.03	0.88	72.1	63	67.55	2026.5	NA	NA	NA
Normal_EC1	1	75	F	46	6991010026	J	3C	5.9	2.12	1.25	65.3	66	65.65	1969.5	NA	NA	NA
Normal_EC1	1	75	F	47	6991010003	A	4C	6	2.04	1.51	62.2	63	62.6	1878	NA	NA	NA
Normal_EC1	1	75	F	48	6991010003	H	1C	5.9	2.17	1.09	54.1	69	61.55	1846.5	NA	NA	NA
Normal_EC1	1	75	F	49	6991010058	K	7C	5.8	2.13	1.47	58.6	79	68.8	2064	NA	NA	NA
Normal_EC1	1	75	F	50	6991010003	F	3C	6	2.17	1.43	53.7	59	56.35	1690.5	NA	NA	NA
Normal_EC1	1	75	F	51	6898376097	J	3C	6.1	2.12	1.24	58.9	54	56.45	1693.5	NA	NA	NA
Normal_EC1	1	75	F	52	6991010025	B	9C	6.2	2.14	1.38	70.5	55	62.75	1882.5	NA	NA	NA
Normal_EC1	1	75	F	53	6991010058	C	4C	6.1	2.03	0.86	57.2	56	56.6	1698	NA	NA	NA
Normal_EC1	1	75	F	54	6991010003	J	3C	5.9	2.06	1.23	58.6	56	57.3	1719	NA	NA	NA
Normal_EC1	1	75	F	55	6991010025	I	8C	5.8	2.09	0.99	71	88	79.5	2385	NA	NA	NA
Normal_EC1	1	75	F	56	6991010058	G	2C	6	2.11	1.33	58.3	66	62.15	1864.5	NA	NA	NA
Normal_EC1	1	75	F	57	6991010026	I	10C	6.2	2.17	1.46	65.9	59	62.45	1873.5	NA	NA	NA
Normal_EC1	1	75	F	58	6991010032	B	5C	5.9	2.13	1.41	64.3	77	70.65	2119.5	NA	NA	NA
Normal_EC1	1	75	F	59	6991010058	H	1C	5.9	2.08	1.01	57.9	58	57.95	1738.5	NA	NA	NA
Normal_EC1	1	75	F	60	6991010013	B	5C	5.9	2.13	1.55	65.3	88	76.65	2299.5	NA	NA	NA
Normal_EC1	1	75	F	61	6898376091	L	6C	5.8	2.11	1.44	62.8	74	68.4	2052	NA	NA	NA
Normal_EC1	1	75	F	62	6898376091	A	3C	5.8	2.12	1.2	69.4	74	71.7	2151	NA	NA	NA
Normal_EC1	1	75	F	63	6991010026	K	9C	6.3	2.1	1.09	55.4	49	52.2	1566	NA	NA	NA
Normal_EC1	1	75	F	64	6991010025	J	3C	5.9	2.09	0.79	70	71	70.5	2115	NA	NA	NA
Normal_EC1	1	75	F	65	6991010032	H	4C	5.8	2.05	1.17	60.2	61	60.6	1818	NA	NA	NA
Normal_EC1	1	75	F	66	6991010058	E	7C	5.8	2.15	1.57	64.2	80	72.1	2163	NA	NA	NA
Normal_EC1	1	75	F	67	6898376097	C	8C	6	2.14	1.46	74.3	83	78.65	2359.5	NA	NA	NA
Normal_EC1	1	75	F	68	6898376091	G	9C	6.2	2.1	1.17	59.5	44	51.75	1552.5	NA	NA	NA
Normal_EC1	1	75	F	69	6898376091	K	2C	5.9	2.17	1.14	55.9	69	62.45	1873.5	NA	NA	NA
Normal_EC1	1	75	F	70	6898376097	H	9C	6.1	2.14	1.49	67.6	53	60.3	1809	NA	NA	NA
Normal_EC1	1	75	F	71	6991010025	C	3C	6	2.14	1.42	64.2	63	63.6	1908	NA	NA	NA
Normal_EC1	1	75	F	72	6991010058	J	10C	6	2.15	1.34	70.8	66	68.4	2052	NA	NA	NA
Normal_EC1	1	75	F	73	6898376091	F	8C	6	2.12	1.56	66.8	78	72.4	2172	NA	NA	NA
Normal_EC1	1	75	F	74	6898376097	F	11C	6.1	2.09	1.09	61.1	54	57.55	1726.5	NA	NA	NA
Normal_EC1	1	75	F	75	6991010032	I	3C	5.9	2.14	1.57	77.5	81	79.25	2377.5	NA	NA	NA
Normal_EC1	1	75	F	76	6991010025	F	8C	5.8	2.13	1.08	63.7	84	73.85	2215.5	NA	NA	NA
Normal_EC1	1	75	F	77	6991010026	L	1C	5.8	2.12	0.85	73.6	77	75.3	2259	NA	NA	NA
Normal_EC1	1	75	F	78	6991010026	D	11C	6.3	2.1	1.4	58.4	50	54.2	1626	NA	NA	NA
Normal_EC1	1	75	F	79	6898376097	K	11C	6.3	2.15	1.38	61.6	49	55.3	1659	NA	NA	NA
Normal_EC1	1	75	F	80	6991010013	K	1C	6	2.11	1.24	58.2	65	61.6	1848	NA	NA	NA
Normal_EC1	1	75	F	81	6898376091	C	2C	5.8	2.12	1.17	69.5	70	69.75	2092.5	NA	NA	NA
Normal_EC1	1	75	F	82	6991010026	E	10C	6.2	2.16	1.45	60.7	53	56.85	1705.5	NA	NA	NA
Normal_EC1	1	75	F	83	6991010025	H	2C	5.9	2.17	0.91	47.6	44	45.8	1374	NA	NA	NA
Normal_EC1	1	75	F	84	6991010026	C	4C	6.3	2.08	1.35	47.8	46	46.9	1407	NA	NA	NA
Normal_EC1	1	75	F	85	6991010003	E	5C	5.9	2.13	1.56	77.1	97	87.05	2611.5	NA	NA	NA
Normal_EC1	1	75	F	86	6898376097	B	4C	5.9	2.06	1.38	65.1	66	65.55	1966.5	NA	NA	NA
Normal_EC1	1	75	F	87	6991010013	C	11C	6.3	2.08	1.41	66.7	54	60.35	1810.5	NA	NA	NA
Normal_EC1	1	75	F	88	6898376091	I	11C	6.1	2.17	1.11	69.3	57	63.15	1894.5	NA	NA	NA
Normal_EC1	1	75	F	89	6898376091	B	10C	6	2.11	1.25	70.4	66	68.2	2046	NA	NA	NA
Normal_EC1	1	75	F	90	6991010013	D	11C	6.1	2.08	1.35	61.2	46	53.6	1608	NA	NA	NA
Normal_EC1	1	75	F	91	6991010032	K	2C	5.8	2.16	1.05	57.6	78	67.8	2034	NA	NA	NA
Normal_EC1	1	75	F	92	6898376091	J	4C	5.9	2.04	1.13	71.4	70	70.7	2121	NA	NA	NA
Normal_EC1	1	75	F	93	6991010013	L	2C	6	2.18	1.42	63.8	63	63.4	1902	NA	NA	NA
Normal_EC1	1	75	F	94	6898376091	H	1C	6	2.11	0.93	67.1	66	66.55	1996.5	NA	NA	NA
Normal_ACC2	2	41	F	1	6898325076	I	9B	7.3	2.34	1.24	30.9	48	39.45	1183.5	NA	NA	NA
Normal_ACC2	2	41	F	2	6898325076	C	2B	6.9	2.05	0.76	22.8	22	22.4	672	NA	NA	NA
Normal_ACC2	2	41	F	3	6898325084	D	6B	7.6	2.14	0.91	36.7	29	32.85	985.5	NA	NA	NA
Normal_ACC2	2	41	F	4	6898325084	E	9B	7.2	2.44	0.93	26.2	30	28.1	843	NA	NA	NA
Normal_ACC2	2	41	F	5	6898333043	E	7B	7.3	2.05	0.66	28.7	24	26.35	790.5	NA	NA	NA
Normal_ACC2	2	41	F	6	6898333043	H	2B	6.9	1.95	0.74	25.7	26	25.85	775.5	NA	NA	NA
Normal_ACC2	2	41	F	7	7656791041	H	6B	7.5	1.99	1.13	33	31	32	960	NA	NA	NA
Normal_ACC2	2	41	F	8	6898333043	C	9B	7.2	2.46	1.05	28.5	33	30.75	922.5	NA	NA	NA
Normal_ACC2	2	41	F	9	6898325084	K	3B	7.3	2.04	0.88	29.8	23	26.4	792	NA	NA	NA
Normal_ACC2	2	41	F	10	6898325091	J	3B	7.3	2.01	1.05	28	23	25.5	765	NA	NA	NA
Normal_ACC2	2	41	F	11	6898325076	F	1B	7.6	2.03	1.05	26.2	21	23.6	708	NA	NA	NA
Normal_ACC2	2	41	F	12	6898325084	I	5B	7.9	2.04	1.06	43	26	34.5	1035	NA	NA	NA
Normal_ACC2	2	41	F	13	6898325076	J	4B	7	2.16	0.6	24.5	27	25.75	772.5	NA	NA	NA
Normal_ACC2	2	41	F	14	6898325091	F	3B	6.7	2.02	0.82	26.3	19	22.65	679.5	NA	NA	NA
Normal_ACC2	2	41	F	15	6898333043	D	2B	7.4	2.01	0.91	38.6	34	36.3	1089	NA	NA	NA
Normal_ACC2	2	41	F	16	6898325087	L	7B	7.4	2.03	1.19	29.4	25	27.2	816	NA	NA	NA
Normal_ACC2	2	41	F	17	6898325091	G	3B	7.4	2.04	1.09	27.8	18	22.9	687	NA	NA	NA
Normal_ACC2	2	41	F	18	7656791041	D	9B	7.2	2.64	1.09	25	31	28	840	NA	NA	NA
Normal_ACC2	2	41	F	19	6898333043	G	10B	7.3	2.33	0.61	24.4	24	24.2	726	NA	NA	NA
Normal_ACC2	2	41	F	20	6898325091	I	9B	7.1	2.38	0.92	30.9	32	31.45	943.5	NA	NA	NA
Normal_ACC2	2	41	F	21	6898325087	A	7B	6.7	1.97	0.69	31.3	31	31.15	934.5	NA	NA	NA
Normal_ACC2	2	41	F	22	7656791041	I	8B	7.2	2.51	0.87	23.2	21	22.1	663	NA	NA	NA
Normal_ACC2	2	41	F	23	6898325087	B	6B	7.7	2.11	1.18	35.4	34	34.7	1041	NA	NA	NA
Normal_ACC2	2	41	F	24	6898325087	E	9B	7.6	2.37	1.13	27.6	31	29.3	879	NA	NA	NA
Normal_ACC2	2	41	F	25	6898325091	C	7B	7.4	2.15	1.32	37.1	35	36.05	1081.5	NA	NA	NA
Normal_ACC2	2	41	F	26	6898325090	H	2B	7.3	1.99	0.88	32.9	30	31.45	943.5	NA	NA	NA
Normal_ACC2	2	41	F	27	6898325088	I	4B	7.7	2.14	1.19	34.3	30	32.15	964.5	NA	NA	NA
Normal_ACC2	2	41	F	28	6898325076	G	10B	7.3	2.35	1.04	29.9	30	29.95	898.5	NA	NA	NA
Normal_ACC2	2	41	F	29	6898325090	J	4B	7	2.02	1	21.9	20	20.95	628.5	NA	NA	NA
Normal_ACC2	2	41	F	30	6898325088	C	1B	7.3	2.07	0.89	28.4	22	25.2	756	NA	NA	NA
Normal_ACC2	2	41	F	31	6898325084	L	8B	7.1	2.56	1.07	23.5	23	23.25	697.5	NA	NA	NA
Normal_ACC2	2	41	F	32	6898325076	K	10B	7.5	2.62	1.06	22.4	25	23.7	711	NA	NA	NA
Normal_ACC2	2	41	F	33	6898325084	G	6B	7.2	2.15	0.96	33.9	29	31.45	943.5	NA	NA	NA
Normal_ACC2	2	41	F	34	6898325084	J	8B	6.9	2.27	1.22	24	28	26	780	NA	NA	NA
Normal_ACC2	2	41	F	35	6898325091	K	8B	7	2.2	0.93	37.4	41	39.2	1176	NA	NA	NA
Normal_ACC2	2	41	F	36	6898325091	A	2B	7.4	1.97	0.96	30.3	27	28.65	859.5	NA	NA	NA
Normal_ACC2	2	41	F	37	6898333043	L	5B	7.7	1.97	1.06	36	24	30	900	NA	NA	NA
Normal_ACC2	2	41	F	38	6898325090	D	2B	6.8	2.01	0.87	37	34	35.5	1065	NA	NA	NA
Normal_ACC2	2	41	F	39	6898325090	K	5B	7.4	1.99	0.79	42.6	26	34.3	1029	NA	NA	NA
Normal_ACC2	2	41	F	40	6898325088	L	4B	7	1.99	0.77	29.4	21	25.2	756	NA	NA	NA
Normal_ACC2	2	41	F	41	6898325088	B	8B	7.1	2.4	1.31	29.7	34	31.85	955.5	NA	NA	NA
Normal_ACC2	2	41	F	42	6898325084	C	1B	7.4	2.02	1.25	28.6	24	26.3	789	NA	NA	NA
Normal_ACC2	2	41	F	43	6898333043	B	5B	7.4	1.99	1.25	34.7	23	28.85	865.5	NA	NA	NA
Normal_ACC2	2	41	F	44	6898325090	G	4B	7.4	2.19	1.24	32.5	29	30.75	922.5	NA	NA	NA
Normal_ACC2	2	41	F	45	6898325090	C	2B	7	1.96	0.85	23.7	22	22.85	685.5	NA	NA	NA
Normal_ACC2	2	41	F	46	6898325088	E	1B	7.4	1.95	0.62	32.8	21	26.9	807	NA	NA	NA
Normal_ACC2	2	41	F	47	6898325076	H	10B	7.5	2.37	0.99	28.7	24	26.35	790.5	NA	NA	NA
Normal_ACC2	2	41	F	48	6898325091	L	7B	6.7	2.01	0.92	30.2	31	30.6	918	NA	NA	NA
Normal_ACC2	2	41	F	49	6898325084	F	9B	7.5	2.3	1.24	39.2	42	40.6	1218	NA	NA	NA
Normal_ACC2	2	41	F	50	6898325084	B	8B	7.3	2.34	0.71	24.1	21	22.55	676.5	NA	NA	NA
Normal_ACC2	2	41	F	51	7656791041	F	9B	7.4	2.39	1.22	29.7	35	32.35	970.5	NA	NA	NA
Normal_ACC2	2	41	F	52	7656791041	C	10B	7.3	2.48	0.83	24.6	29	26.8	804	NA	NA	NA
Normal_ACC2	2	41	F	53	6898325088	F	7B	6.7	2.02	0.78	30.8	31	30.9	927	NA	NA	NA
Normal_ACC2	2	41	F	54	6898325091	D	6B	7.3	2.06	1.03	30.3	30	30.15	904.5	NA	NA	NA
Normal_ACC2	2	41	F	55	6898325088	D	8B	6.9	2.58	1.26	29.9	35	32.45	973.5	NA	NA	NA
Normal_ACC2	2	41	F	56	7656791041	J	6B	7.3	2.11	0.77	36	34	35	1050	NA	NA	NA
Normal_ACC2	2	41	F	57	6898325090	E	10B	7.3	2.23	0.88	29.6	29	29.3	879	NA	NA	NA
Normal_ACC2	2	41	F	58	6898333043	I	3B	7	1.98	0.93	28.9	18	23.45	703.5	NA	NA	NA
Normal_ACC2	2	41	F	59	6898325076	B	3B	7.2	2.02	1.21	38	30	34	1020	NA	NA	NA
Normal_ACC2	2	41	F	60	6898325087	C	6B	7.3	2.13	0.81	31.9	29	30.45	913.5	NA	NA	NA
Normal_ACC2	2	41	F	61	7656791041	A	6B	7.8	2.16	0.94	32	26	29	870	NA	NA	NA
Normal_ACC2	2	41	F	62	6898325090	I	2B	7.3	2	1.27	34.9	36	35.45	1063.5	NA	NA	NA
Normal_ACC2	2	41	F	63	6898325087	F	10B	7.6	2.48	0.92	23.5	17	20.25	607.5	NA	NA	NA
Normal_ACC2	2	41	F	64	6898333043	K	3B	7.2	2.15	1.28	30.5	27	28.75	862.5	NA	NA	NA
Normal_ACC2	2	41	F	65	6898325087	H	7B	7.2	2.04	0.76	31	29	30	900	NA	NA	NA
Normal_ACC2	2	41	F	66	6898325087	D	3B	7.5	2.01	1	28.2	24	26.1	783	NA	NA	NA
Normal_ACC2	2	41	F	67	6898333043	F	7B	7.1	2.22	1.19	35.4	43	39.2	1176	NA	NA	NA
Normal_ACC2	2	41	F	68	6898333043	J	6B	8	2.09	0.76	28.8	20	24.4	732	NA	NA	NA
Normal_ACC2	2	41	F	69	6898325076	A	1B	7.2	2.06	1.28	31.5	27	29.25	877.5	NA	NA	NA
Normal_ACC2	2	41	F	70	7656791041	E	7B	6.9	1.99	0.86	30.6	32	31.3	939	NA	NA	NA
Normal_ACC2	2	41	F	71	7656791041	G	6B	7.4	2.05	1.06	32.5	29	30.75	922.5	NA	NA	NA
Normal_ACC2	2	41	F	72	6898325087	G	4B	7.3	2.08	0.78	26.1	27	26.55	796.5	NA	NA	NA
Normal_ACC2	2	41	F	73	6898325087	K	1B	7.4	2.05	0.94	33.9	27	30.45	913.5	NA	NA	NA
Normal_ACC2	2	41	F	74	6898325090	A	3B	7.3	2.08	1.23	37.7	29	33.35	1000.5	NA	NA	NA
Normal_ACC2	2	41	F	75	7656791041	K	2B	7.3	2.01	1.13	32.8	32	32.4	972	NA	NA	NA
Normal_ACC2	2	41	F	76	6898325087	I	8B	7.5	2.49	0.86	29.7	30	29.85	895.5	NA	NA	NA
Normal_ACC2	2	41	F	77	6898325091	H	3B	7.9	2	1	29.2	17	23.1	693	NA	NA	NA
Normal_ACC2	2	41	F	78	6898325076	E	2B	7.6	1.99	1.01	32.8	25	28.9	867	NA	NA	NA
Normal_ACC2	2	41	F	79	6898325091	B	8B	7.3	2.32	1.21	33.1	42	37.55	1126.5	NA	NA	NA
Normal_ACC2	2	41	F	80	6898325088	G	9B	7.6	2.52	0.9	29.1	33	31.05	931.5	NA	NA	NA
Normal_ACC2	2	41	F	81	6898325091	E	5B	7.4	2.05	1.44	46.7	35	40.85	1225.5	NA	NA	NA
Normal_ACC2	2	41	F	82	6898325088	H	6B	7.9	2.04	0.67	34.1	29	31.55	946.5	NA	NA	NA
Normal_ACC2	2	41	F	83	6898325090	B	3B	7.3	2.06	1	33.3	22	27.65	829.5	NA	NA	NA
Normal_EC2	2	41	F	1	7656782097	G	11D	6.3	1.99	0.64	19.8	21	20.4	612	NA	NA	NA
Normal_EC2	2	41	F	2	7602346081	B	7D	5.8	2.07	0.41	17.5	26	21.75	652.5	NA	NA	NA
Normal_EC2	2	41	F	3	7602346015	I	2D	5.3	2.13	0.71	18.5	34	26.25	787.5	NA	NA	NA
Normal_EC2	2	41	F	4	7656766037	L	11D	6	2.02	0.76	17.5	24	20.75	622.5	NA	NA	NA
Normal_EC2	2	41	F	5	7602346041	J	1D	5.4	1.96	0.55	16.5	31	23.75	712.5	NA	NA	NA
Normal_EC2	2	41	F	6	7656782097	L	1D	5.7	2.04	0.8	14.7	29	21.85	655.5	NA	NA	NA
Normal_EC2	2	41	F	7	7656782097	C	2D	5.7	2.15	0.9	15.7	38	26.85	805.5	NA	NA	NA
Normal_EC2	2	41	F	8	7602346081	K	8D	6.9	1.98	0.8	18.6	22	20.3	609	NA	NA	NA
Normal_EC2	2	41	F	9	7602346015	D	2D	6	2.08	0.9	18.7	26	22.35	670.5	NA	NA	NA
Normal_EC2	2	41	F	10	7656766019	A	6D	6	2.12	1.07	19	29	24	720	NA	NA	NA
Normal_EC2	2	41	F	11	7656766026	L	1D	5.6	2.02	0.84	15.8	26	20.9	627	NA	NA	NA
Normal_EC2	2	41	F	12	7656766019	E	11D	6.1	2.11	0.78	21.4	28	24.7	741	NA	NA	NA
Normal_EC2	2	41	F	13	7602346081	G	5D	6.9	2.09	0.9	23.5	22	22.75	682.5	NA	NA	NA
Normal_EC2	2	41	F	14	7656766019	D	7D	5.9	2.01	0.63	22.8	33	27.9	837	NA	NA	NA
Normal_EC2	2	41	F	15	7602346015	G	7D	7.1	2.02	0.87	21.6	22	21.8	654	NA	NA	NA
Normal_EC2	2	41	F	16	7602346041	A	1D	5.4	2.08	0.26	21	33	27	810	NA	NA	NA
Normal_EC2	2	41	F	17	7602346015	K	8D	5.5	2.06	0.9	25.5	29	27.25	817.5	NA	NA	NA
Normal_EC2	2	41	F	18	7656766037	G	4D	6.2	2.02	0.98	24.3	20	22.15	664.5	NA	NA	NA
Normal_EC2	2	41	F	19	7656782097	B	3D	6	2.06	0.75	19.8	24	21.9	657	NA	NA	NA
Normal_EC2	2	41	F	20	7602346081	I	3D	5.7	2.02	0.9	22.2	31	26.6	798	NA	NA	NA
Normal_EC2	2	41	F	21	7602346041	H	9D	6.4	2.05	0.97	22.3	21	21.65	649.5	NA	NA	NA
Normal_EC2	2	41	F	22	7602346081	A	5D	6.5	1.95	0.31	26	26	26	780	NA	NA	NA
Normal_EC2	2	41	F	23	7602346015	E	9D	6	1.97	0.75	22.4	24	23.2	696	NA	NA	NA
Normal_EC2	2	41	F	24	7656766037	C	4D	6.6	2.07	0.99	24.3	21	22.65	679.5	NA	NA	NA
Normal_EC2	2	41	F	25	7602346081	J	7D	6.6	2.02	0.94	20.1	30	25.05	751.5	NA	NA	NA
Normal_EC2	2	41	F	26	7656766007	C	4D	6	2.03	0.9	20.2	22	21.1	633	NA	NA	NA
Normal_EC2	2	41	F	27	7656766037	H	10D	5.9	2.11	1.15	21	22	21.5	645	NA	NA	NA
Normal_EC2	2	41	F	28	7656782097	K	7D	6.2	2	1	26.1	30	28.05	841.5	NA	NA	NA
Normal_EC2	2	41	F	29	7602346081	D	7D	5.9	2.14	0.5	22.7	31	26.85	805.5	NA	NA	NA
Normal_EC2	2	41	F	30	7656766026	K	8D	5.7	2.16	1.14	23.1	28	25.55	766.5	NA	NA	NA
Normal_EC2	2	41	F	31	7656766019	G	2D	5.6	2.13	0.92	23.2	38	30.6	918	NA	NA	NA
Normal_EC2	2	41	F	32	7656766007	E	6D	6.1	2.05	0.94	23.8	33	28.4	852	NA	NA	NA
Normal_EC2	2	41	F	33	7656766007	G	1D	5.6	2.06	0.83	20.3	30	25.15	754.5	NA	NA	NA
Normal_EC2	2	41	F	34	7602346041	C	3D	5.7	2.11	0.6	26.7	25	25.85	775.5	NA	NA	NA
Normal_EC2	2	41	F	35	7656782097	E	6D	6.7	2.06	0.85	20.8	22	21.4	642	NA	NA	NA
Normal_EC2	2	41	F	36	7656766037	A	11D	6.3	2.1	0.7	27.2	28	27.6	828	NA	NA	NA
Normal_EC2	2	41	F	37	7656766019	C	8D	5.7	2.12	0.9	21.2	41	31.1	933	NA	NA	NA
Normal_EC2	2	41	F	38	7602346081	F	9D	6.7	2.05	0.85	26.6	30	28.3	849	NA	NA	NA
Normal_EC2	2	41	F	39	7602346015	L	6D	6.4	2.3	0.99	23.1	29	26.05	781.5	NA	NA	NA
Normal_EC2	2	41	F	40	7656766026	J	7D	6.6	2.04	0.48	27.3	27	27.15	814.5	NA	NA	NA
Normal_EC2	2	41	F	41	7656766007	F	9D	6.3	2.03	0.46	24.3	25	24.65	739.5	NA	NA	NA
Normal_EC2	2	41	F	42	7656766037	J	9D	6.8	2.07	0.78	27.6	26	26.8	804	NA	NA	NA
Normal_EC2	2	41	F	43	7602346081	L	7D	6.3	2.1	0.93	23	32	27.5	825	NA	NA	NA
Normal_EC2	2	41	F	44	7602346081	H	11D	6.5	2.13	0.88	26.1	32	29.05	871.5	NA	NA	NA
Normal_EC2	2	41	F	45	7656766026	F	7D	6	2.14	0.78	22.8	43	32.9	987	NA	NA	NA
Normal_EC2	2	41	F	46	7656766026	H	1D	5.5	2.12	0.85	23.9	38	30.95	928.5	NA	NA	NA
Normal_EC2	2	41	F	47	7602346041	F	3D	5.9	2.04	1.07	25.3	36	30.65	919.5	NA	NA	NA
Normal_EC2	2	41	F	48	7656766007	K	5D	5.8	2.1	0.87	17.9	23	20.45	613.5	NA	NA	NA
Normal_EC2	2	41	F	49	7602346081	E	1D	5.8	2.17	1.02	18.4	26	22.2	666	NA	NA	NA
Normal_EC2	2	41	F	50	7602346041	G	11D	6.6	2.08	0.93	22.5	25	23.75	712.5	NA	NA	NA
Normal_EC2	2	41	F	51	7656766007	D	8D	6.4	2.15	0.95	22.2	38	30.1	903	NA	NA	NA
Normal_EC2	2	41	F	52	7656766007	L	5D	5.9	2.04	0.66	19.5	23	21.25	637.5	NA	NA	NA
Normal_EC2	2	41	F	53	7656782097	I	4D	5.9	2.14	0.77	20.8	21	20.9	627	NA	NA	NA
Normal_EC2	2	41	F	54	7656766037	K	6D	6.2	2.07	0.65	23.2	26	24.6	738	NA	NA	NA
Normal_EC2	2	41	F	55	7656766037	D	2D	5.8	2.09	0.61	19.5	21	20.25	607.5	NA	NA	NA
Normal_EC2	2	41	F	56	7656766019	F	6D	5.7	1.99	0.62	27	33	30	900	NA	NA	NA
Normal_EC2	2	41	F	57	7656766019	J	8D	5.8	2	1.01	22	32	27	810	NA	NA	NA
Normal_EC2	2	41	F	58	7656782097	J	3D	5.4	2.2	1.07	26.3	39	32.65	979.5	NA	NA	NA
Normal_EC2	2	41	F	59	7602346015	A	6D	6	2.09	1.06	24.7	34	29.35	880.5	NA	NA	NA
Normal_EC2	2	41	F	60	7656766026	B	9D	6.1	1.95	0.92	23.4	25	24.2	726	NA	NA	NA
Normal_EC2	2	41	F	61	7656766026	E	2D	5.6	2.02	0.85	23.5	41	32.25	967.5	NA	NA	NA
Normal_EC2	2	41	F	62	7656766007	I	1D	5.7	2.14	0.76	21.4	34	27.7	831	NA	NA	NA
Normal_EC2	2	41	F	63	7602346041	B	4D	6.1	2.13	0.55	28.5	22	25.25	757.5	NA	NA	NA
Normal_EC2	2	41	F	64	7656766019	L	3D	5.5	1.97	0.3	22.4	27	24.7	741	NA	NA	NA
Normal_EC2	2	41	F	65	7602346015	J	8D	5.7	2.14	1	26.9	33	29.95	898.5	NA	NA	NA
Normal_EC2	2	41	F	66	7656766019	H	9D	6.1	1.98	0.85	23.2	21	22.1	663	NA	NA	NA
Normal_EC2	2	41	F	67	7602346081	C	4D	6.8	2.03	1.01	22.9	25	23.95	718.5	NA	NA	NA
Normal_EC2	2	41	F	68	7656782097	H	5D	6.5	2.05	1.21	25.5	35	30.25	907.5	NA	NA	NA
Normal_EC2	2	41	F	69	7656766026	A	6D	6	2.07	1.12	23.7	35	29.35	880.5	NA	NA	NA
Normal_EC2	2	41	F	70	7602346041	K	8D	5.5	2.13	0.7	24.5	39	31.75	952.5	NA	NA	NA
Normal_EC2	2	41	F	71	7656766037	I	5D	5.6	2.07	0.96	25.6	33	29.3	879	NA	NA	NA
Normal_EC2	2	41	F	72	7656766026	I	3D	5.6	2.06	0.68	27.6	38	32.8	984	NA	NA	NA
Normal_EC2	2	41	F	73	7602346015	H	11D	6.2	2.09	0.99	23.7	36	29.85	895.5	NA	NA	NA
Normal_EC2	2	41	F	74	7656766026	D	11D	6.5	2.12	0.99	24.7	34	29.35	880.5	NA	NA	NA
Normal_EC2	2	41	F	75	7602346041	D	4D	6.7	2.1	0.94	25.1	22	23.55	706.5	NA	NA	NA
Normal_EC2	2	41	F	76	7602346041	I	9D	6.5	2.12	0.97	29.2	35	32.1	963	NA	NA	NA
Normal_EC2	2	41	F	77	7656766019	K	3D	6.3	2.12	0.91	27.6	33	30.3	909	NA	NA	NA
Normal_EC2	2	41	F	78	7656782097	F	3D	5.7	2.07	1.15	22.2	28	25.1	753	NA	NA	NA
Normal_EC2	2	41	F	79	7656766019	B	1D	5.5	2.1	0.33	23.7	32	27.85	835.5	NA	NA	NA
Normal_EC2	2	41	F	80	7656766037	E	8D	5.5	2.08	0.94	24.2	38	31.1	933	NA	NA	NA
Normal_EC2	2	41	F	81	7602346015	C	4D	6.3	1.93	1.01	19.6	22	20.8	624	NA	NA	NA
Normal_EC2	2	41	F	82	7656766026	C	2D	5.3	2.04	0.8	19.8	44	31.9	957	NA	NA	NA
Normal_EC2	2	41	F	83	7656766007	B	10D	6	2.11	1.08	20.8	21	20.9	627	NA	NA	NA
Normal_EC2	2	41	F	84	7602346015	B	8D	6	2.16	0.78	27.9	27	27.45	823.5	NA	NA	NA
Normal_EC2	2	41	F	85	7602346015	F	10D	6.4	2.14	1.27	30.3	32	31.15	934.5	NA	NA	NA
Normal_EC2	2	41	F	86	7656766037	B	3D	5.4	1.99	0.97	24.6	37	30.8	924	NA	NA	NA
Normal_EC2	2	41	F	87	7656766007	J	10D	5.7	2.14	0.85	25.1	24	24.55	736.5	NA	NA	NA
Normal_EC2	2	41	F	88	7656766007	H	6D	6	2.13	0.92	21.5	30	25.75	772.5	NA	NA	NA
Normal_EC2	2	41	F	89	7656766007	A	6D	6.9	2.05	0.7	24.2	25	24.6	738	NA	NA	NA
Normal_EC2	2	41	F	90	7656782097	D	2D	6	2.04	0.86	21.6	30	25.8	774	NA	NA	NA
Normal_EC2	2	41	F	91	7656766026	G	9D	6	1.95	0.99	25.5	24	24.75	742.5	NA	NA	NA
Normal_EC2	2	41	F	92	7602346041	E	11D	6.8	2.02	0.85	27.7	35	31.35	940.5	NA	NA	NA

### Sheet: Legend
SUPPLEMENTARY TABLE 12 | SAMPLE INFORMATION.
Individual	Samples for this study cames from 3 different individuals. Individual denotes which person the sample came from.
Age	The age of the individual from which each sample came (years).
Sex	The sex of the individual from which each sample came.
Section	The sequential order of the sample within each dataset.
Array.ID	Unique identifier for each microarray chip.
Array.position	Position on the chip that the sample was loaded.
QC.batch	After sectioning the samples were randomized, nucleic acids were isolated, and QC performed in batches of 12. QC batch indicates which batch each sample was processed in and the letter distinguishes batches between datasets.
RIN	RNA integrity score generated by the Agilent bioanalyzer 2100.
ND.RNA.260.280	Ratio of optical densities at 260 and 280nm determined by Nanodrop (ND) spectrophotometer for RNA.
ND.RNA.260.230	Ratio of optical densities at 260 and 230nm determined by Nanodrop (ND) spectrophotometer for RNA.
ND.RNA.conc.ng.ul	Concentration of RNA in ng per microliter as determined by Nanodrop (ND) spectrophotometer.
BA.RNA.conc.ng.ul	Concentration of RNA in ng per microliter as determined by Agilent Bioanalyzer (BA) 2100.
Mean.RNA.conc.ng.ul	Mean concentration of RNA calculated from the Nanodrop (ND) and Bioanalyzer (BA) measurements.
Total.RNA.ng	Total amount of RNA isolated (nanograms).
ND.DNA.260.280	Ratio of optical densities at 260 and 280nm determined by Nanodrop (ND) spectrophotometer for DNA.
ND.DNA.260.230	Ratio of optical densities at 260 and 230nm determined by Nanodrop (ND) spectrophotometer for DNA.
Total.DNA.ng	Total amount of DNA isolated (nanograms).
