## Supplemental Table 15 for "Deconstructing intratumoral heterogeneity through multiomic and multiscale analysis of serial sections"

### Sheet: Table S15
SUPPLEMENTARY TABLE 15 | SECTION USAGE AND QUALITY CONTROL (CASE 2)
Section ID	Sectioning.plane	RNA-seq	Amp-seq	Exome-seq	SN.RNA-seq	SN.MB.Amp-seq	Extraction.batch	ND.RNA.conc.ng.ul	ND.RNA.260.230	ND.RNA.260.280	Qubit.RNA.conc.ng.ul	Qubit.RNA.total.amount.ng	BA.Ratio.28s.18s	RIN	ND.DNA.Conc.ng.ul	ND.DNA.230.260	ND.DNA.260.280	Qubit.DNA.conc.ng.ul	DNA.total.amount.ng
1	1	1	1	0	0	0	10	15.3	1.16	1.73	18	900	1.4	8.7	12.3	0.76	1.68	13.7	1233
4	1	1	1	0	0	0	11	14.8	1.31	1.97	20.8	1040	1.3	8.5	13.1	1.04	1.75	17.6	1584
5	1	1	1	0	0	0	9	6.9	0.66	2.05	9.48	474	0.9	8.5	4.7	0.41	3.31	7.72	694.8
6	1	1	0	0	0	0	8	6.9	0.73	1.78	8.44	422	1.2	8.3	4.7	0.49	1.67	5	450
9	1	1	1	0	0	0	8	9.2	0.95	1.68	11.6	580	1.1	8.5	7.4	0.63	1.84	10.2	918
10	1	1	1	0	0	0	11	11.4	0.93	2.02	15.4	770	1.1	8.4	8.2	0.62	1.69	9.42	847.8
11	1	1	1	0	0	0	7	6.9	0.44	1.98	9.8	490	1.3	8.5	5.3	0.36	4.24	7.02	631.8
12	1	1	1	0	0	0	4	10.4	0.46	1.86	14.3	715	1.4	8.6	9.8	0.65	1.89	12.4	1116
13	1	1	1	0	0	0	10	12.2	0.95	1.72	16.3	815	1	8.4	9.5	0.71	1.85	11.2	1008
14	1	1	1	0	0	0	8	9.8	0.52	1.7	12.8	640	1.7	8.5	7.5	0.48	1.89	9.02	811.8
15	1	1	0	0	0	0	3	5.6	0.09	1.41	7.48	374	1	8	2.9	0.17	2.8	2.94	264.6
16	1	1	1	0	0	0	7	6.8	0.56	2.08	9	450	1	7.8	3.8	0.35	2.88	5.02	451.8
17	1	0	0	0	1	0	NA
18	1	1	1	0	0	0	10	12.2	1.25	1.75	16.5	825	1.4	8.7	10	0.77	1.85	10.7	963
19	1	1	1	0	0	0	10	11	1.08	2.02	13.6	680	1	8.4	9.8	0.59	1.73	10.7	963
20	1	1	1	0	0	0	7	10.6	0.36	2.26	13.9	695	1.3	8.3	7.5	0.62	2.06	9.02	811.8
22	1	1	1	1	0	0	11	14.4	1.05	2.04	20	1000	1.2	8.5	12.2	0.72	1.72	14.1	1269
23	1	1	1	0	0	0	10	13.8	1.23	1.88	18	900	1.2	8.4	11	0.75	1.86	12.6	1134
24	1	1	1	0	0	0	4	10.6	0.29	1.96	14.6	730	1.2	8.3	8.1	0.56	1.65	9.1	819
26	1	1	1	0	0	0	1	15.9	0.27	2.04	29	1450	1.2	8.2	11.5	0.62	1.75	12.8	1152
28	1	1	1	0	0	0	2	12.1	0.26	2.3	17.2	860	1.4	8.6	7.6	0.53	2.14	9.06	815.4
29	1	0	0	0	0	1	NA
30	1	1	1	0	0	0	7	10.2	0.96	2.01	13.5	675	1.5	8.6	6	0.51	3.92	9.02	811.8
32	1	1	1	0	0	0	4	18.9	0.75	1.81	18.8	940	1.3	8.7	10.4	0.69	1.95	11.1	999
34	1	1	1	0	0	0	7	18.1	1.39	2.13	25.8	1290	1.4	8.6	12.4	0.76	2.15	18.1	1629
35	1	1	1	0	0	0	9	30.6	1.39	1.98	44	2200	1.1	8.6	24.5	1.13	2.03	31.6	2844
36	1	1	1	0	0	0	9	17.6	1.11	1.89	24.4	1220	1.2	8.7	13	0.75	2.16	17.6	1584
37	1	1	1	0	0	0	10	17.4	0.55	1.82	23.6	1180	1.4	8.8	13.4	0.75	1.83	16.2	1458
38	1	1	1	0	0	0	6	18	0.09	2.29	26.2	1310	0.9	8.1	17.4	1.1	1.84	28	2520
39	1	1	1	0	0	0	1	108.1	0.68	1.58	45.2	2260	1.3	8.4	20.2	1.15	1.81	26.7	2403
42	1	1	1	0	0	0	1	9.3	1.12	2.56	23.2	1160	1.4	8.3	10.7	0.76	2.05	15.2	1368
44	1	1	1	0	0	0	2	19.5	1.14	2.11	28.2	1410	1.2	9	17	0.95	2.01	24.8	2232
45	1	1	1	0	0	0	9	20.3	1.14	2.06	29.8	1490	1.3	8.6	13.7	0.75	2.04	20.6	1854
46	1	1	1	1	0	0	5	16.1	0.91	1.85	24	1200	1	8.1	15.2	0.97	1.86	20.4	1836
47	1	1	1	0	0	0	9	22.1	0.88	2.02	30.4	1520	0.8	7.8	15.3	0.91	2.15	20.6	1854
48	1	1	1	0	0	0	4	21.5	0.79	1.98	31.4	1570	1.3	8.5	18	0.99	1.75	24.6	2214
50	1	1	1	0	0	0	6	50.3	0.98	1.67	64.6	3230	0.9	7.8	34.1	1.52	1.95	48.4	4356
51	1	1	1	0	0	0	9	25.6	1.51	1.97	32.8	1640	1.3	8.7	15.8	1.04	1.99	22.2	1998
53	1	0	0	0	1	0	NA
54	1	1	1	0	0	0	3	22.1	1.34	1.96	33.2	1660	1.2	9.1	15.8	0.79	1.88	20.6	1854
55	1	1	1	0	0	0	5	21.6	0.58	1.91	31.2	1560	1.1	8	20.1	1.21	1.85	25	2250
56	1	1	1	0	0	0	6	23.9	1.05	2.02	31.6	1580	1.1	8.4	18.9	1.08	2.07	26.6	2394
58	1	1	1	0	0	0	7	21.4	0.39	2	30	1500	1.1	8.2	14.7	0.73	2.24	21.6	1944
61	1	1	1	0	0	0	6	21.1	0.64	2.05	30	1500	1	8.1	18.8	1.17	2.17	30.6	2754
62	1	1	1	0	0	0	7	19.7	1	2.03	30	1500	1.1	8.1	14.9	0.91	2.21	22.2	1998
63	1	1	1	0	0	0	1	67.6	0.9	1.82	78	3900	1.4	8.7	47.4	0.94	1.75	39.6	3564
64	1	1	1	0	0	0	5	18.3	0.84	2.08	26.6	1330	1.4	7.9	15.9	0.97	1.72	18.9	1701
67	1	1	1	0	0	0	8	18.7	0.84	2.03	24.8	1240	1	7.8	15	0.84	1.73	16.8	1512
68	1	1	1	0	0	0	11	17.8	1.38	2.16	25.2	1260	1.4	8.4	16.6	1.09	1.86	21.2	1908
69	1	1	1	0	0	0	6	17.8	0.5	2.14	25.4	1270	1.3	9	18.4	1.07	2.01	25	2250
70	1	1	1	0	0	0	5	15.7	0.58	1.96	24.4	1220	1.1	8.2	14	0.93	1.88	18.8	1692
71	2	1	0	0	0	0	2	8.9	0.87	2.33	12.2	610	1.1	7.9	9.2	0.62	2.1	11.2	1008
72	2	1	0	0	0	0	10	5	0.1	1.62	4.8	240	1.2	8.6	4.6	0.45	1.47	4.62	415.8
73	2	1	0	0	0	0	11	4.5	0.69	2.08	5.68	284	1.2	8.4	4.5	0.43	1.62	4.36	392.4
74	2	1	1	0	0	0	6	4.7	0.47	2.74	7.38	369	1.2	8.4	5.6	0.45	2.41	6.76	608.4
75	2	1	1	0	0	0	9	4.9	0.39	1.75	6.32	316	1.3	8.4	4.2	0.47	2.29	5.08	457.2
76	2	1	1	0	0	0	1	11.6	0.64	1.78	13	650	0.8	7.7	8.3	0.42	1.86	8.32	748.8
78	2	1	1	0	0	0	4	5.4	0.27	1.46	7.52	376	1	7.9	4.9	0.49	2	5.66	509.4
79	2	1	1	0	0	0	9	11	0.23	2.09	15.6	780	1.5	8.6	8.6	0.58	2.21	10.6	954
80	2	1	1	0	0	0	3	5.7	0.06	1.55	7.02	351	1.4	8.3	6.1	0.58	1.8	8.22	739.8
81	2	1	1	0	0	0	7	6.2	1.01	2.04	8.06	403	1.2	8.3	4.9	0.52	4.05	8.38	754.2
82	2	1	1	0	0	0	9	10.6	1	1.95	14.3	715	1.3	8.3	9.5	0.89	2.14	12.6	1134
83	2	1	1	0	0	0	10	7.3	0.66	1.55	8.76	438	1.5	8.5	7.8	0.67	1.52	7.74	696.6
85	2	1	1	1	0	0	6	8.2	0.61	1.7	12.8	640	1.1	8.1	12.2	0.78	2.21	13.5	1215
86	2	1	1	0	0	0	5	4.8	0.11	1.79	7.28	364	1.2	8.2	5.7	0.54	2.01	5.98	538.2
87	2	1	1	0	0	0	6	6.9	0.14	1.86	8.58	429	1.2	8.2	5.6	0.43	1.94	7.96	716.4
88	2	1	1	0	0	0	7	7.5	0.16	1.7	9.16	458	1.2	7.8	5.5	0.5	3.31	7.38	664.2
90	2	1	1	0	0	0	11	7.3	0.36	1.74	9.24	462	1.3	8.2	6.4	0.6	1.96	7.52	676.8
91	2	1	1	0	0	0	3	6.9	0.43	1.41	9.64	482	1.1	7.8	6	0.5	1.97	7.24	651.6
92	2	1	1	0	0	0	9	6.8	0.58	1.81	9.32	466	1.3	8.3	5.8	0.59	2.51	8.1	729
93	2	0	0	0	1	0	NA
94	2	1	1	0	0	0	10	7.4	0.57	1.59	8.98	449	1.3	8.3	6.2	0.58	1.65	7.64	687.6
95	2	1	1	0	0	0	7	6.7	0.55	1.82	9.28	464	1.3	8.2	6	0.54	3.11	7.38	664.2
96	2	1	1	0	0	0	1	6.4	0.58	2.31	16.5	825	0.9	8.1	6.5	0.29	2.26	9.82	883.8
98	2	1	1	0	0	0	2	5.7	0.17	3.02	9.42	471	1.1	7.9	6.1	0.45	1.52	8.62	775.8
100	2	1	1	0	0	0	6	5.5	0.47	2.8	11.5	575	1.3	8.3	7.2	0.55	2.7	10.1	909
101	2	1	1	0	0	0	11	7.1	0.74	1.95	8.84	442	1.5	8.5	6.6	0.67	1.63	7.72	694.8
103	2	1	1	0	0	0	7	6.5	0.11	1.95	8.8	440	1.2	8.8	6.3	0.53	2.1	7.84	705.6
104	2	1	1	0	0	0	5	5.2	0.27	1.75	7.08	354	1.2	7.9	7.2	0.69	1.65	7.3	657
105	2	1	1	0	0	0	6	6	0.64	2.17	9.32	466	1.6	8.7	8	0.72	2.34	12.1	1089
106	2	1	1	0	0	0	6	7.7	0.04	2.41	9.66	483	1.3	8.5	9.2	0.83	1.99	10.9	981
108	2	1	1	0	0	0	5	6.1	0.38	1.52	9.56	478	1.1	7.8	5.9	0.39	2.2	6.9	621
109	2	0	0	0	1	0	NA
110	2	1	1	0	0	0	1	5.9	0.29	1.93	13	650	0.9	8.2	8.4	0.62	1.68	6.64	597.6
111	2	1	1	0	0	0	3	5.8	0.62	1.75	9.3	465	1	8	7.7	0.56	2.33	9.66	869.4
112	2	1	1	0	0	0	4	7.4	0.18	1.88	10.4	520	1.4	8.4	7.2	0.61	2.03	8.74	786.6
113	2	0	0	0	0	1	NA
114	2	1	1	0	0	0	4	6.2	0.36	1.64	8.94	447	1.5	7.9	7.2	0.6	1.93	8.26	743.4
115	2	0	0	0	0	1	NA
116	2	1	1	0	0	0	1	8.3	0.75	1.9	22	1100	1	8.5	8.4	0.62	1.87	9.58	862.2
118	2	1	1	0	0	0	11	7.6	0.05	2.66	9.24	462	1.2	8.4	7.3	0.59	1.85	9.02	811.8
119	2	1	1	0	0	0	3	8	0.75	1.53	11	550	1.1	8.5	7.9	0.55	1.72	9.42	847.8
120	2	1	1	0	0	0	8	14.1	1.33	1.77	18.9	945	1	8.1	15.4	0.86	1.75	17.6	1584
122	2	1	1	0	0	0	11	7.9	0.62	1.93	10.2	510	1.1	7.7	7.3	0.7	1.79	8.86	797.4
123	2	1	1	1	0	0	9	15	0.48	1.96	20	1000	1.2	8.2	14.7	0.81	1.95	19.6	1764
125	2	1	1	0	0	0	10	8	0.6	1.79	9.56	478	1.2	8.2	10.2	0.87	1.87	11.4	1026
127	2	1	1	0	0	0	11	7.9	0.21	2.08	10.2	510	1.3	8.1	8.3	0.81	1.85	9.04	813.6
129	2	1	1	0	0	0	10	7.5	0.35	1.76	9.26	463	1.1	8	8.1	0.55	1.57	8.36	752.4
132	2	1	0	0	0	0	8	6.1	0.21	1.74	7.82	391	1.1	7.8	7.8	0.62	1.82	9.1	819
134	2	1	0	0	0	0	3	6.1	0.37	1.64	10.1	505	1.1	7.7	7.6	0.55	1.91	10.2	918
135	2	1	0	0	0	0	11	12.9	0.99	2.1	17.2	860	1.1	7.8	12.6	0.85	1.82	14.9	1341
136	2	1	0	0	0	0	10	6.6	0.75	1.79	8.42	421	1	8	7.8	0.23	1.53	7.98	718.2
138	2	1	0	0	0	0	11	6.4	0.7	1.92	8.02	401	1.1	7.9	7.1	0.52	1.52	8	720

### Sheet: Legend
SUPPLEMENTARY TABLE 15 | SECTION USAGE AND QUALITY CONTROL (CASE 2)
Section ID	The section ID number.
Sectioning.plane	The 3-dimensional plane of sectioning in the cryostat. The tumor piece was rotated by 90 degrees halfway into sectioning.
RNA-seq	Binary vector indicating whether the section was analyzed by RNASeq.
Amp-seq	Binary vector indicating whether the section was analyzed by Amplicon-seq.
Exome-seq	Binary vector indicating whether the section was analyzed by Exome-seq.
SN.RNA-seq	Binary vector indicating whether the section was analyzed by single-nucleus RNA-seq
SN.MB.Amp-seq	Binary vector indicating whether the section was analyzed by Single-nucleus Amplicon-seq in collaboration with Mission Bio.
Extraction.batch	The batch containing all the sections which were subjected to DNA and RNA extraction in the same run of the QiaCube.
ND.RNA.conc.ng.ul	Concentration of RNA in ng per microliter as determined by Nanodrop (ND) spectrophotometer.
ND.RNA.260.230	Ratio of optical densities at 260 and 230nm determined by Nanodrop (ND) spectrophotometer for RNA.
ND.RNA.260.280	Ratio of optical densities at 260 and 280nm determined by Nanodrop (ND) spectrophotometer for RNA.
Qubit.RNA.conc.ng.ul	Concentration of RNA in ng per microliter as determined by the Qubit fluorometer.
Qubit.RNA.total.amount.ng	Total yield of RNA in ng as determined by the Qubit fluorometer.
BA.Ratio.28s.18s	Ratio of 28s to 18s rRNA peaks generated by the Agilent bioanalyzer 2100.
RIN	RNA integrity score generated by the Agilent bioanalyzer 2100.
ND.DNA.Conc.ng.ul	Concentration of DNA in ng per microliter as determined by Nanodrop (ND) spectrophotometer.
ND.DNA.230.260	Ratio of optical densities at 260 and 230nm determined by Nanodrop (ND) spectrophotometer for DNA.
ND.DNA.260.280	Ratio of optical densities at 260 and 280nm determined by Nanodrop (ND) spectrophotometer for DNA.
Qubit.DNA.conc.ng.ul	Concentration of DNA in ng per microliter as determined by the Qubit fluorometer.
DNA.total.amount.ng	Total yield of DNA in ng as determined by the Qubit fluorometer.
