## Supplemental Table 20 for "Deconstructing intratumoral heterogeneity through multiomic and multiscale analysis of serial sections"

### Sheet: Table S20
SUPPLEMENTARY TABLE 20 | CELLULAR AND CLONAL ABUNDANCE (CASE 2)
Section ID	cITUP, Nonmalignant fraction	cITUP, clone 1 fraction	cITUP, clone 2 fraction	cITUP, clone 3 fraction	cITUP, clone 4 fraction	cITUP, clone 5 fraction
4	0.267312	0.204565	0.124199	0.323329	0.0400425	0.0405528
5	0.268147	0.227147	0.1189	0.306517	0.0412616	0.0380273
9	0.282107	0.2122	0.112675	0.293361	0.0506602	0.0489974
10	0.280412	0.234727	0.114544	0.287381	0.0367751	0.0461612
11	0.282395	0.238702	0.134326	0.262793	0.0306937	0.0510894
12	0.276039	0.238223	0.11888	0.279716	0.0387102	0.0484325
13	0.273989	0.249973	0.117238	0.269716	0.0368576	0.0522266
14	0.268782	0.231386	0.128123	0.273277	0.0479349	0.0504981
16	0.286437	0.208948	0.10796	0.298557	0.0556528	0.0424454
18	0.264102	0.249904	0.127662	0.263788	0.0552877	0.0392555
19	0.261969	0.237884	0.105649	0.283552	0.0669576	0.0439879
20	0.272003	0.252796	0.142202	0.237897	0.0546689	0.0404332
22	0.259118	0.268801	0.130717	0.262329	0.0486694	0.0303662
23	0.262682	0.247015	0.132315	0.262455	0.0625676	0.0329654
24	0.259888	0.258144	0.124597	0.266038	0.0558814	0.0354519
26	0.245653	0.233382	0.143192	0.258833	0.080077	0.0388628
28	0.239274	0.228323	0.119337	0.278322	0.0969675	0.037778
30	0.247066	0.227811	0.143652	0.23493	0.0960887	0.0504521
32	0.232827	0.226713	0.120184	0.257515	0.113529	0.0492311
34	0.226594	0.209759	0.130909	0.251454	0.117394	0.0638908
35	0.209033	0.183497	0.145786	0.236336	0.158201	0.0671486
36	0.198417	0.188849	0.125182	0.260389	0.153315	0.0738482
37	0.215644	0.154119	0.146597	0.238486	0.159839	0.0853153
38	0.199785	0.187164	0.147464	0.227012	0.146918	0.0916574
39	0.219184	0.13022	0.14224	0.221532	0.189449	0.0973747
42	0.201041	0.127132	0.162758	0.19239	0.20394	0.112739
44	0.218204	0.112737	0.166015	0.155756	0.200035	0.147253
45	0.236825	0.0923762	0.153271	0.148369	0.221908	0.147251
46	0.249818	0.0864263	0.154757	0.109086	0.219039	0.180873
47	0.220743	0.10209	0.158334	0.138453	0.213695	0.166685
48	0.224127	0.0724908	0.144872	0.142826	0.227949	0.187736
50	0.233548	0.0723605	0.134394	0.133757	0.249104	0.176838
51	0.253089	0.0305407	0.124558	0.115279	0.270249	0.206284
54	0.231143	0.0456335	0.130869	0.105459	0.280894	0.206002
55	0.239617	0.0278874	0.141761	0.102971	0.274579	0.213185
56	0.232645	0.0281359	0.131444	0.101436	0.300598	0.205741
58	0.225217	0.0124384	0.12209	0.114142	0.329868	0.196245
61	0.227845	0.00585469	0.114672	0.11994	0.342506	0.189182
62	0.236277	4.23952e-17	0.120835	0.110864	0.338926	0.193098
63	0.241986	0.0105058	0.130342	0.108167	0.328613	0.180386
64	0.245105	0	0.118649	0.111231	0.341838	0.183176
67	0.258727	-6.17233e-17	0.110817	0.111329	0.36376	0.155367
68	0.269086	-4.05739e-17	0.119272	0.11593	0.336918	0.158793
69	0.254319	0	0.106261	0.115146	0.375114	0.14916
70	0.252277	0	0.123252	0.113113	0.378684	0.132674
74	0.203464	-2.21083e-17	0.156123	0.12051	0.338498	0.181406
75	0.18387	-2.26522e-17	0.146799	0.126171	0.365859	0.177301
76	0.209806	-2.19323e-17	0.157307	0.121152	0.349081	0.162653
78	0.223112	0	0.138105	0.133797	0.356438	0.148549
79	0.208314	6.59211e-17	0.139742	0.132183	0.372063	0.147697
80	0.232515	-6.3906e-17	0.117755	0.137326	0.370857	0.141548
81	0.237031	0	0.119065	0.123548	0.374949	0.145406
82	0.218072	-2.17029e-17	0.125623	0.128666	0.372994	0.154644
83	0.215463	1.30651e-16	0.118075	0.129783	0.36697	0.16971
85	0.225246	-1.29022e-16	0.108721	0.125985	0.372698	0.167349
86	0.227142	-4.29023e-17	0.104698	0.118432	0.367157	0.182571
87	0.249324	-2.08355e-17	0.120144	0.105878	0.355989	0.168664
88	0.235548	0	0.110425	0.120451	0.35886	0.174717
90	0.227758	0	0.10173	0.11904	0.386701	0.164772
91	0.243151	2.10068e-17	0.0955521	0.124776	0.382259	0.154262
92	0.260282	-4.10627e-17	0.0929427	0.119405	0.380692	0.146677
94	0.243279	-8.40128e-17	0.087499	0.122555	0.418729	0.127938
95	0.235183	0	0.114863	0.119007	0.40391	0.127036
96	0.251649	2.07709e-17	0.0970581	0.124233	0.407529	0.119531
98	0.236712	0	0.0856943	0.134245	0.443872	0.099477
100	0.249658	-2.08262e-17	0.106891	0.113365	0.446102	0.0839843
101	0.233719	-4.25372e-17	0.0966487	0.115809	0.472763	0.081061
103	0.240635	2.10766e-17	0.101199	0.108254	0.480831	0.0690814
104	0.227713	0	0.0977553	0.105046	0.500319	0.0691661
105	0.247232	-8.35738e-17	0.0902275	0.116836	0.481181	0.0645237
106	0.238279	-2.1142e-17	0.0997054	0.11563	0.489879	0.0565072
108	0.218039	-2.17038e-17	0.111441	0.113707	0.498004	0.0588085
110	0.232596	-2.12998e-17	0.11466	0.10814	0.489581	0.0550228
111	0.237722	9.52086e-17	0.0968551	0.106019	0.523042	0.036362
112	0.2238	-3.23159e-17	0.0969513	0.108843	0.520966	0.0494391
114	0.207837	-9.89411e-17	0.119705	0.102957	0.51669	0.0528117
116	0.21281	3.82356e-17	0.109645	0.0988773	0.543942	0.0347255
118	0.195284	4.46707e-17	0.121261	0.0966432	0.546428	0.0403839
119	0.216674	5.43542e-17	0.100664	0.0977646	0.54612	0.0387771
120	0.202572	-4.42662e-17	0.106804	0.103257	0.548732	0.038635
122	0.210119	-6.57708e-17	0.10806	0.0904619	0.549674	0.0416855
123	0.202737	-5.53212e-18	0.113885	0.0913472	0.558911	0.0331199
125	0.196192	1.11551e-17	0.0998436	0.0873419	0.572242	0.0443807
127	0.195012	1.67572e-17	0.101664	0.0816041	0.574143	0.0475773
129	0.197027	-6.12892e-17	0.117377	0.0797267	0.555953	0.0499169

### Sheet: Legend
SUPPLEMENTARY TABLE 20 | CELLULAR AND CLONAL ABUNDANCE (CASE 2)
Section ID	Section ID number of the tumor.
CITUP, Nonmalignant fraction	Derived fraction of nonmalignant cells by subtracting the sum of clonal fractions of clone one through six from one, as assigned by CITUP.
CITUP, clone 1...5 fraction	Clonal fraction of clone N, as assigned by CITUP.
