## Supplemental Table 24 for "Deconstructing intratumoral heterogeneity through multiomic and multiscale analysis of serial sections"

### Sheet: Table S24
SUPPLEMENTARY TABLE 24 | GENE LIST FOR LASSO MODEL (CASE 2)
Clone.1_positive	Clone.1_negative	Clone.2_positive	Clone.2_negative	Clone.3_positive	Clone.3_negative	Clone.4_positive	Clone.4_negative	Clone.5_positive	Clone.5_negative
MRC2	C9orf24	MYOT	HAS1	PLCB1	FREM1	BZRAP1-AS1	RALYL	MAN1C1	CCL2
PARD3B	C18orf42	ARHGEF40	BOK	VDAC3	RASEF	CBX2	EMILIN3	LLGL1	ABCC8
SORL1	CRH	PAPPA	CPXM2	STK38L	CPB1	LOC102723376	GPR146	UPP1	SLITRK6
PHF19	LYPD6B	FLNA	LDHD	NMT1	SKOR2	OTOA	ADAMTS15	HS6ST1	PCDHGA1
DNALI1	CRHBP	FGF11	PRPS2	IRAK1	LINC00906	CMTM5	LYVE1	SYNM	PDDC1
PTK7	GRM4	SORCS3	LOC101929733	ADIPOR2	ID2-AS1	ARMC4	SCO2	ADCY2	GRTP1-AS1
CD37	LINC01007	KANK1	TRAK2	CHAMP1	TSNAXIP1	SLC25A21-AS1	ESRRA	DHCR24	DCX
SOX2	TCEAL6	PRKAR2A	LOC100132215	C6orf62	CYP3A5	DYNLRB2	OLFM2	ITPKB	FCER1A
CCDC146	LOC100507534	BRCA1	LOC100507140	COLGALT2	MIR100HG	C1orf158	SEL1L3	HNRNPF	SPC25
EFCAB2	SCGN	LAMB2	GSTT1	ANXA5	USP2-AS1	DNAH5	MFSD2A	LYNX1	ADAMTS19
AKR1C3	NGB	SH3PXD2B	DGKI	MAP3K5	C6orf118	SLAMF8	INAFM2	CDK2AP2	C2orf40
MAP7D3	ARL4C	MAN1B1	MTSS1L	FAM169A	CAPN3	PCDHB10	ADAMTSL2	PER2	PBK
EFHC1	SYTL5	MORC4	IL22RA1	FAM84B	CREB5	C16orf71	NAP1L5	MITF	FAM155A-IT1
CD84	BDH1	IRF9	SLC15A3	RHPN2	ROBO3	PLAU	MAGI3	BHLHE41	CDK1
TCTN2	ROR1	KLHL21	TRAF3IP2	AHCYL2	AMDHD1	FLJ41200	DPF3	ZDHHC14	TMEM98
NFIB	INA	RALGPS2	SLC24A1	FAM213A	TMEM231	HIST2H2BF	DUSP1	GAL3ST1	FOXN4
STK32A	ESYT3	PRRX1	ALDH1A2	BCR	C11orf63	FAM133A	DUSP27	SIPA1L2	GINS2
SORBS1	NOS1	SRGAP1	MAP4K4	PBXIP1	OPN1SW	AQP7P3	PKI55	PMP22	RPLP2
CASC2	SULT1A1	DHRS4-AS1	TMEM140	SMAP1	DYNC1LI2	WDR45B	CA10	ATRNL1	DES
TRAM2	RPP25	SERPINA5	PTMA	SPARC	MAPK15	RSPH4A	PTPRU	NUPR1	KIFC1
ZNF438	FNDC5	SAMD13	B3GAT1	SCRG1	TSPAN8	EFCAB12	ALDOA	DDIT4L	ARHGAP28
C1orf94	RUNDC3A	SNRNP48	C3orf58	TMEM8B	CRNDE	C2orf50	TLR4	DUSP22	ST8SIA2
CD44	LOC100133669	USP20	CIRH1A	TMEM229B	PLEKHG4B	TEX9	HYAL2	CSPG4	MCM10
DUSP18	CACNG8	CUTC	WDR61	DGKG	GRIK4	HAP1	STK24	MAP6	OIP5
SLC4A2	ANKRD29	PLXNB1	FTL	SDCBP	SLC45A3	FANK1	TPST2	PGAM2	ZNF91
PRLHR	AMER3	VPS13B	JAM3	MAGED1	LILRB3	NLRP14	UQCC1	PCBD1	NCAPG
TAF6	UMODL1-AS1	ZC3H3	WWP2	PTPRK	KIAA1407	C17orf80	FXYD6	NCKAP1L	RPL36A
NME6	RFPL2	PRKD2	APOBEC3G	FN1	MPZ	FBXO15	PCDH12	SLC37A1	HSF2BP
MYBL1	KCNJ12	NUP188	GPT2	LIX1	LOC100294362	PRKCA	PANK4	SPATS2L	NEB
C8orf33	NMNAT2	HDAC3	LGALS9	PIK3R1	FAM95C	USP36	HCCS	GALNT10	OTC
ZMIZ2	HTR1E	UBR5	MORN2	GATA2	LOC101928812	ZNF560	TMEM204	RNF19A	CCDC129
NELFE	C1orf95	PIGM	GAN	MAGEH1	LOC100289361	SKA2	PTGES2	CYP51A1	CEP83-AS1
WIPF1	KMO	HARS2	CMTM4	ETNK2	SULT1C2	MOBP	METTL12	PHKB	CENPU
MORN2	TTC39C	GREB1L	SEPT2	NPEPPS	PLA2G16	FXYD3	PARP10	INPP4A	CLLU1OS
SLFN11	KCNA5	KLC4	ABI2	CUL4A	ACD	DNAJC5B	FOXF1	TMEM138	RPL17
TCTN1	RASGEF1A	KANSL2	DCUN1D5	CDC16	FAM95A	LOC101929089	UBL4A	CBL	KLRC1
C19orf57	LINC01018	KCTD11	KCTD2	NFS1	RBMS1	ARHGEF26-AS1	ECM1	SPIN1	KIF23
GSTK1	EIF4E1B	ZNF16	RAB30	CTSO	SLC7A6OS	LINC01158	WIPF2	TMOD3	KIF18B
C16orf46	GUCA1A	DCT	ZEB2	WLS	DZIP1L	CAPSL	FABP6	APLN	TOLLIP-AS1
CDO1	GPR27	HDAC1	SEC62	RAB4A	IRX1	EXOC7	NDRG3	NUAK2	DRAIC
GLT8D1	SULT1A2	SFMBT2		STIM1	TRIM67	LINC00674	PRDX3	B2M	ZNF730
KIF27	ACOT4	ZNF609		PNMAL1	SLC27A6	RAX	PCYOX1L	SFRP2	CDH15
ERF	NECAB3	CDH24		RGS2	DCHS2	DMKN	SHH	SMAD2	C1orf87
CFAP43	MT1M	SCARF2		AHCYL1	FLJ12825	GDPD1	TENM1	NETO2	ODF3L1
SNCAIP	PRSS16	IGSF5		SAMHD1	TENM4	FCMR	SMIM13	FTO	HMMR
CSPP1	ELANE	HES7		SOX5	ASCL2	ST3GAL4-AS1	EID2	C1R	SPC24
CLIP2	PRKCDBP	UHRF1		SRI	LOC100129034	COIL	NDNL2	TMIGD3	UTAT33
CCDC74B	NPY5R	IPO4		MAGED2	FSTL1	METTL23	GIMAP7	WIPF1	ANKRD1
MIIP	LYPD5	TGM5		MARCH1	NXPH1	CRABP2	C1orf233	TK2	CASC5
CCBL1	PCK1	LRP6		SLC8A3	FAM96B	TCTE1	PLXDC1	ARNT2	ZRANB2-AS1
AJUBA	DUSP23	VSIG10		CARKD	PDIA2	TMEM9B-AS1	TIMM17A	FAM124A	LOC105373383
NANOS1	C3orf14	ACAD10		ABCD3	PAUPAR	C22orf23	MRC1	CASC4	LINC01351
LCP1	BCAS4	TIMM44		NATD1	LRRC46	NCAPD3	NR2F6	AGFG2	KHDC1L
SDR39U1	LINCR-0002	PDRG1		GRINA	GBX2	SNRNP200	FAM89B	SLC15A4	BUB1B
ALOX5	SEMA3F	FBXL12		IPO11	LMNTD1	CCL4	NCALD	HERPUD1	GTSE1
P3H2	COX4I2	INCA1		AMER2	TOX3	ASPSCR1	DRAXIN	TMX2	SCGB1A1
PPP1R16A	MGC12916	SH3BP2		EMC10	HAGLR	PLA2G2D	GNAS	KDSR	PSMC5
C9orf9	FBLN7	LINC00869		YAF2	NEK5	C17orf62	GSTP1	DUSP16	EZH2
FHL1	PCDHGC4	USP21		DISP1	ITGAX	SLCO4A1-AS1	FOXP4	SEC22C	GPR89B
PAXIP1-AS1	CELF5	SIGLEC1		GPKOW	KANK4	MSI2	B4GAT1	SQLE	LOC105378732
TRIM4	RHOBTB2	ZBTB48		CLASP1	SLC37A2	FN3KRP	MTFP1	TMTC4	GPR50
TLR7	SH3RF2	EXOSC2		B3GLCT	MATN1	LINC01578	OTUB1	TRAK1	PTENP1
PACRG	CENPV	NOP2		PNPLA2	ZBTB7C	DOK2	VDAC1	IL17D	CDH10
WNT11	GPRIN1	WDR91		TRIM62	GTF2IRD2	STK33	TRABD2A	AMOT	ZEB1
DYNLT1	SNHG15	POMT1		PCTP	CCDC78	TPTE2P3	CDK5	KCNJ8	PKNOX2-AS1
ZSCAN21	GPR149	TPSAB1		GAPDH	TXNL4B	SGSH	PITHD1	FAM78A	POLE
MYO1F	DLG3	NT5C2		EDNRA	LOC101928847	CFAP69	SLC9B2	HCLS1	TROAP
CBY1	CHGB	CPA3		LAP3	CD22	DDX42	AP2A1	LOC728392	MCOLN2
RAB3IL1	SYN3	UHRF2		TOX	LOC100507577	NXPH3	NPR2	MAPKAPK3	CENPE
ADAP2	RBP1	SELO		HEATR5A	TCTEX1D2	CCDC151	SLC7A5	CPS1	HCG23
RASA4	ZFR2	PLCG1		DNAJC7	PER3	FANCF	PTDSS1	LRRC8D	LOC100288778
WASL	DOCK9-AS2	L3HYPDH		CPT2	NCKAP5	LOC102723505	RAD23B	SLIT1	DLGAP5
CASP9	HAR1A	EML3		MCU	FAM122C	EIF1B-AS1	CBLN1	PROB1	HIP1
EPB41L4A	CDK5R1	GDF9		PDGFC	PDE8A	HGS	NMUR2	ADRA1A	SMARCC1
PLOD3	P2RX5	POP1		PIK3IP1	CHST5	BIRC7	GBP1	NR1D2	ENPP7P13
CRELD2	HABP2	DSPP		KHDRBS3	C9orf129	TNNI2	SEMA3E	PPM1K	POU2F2
PSPH	N6AMT2	GON4L		NUDT4	C16orf46	PRSS54	SH3BP5	ISYNA1	LOC101929718
DOCK8	IL5RA	FOXD2-AS1		CAMK2D	CDH26	LRRC63	MED31	MTSS1	ITPA
SPSB2	MAEL	BLACAT1		FBXL14	SLC28A1	LOC100130370	FAM43A	SPIN4	LOC101927314
KDM2B	FGF18	KLHL31		RAP2A	SGCD	MMP14	NDUFAF5	VAV1	COL20A1
ZNF696	CTXN3	HIF3A		RABGGTB	SLC34A2	TTR	FAM102B	TSC22D2	MOCOS
FBXW9	KCNC1	KRT80		PYCR2	IQGAP2	TPRG1-AS1	BAG2	TKFC	RNF122
C6orf52	LINC00936	MYRFL		VDAC2	MAP3K13	IFI30	AFAP1	URB1	CRTAM
CKLF	KLK4	COL11A1		USP54	ZNF23	CHODL	SMOX	NEO1	TTTY14
HAVCR2	MGAT3	INTS3		RNF180	ZDHHC11	C7orf31	SIMC1	XYLT1	LOC149684
TMEM108	RTP1	TMOD4		GNG5	MPL	PGS1	MTCH1	GFPT1	C8orf4
TRMT10A	BICC1	CYP21A2		PPP2R3C	SSTR5	RMI1	PTHLH	TRIP6	CXCL11
VOPP1	ADRA2A	SSUH2		SETMAR	ZNF789	LINC01087	NPY	DPH3	FBL
TFEB	PAK7	C1orf186		ASPH	GLIS2-AS1	GAPLINC	HRASLS	C18orf25	C12orf65
HAS2	DMRT3	DDC		ARHGEF6	KLHL6	ZNF214	VARS	MTTP	CYP27C1
PPIE	TCF15	MMP1		LINC00836	IL27RA	CCR7	RNF150	HYOU1	PHLDB1
CDHR3	HECW1	MIR3191		MICU1	CFAP20	STON2	PPAPDC3	MRGPRF	SEPT7
RHBDF2	LOC100128554	C1orf116		RAB10	LINC00899	CHRNA1	WNK3	IRS1	IPO5P1
ICT1	LOC283683	LOC101927691		LAMP1	NUDT16	PMFBP1	LRRTM4	ZDHHC3	E2F7
APTR	RELN	C1orf210		ACO2	ASPRV1	FANCC	HARS	ATXN7	CD101
LCA5L	NRIP2	LRRC66		SCRN1	HEMK1	RBFADN	MGAT2	LINC00907	ZNF605
HMHA1	CLIC5	LOC101929577		PGD	SFXN2	CETN3	CSRNP1	RPS6KA1	RP9P
PFKFB4	CFC1	MIR3607		MLLT3	MYLK-AS1	DNAH7	MYPN	COL26A1	ZNF268
CCDC12	GPR45			TAF9B	TNFAIP2	C2orf27B	FEN1	VPS37C	CLSPN
PDAP1	ZNF831			TMEM205	TMEM218	LOC105274304	MEN1	CLTCL1	LOC102724190
AZIN2	LOC643542			ALG6	HP	DKFZP434H168	RAB1B	KDM1B	ACTA2
IL33	STS			TCF25	LINC00997	DCDC1	ATP13A5-AS1	AGFG1	DHTKD1
ZSCAN1	LMOD3			CADM1	RASSF9	RALY-AS1	C4orf19	SCG3	S1PR2
IGSF6	XAGE3			NR4A1	IDNK	PKHD1L1	KCNK7	APBB2	POTEF
CAHM	AQP5			TSPAN12	PPP2R2B-IT1	UBAP1L	L3MBTL2	ZNF81	CCZ1B
ACAA1	LRRC75A			FBXL7	ZNF529-AS1	LINC01571	PRKAG1	EIF1B	NOX4
HOXA4	CACNA1F			WNT5B	CD300LF	ANKFN1	NME3	TBL1XR1	LOC100506100
ZNF385C	HS3ST3B1			LDHB	ZNF19	FAM216B	CPT1C	FCGRT	USP51
HPS3	ST20			SUOX	TTC31	DYX1C1	DR1	SLC22A17	HIST2H2BE
C19orf38	SLC16A11			PYGB	TAT-AS1	CHKA	C10orf54	ACAT2	CA1
LILRA1	GABRA6			SH3BGRL	CD27	CAPS2	PNPLA5	OGFRL1	TAAR3
FCGR1A	KRT81			SLC40A1	LOC101928940	BTBD8	GADD45B	TMEM218	CCND1
QSOX2	TSPAN13			RNF24	C9orf3	AKAP14	SLC3A2	VSTM4	SOX4
ATF4	C4orf45			PRDX1	RABL2A	RIBC2	TMEM242	LILRA1	BUB1
SS18L2	FAM50B			NDUFS4	DFNB59	OTUD1	TMEM223	LIMD1	TSSC4
VAV2	LINC01485			KAT7	TP53INP1	ALDH3B1	SPG7	BMP2K	LOC81691
LRRC42	C1orf141			ATP5O	NMNAT3	ASB14	CDH7	LOC100419583	NT5C3A
RAF1	LINC00642			SHISA4	SOX2-OT	PNMA1	APBA2	HLA-H	MYOCD
ARVCF	PTPN20			LOC100294145	TNRC6C	TCP11L2	RAB33A	HLA-DMB	ZNF84
CALU	LINC00622			CDYL	RSPRY1	RAB36	MRPL49	EFCC1	ING4
ZNF232	PNMAL2			DLST	UBE2Q2P1	LPAR3	EMB	FIG4	LOC158435
LIPG	EGFL6			NRCAM	SCARNA7	EMD	SAC3D1	DNAJC10	KLF15
CCDC174	ASPHD1			IPO9	ALMS1-IT1	CDR2	POLR3A	ARRB2	CASC17
MS4A7	KDF1			SESN2	TEN1-CDK3	ADORA2B	SSH2	CADM3	DNAJC17
NEK1	DGKE			SPOCK2	NRN1L	DDX54	GSK3A	SERTAD4-AS1	CCDC7
TULP3	KIF12			MPDU1	TMEM47	NR1D1	SLC2A6	CYB5D1	RPS13
KHK	NETO1			ZNF185	HN1L	OSBPL10	PNPO	GMPPB	EVC2
CCDC24	ZNF385A			NT5C3B	NFATC3	AADACP1	AQP9	TIMM21	MAD2L1
C14orf142	TMEM221			XPR1	COG4	AGR3	FOXC1	YPEL4	LOC101927296
RND2	CNTNAP2			FAM32A	GAB2	C8B	NIPSNAP3A	FAM101B	LINC00945
ZNF396	MSANTD1			ARNTL	TRAF3IP1	IL2	GATA2-AS1	ARHGAP21	INHBC
MOSPD3	ZP1			NCOA2	DNAJB13	NRAD1	RTN3	JHDM1D-AS1	ST7-AS1
CNTRL	LINC01412			ACO1	SH3YL1	PLPP2	SAR1B	LRRC28	CAND1.11
C6orf1	PIP5K1B			SNX7	PASK	RPL21P54	NCK2	POLD3	KLRG1
FNDC3B	BRSK2			PRELP	TMC8		NT5E	ASNS	MED30
TP53TG1	MAGEA12			CALCOCO2	APOBR		NAPA	DNAL1	HIST1H2BD
POP5	COL17A1			DSTN	LOC100652768		TADA2B	NFAM1	PKDREJ
CDKN2B-AS1	GPR6			CRIP2	TET1		ZNF467	ST3GAL2	EIF3D
C15orf40	ANO4			FGF12	SEMA3B		PAQR7	SH3GL3	MANSC4
C19orf44	CALB1			ZFAND5	LOC646903		NET1	DUSP10	FAM111B
ALKBH3	SCN5A			HECA	LYZ		OSBP	ZBTB21	RPL38
MANF	TEAD4			MMAA	THUMPD3-AS1		COASY	SDHD	CENPW
SCRN2	BEND4			ANKIB1	CECR5-AS1		ALG1	PIK3AP1	ITIH3
PCDHB17P	DYNLT3			MCUR1	TBC1D2B		USF2	DNAJA2	RPS25
CCR1	PCDH1			SPAG7	PARVG		KPNA6	DDHD2	ETV2
ADGB	LKAAEAR1			SUB1	CATSPER2		FDPS	IQGAP2	KIF4A
ZCWPW1	AIM1			HNRNPA1	DLL1		CTDNEP1	SRPR	HIST1H2AE
SNAPC4	ELFN2			ATP5C1	ZNRF2P1		CLEC17A	MAP3K2	TGFBI
NAT6	LOR			WDR45	RFX4		ELP5	ATXN1	RPS4Y1
TCF7L1	PROC			PSMA6	FCGR1C		TMEM63B	HACD2	LOC643355
UBAC1	PLA1A			ERI3	GNAO1		TMEM173	STRADB	LLPH
DDX27	KCNH7			ATP5F1	ZNF621		NRXN2	CCR10	BPI
WDR6	LINC00152			SNN	ZMYND15		ICMT	MIS12	SIX1
P4HTM	B3GALT4			SLC22A6	NEK6		PPP2R4	FAM134B	MEX3A
ZNF497	ATRX			TST	ZFP90		HACD3	ERCC6	RPS2P32
LAMB2P1	TOM1L1			APC2	WDR59		ALAS1	GPSM3	SARM1
LAIR1	MZT1			USP18	BRD7		CPED1	CD36	KIF22
CD86	ST6GALNAC1			DNAJB12	KDELC2		PRKG2	TMEM214	BDNF-AS
ZNF572	SLC24A2			RRAGB	NUTF2		PIM3	FMO2	FBN2
TCF24	LINC00398			HIGD2A	DBI		FADD	ZNRF2	KCNE1
GPR34	SPIN2A			TRIM25	TMEM170A		CCNF	NAMPT	RPS3
PSMC3IP	KCNA2			IDH3G	RAB20		RAD23A	C11orf54	CCDC26
FANCG	CHRNB3			SKP1	LINC00693		MRPS15	ADAP2	NRP2
POFUT2	ISM2			RABGAP1	RFWD3		CX3CL1	PCSK5	BAALC-AS1
HMGN1	SYCE1			COG2	NAGK		PRADC1	EXOSC6	RPS18P9
CREG1	MIR124-2HG			SRP14	ZNF804A		GJC1	MYRF	SMIM11
ANKUB1	TEF			APEX1	RBL2		POMGNT2	SLC36A4	CXCL2
B3GALT5	RAI2			MTM1	SIGLEC11		ITGA9	ARNTL2	CLEC11A
SDCCAG3	IDI2-AS1			SLC41A1	NPC1L1		GZMB	CORO1B	LINC01003
SHC2	ARHGEF5			PHB	WDR53		PRDX5	ANGPTL1	EIF3M
SELK	C14orf169			RPL10A	CBL		SLC2A4RG	SERPINA1	RBMX2
RABEPK	DLX6-AS1			SARS	PRMT7		APOOL	EHBP1	ZNF763
EIF2B5	SHANK2			IGBP1	MYO1G		KCNAB3	ZIC2	HP09025
CA3	ANKRD30BL			FRA10AC1	LOC101927755		TRIM8	FBLN5	TRIM24
CCL19	MARVELD1			ADAMTSL3	SOX6		PRPF19	NEURL1B	DNPH1
ARHGAP5	CMTM8			MAGEL2	C3orf70		TUBG1	LRRC55	LINC00235
IP6K2	PAQR9-AS1			PPHLN1	MAGI1		RAB5A	ZFP1	STYXL1
CD74	PPFIA2			ALDH4A1	NAE1		ST8SIA1	ME3	HAUS8
ZNF69	HTR1D			RIN3	ICAM1		MIER2	SSFA2	EFNA2
POLR2J	ZMYND12			CAMSAP2	NCBP2		BAD	ARHGDIB	UXT
ARRDC1	L1CAM			FAM171A2	AARS		DNAJA3	OSBPL6	DMAP1
ALOX5AP	PYGM			SPON1	TUBD1		ADA	ARAP1	DHRS4L2
ZBED3-AS1	LOC102724094			CCT6A	CMC2		FRS3	LYPD6	RAD51
ILF3-AS1	GJA5			ATP10B	NXN		LETM1	SNAPC5	SBK1
DUOXA1	SPRED3			XRCC6	DDX19A		FARP1	CNEP1R1	C2orf44
AP4M1	DAB1			TMLHE	TBCCD1		GBF1	FAM65A	METTL1
TSGA10	ABHD12B			KIAA1211	EDC4		AGT	BLOC1S6	ZNF346
GLI4	EID3			SNX16	N4BP1		INTS5	ZNF641	TRIM52-AS1
ANAPC2	ZNF215			HINT1	LOC101928131		C12orf57	FRY	LRRC37A3
C3orf62	LOC100129973			ANTXR2	LOC100507468		KIF3A	DNPEP	SSBP1
TCTE1	VAX1			NPRL3	LOC101928514		LINC01140	GIMAP2	SEC14L3
CIITA	HCFC1-AS1			TRIM35	LOC440600		KCTD13	CD300C	RPS27A
LOC101929657	ZSCAN31			STK17A	ZNF283		LPPR2	PRKCQ	RCN1
TLCD2	GLUL			CTH	ASIC4		IFIT5	GJA1	ISPD
FAM117A	TMEM191A			NRD1	DHX38		ATG2A	FNIP2	GZMA
IL13RA1	INHBA-AS1			REPS1	INO80D		PPM1A	SLC25A26	ANXA2
LINC-PINT	LINC01164			SEMA5A	LRRC17		DCK	SHISA2	ELMO1
TPT1-AS1	PRRT3			CCDC106	CELSR3		ALKBH5	HEATR5B	NT5M
SRGAP2	SSC5D			FAM134C	LOC389765		MRPL48	CLASP2	LOC101928323
MRPS33	NGF			SIL1	ZNF202		LOC101928841	ANAPC15	A3GALT2
IRX5	ETV7			ABRACL	CRYGA		SUSD6	GSX1	GLDC
DDX26B	LINC01551			ATP5SL	SENP5		GGH	B3GNT7	ACTG2
WDR83	RGS17			RGAG4	PHC3		BAK1	OLFML3	RHCE
HSD17B3	FAM71E1			YTHDF3	TMEM136		CAMK1	LRRC25	CNKSR3
LRRC3	PGP			PPP5C	CSNK2A2		ARPC5L	GBGT1	TMSB15B
SSC4D	NHLRC1			APP	DDX25		ACLY	CSF2RB	TIMELESS
EMC3-AS1	CECR7			CNOT2	RNF165		UQCRC1	PHF10	RAD54B
RHBDD3	FAM160A1			IARS2	SIGLEC15		LRFN1	SMPD4	MCM7
GLYCTK-AS1	NAP1L2			KPNB1	E2F8		SCYL1	HARBI1	C7orf26
ZSCAN16-AS1	SLC35F4			YIPF6	MLLT10P1		GID4	C2CD3	SNRPE
GHRLOS	FEV			PAPSS1	LOC642361		AK1	EML4	VPS37D
C9orf43	SYNDIG1L			ARHGAP24	ELN		PRR7	ANGPTL2	FAM175A
UFSP1	STEAP2			KIAA1279	RNF25		DDB1	C11orf30	ZNF85
CD2AP	TYRO3			RPS3A	LAMTOR5-AS1		APCDD1L	FOXA3	RFC3
FOLR2	IL17RC			PCCA	GAS2L3		MAP1B	RIOK3	USP47
SURF2	ZNF98			FIP1L1	SOWAHC		SLBP	TAGAP	COMMD6
PIK3CG	LOC644189			CYP2U1	TBC1D8		MEAF6	WASL	FBRSL1
CLCF1	BHLHA9			CLPTM1	DDX11L2		PDHB	GSTM3	ZNF138
GIGYF1	NDRG4			GBAS	SNHG22		GCNT1	SEMA4C	BRIX1
SLCO2B1	FABP1			DGCR2	ZXDC		PPP1R17	DPY19L2P2	EIF3F
LSM7	ACTRT3			SNX2	IWS1		NOMO1	P2RX7	ELP4
FBXO32	PRKAG2-AS1			BTF3	TNFAIP6		TOMM34	PIK3CG	KIZ
HEPACAM2	MYO15A			ACOT2	LINC01305		OTUD4	KCTD16	GPR153
NCOA3	RILP			ENOPH1	SMPD4		ERVMER34-1	ZNF792	TRPC4
RGS9BP	LOC101927619			TIGD2	SCARNA4		C19orf52	QTRTD1	HIST3H2BB
PRSS50	FAM49A			DNMBP	LIMS1		UBALD1	SLC16A3	CD163
LINC00924	TRIM71			ILF2	THSD7B		STRN4	FLII	CBX3
WEE2	FBLN2			UQCRB	CYB5A		GNE	ELF4	IGLON5
SASH3	LOC728739			KLHL8	LMAN1		FBXO42	TMCC1	NGLY1
C1QTNF6	DGCR9			KCNJ10	TMX3		STX5	C19orf26	CDC25B
NBR2	SGCA			CTNNA1	NETO1		MAP3K6	ARPC1B	PCDHGA8
NFKBIZ	SCG2			C1orf122	NCKAP1		SLC25A39	MAP3K11	SGCE
ZNF296	SOHLH1			KIAA0391	MRPL44		CPT1A	ATP8B4	RRM1
HLA-DPA1	ABTB1			GCAT	PHLPP1		MRPL21	IRF5	PHF14
LMCD1-AS1	PEBP4			PVRL2	PSMD14		LINC00460	FIBCD1	NUP37
FLJ42351	RHCG			ODF3L2			CHST14	CEP70	LOC101928994
PPM1N	LYPD8			UBE2R2			FAM189B	RNF17	FAM50A
PIK3R6	TMEM151B			MRPS36			SPTSSA	C9orf89	METTL18
KYNU	SPRNP1			CTNNAL1			RABIF	NRSN2-AS1	RNF216P1
LINC01447	FOSB			YPEL3			CHUK	CA5BP1	PIGU
CASP1	RAB25			FUBP3			SGPL1	ZNF808	S100A4
AOAH	HPGD			NDUFA6			TMIGD2	HLA-DRB5	CDC42EP4
NLRP3	LINC00606			SSBP2			PPM1F	PHEX	KLRB1
AGPAT4-IT1	VANGL1			DCTN3			MTO1	GALK2	IPMK
LINC00173	RAB3C			SFXN1			SLC16A13	LINC01116	BMPER
CCDC183	ULBP3			NLGN3			FLJ23867	METTL21A	TCEAL4
LOC101927021	TFAP2C			PPP2R1A			SLC16A2	NFKBIB	GORAB
UCN	LOC389199			STARD3NL			LOC340512	CCDC88B	SFT2D3
ARRDC3-AS1	RASSF8-AS1			COPS5			F8A1	CHCHD7	ATAT1
RBM5	NDUFA4L2			CDKN2B			LOC100130093	WNT9B	TMEM198B
TDRP	ZNF676			CDC5L			TSTA3	UBE4A	ZNF595
PLEKHA5	PLCL1			VPS52			LINC00996	SIAH2	TBXA2R
TMPO-AS1	MYCBPAP			OS9			LRSAM1	PDGFA	U2AF1
ERICH1	EPHA6			AIFM1			MIR22HG	ADAL	PIGR
PDCL3P4	LINC01305			SLC25A3			STK11	STAT5A	CMBL
LAPTM5	FER1L5			PQBP1			GALNT2	MARCKS	CDK4
LRRC74B	CELF3			PSMA3			TCP1	FAM86C1	DNAJC2
PLEKHG6	MGMT			CTBP2			LINC00515	CDK12	FLYWCH2
LINC01355	COL19A1			RSU1			NISCH	TMEM151A	LOC104968399
LOC285889	LOC100996255			KLHL22			LOC93622	TMEM154	ANKMY2
SUV420H2	FTH1P3			ZMAT2			ADGRL1	ZNF691	RPL15
PITPNA-AS1	SOD3			ACTN4			AGRN	HEATR3	C11orf58
RNF170	HR			PEX19			BARX1	CEP85	MEIS3
CHRNA5	MARCH11			PSMC1			TAF8	RNASEH1	NUDT2
P2RY12	G0S2			PPP1R11			GLIS1	DBNDD2	MIPEPP3
ZNF137P	SGCZ			NAIF1			SP6	ZNF749	TNRC18
LOC101929224	FAR2P1			UFC1			TNFRSF13C	USH1G	ZNRD1-AS1
LOC100507547	PKN3			CLEC9A			NSMF	SLC43A1	HIBADH
SOWAHD	GNB5			DDX54			CEBPB	DEFB124	DIABLO
TBX6	LOC101928335			KCTD3			C12orf75	MICA	RNASEH2A
NUDT9P1	SNAP25-AS1			ARMCX1			ANAPC7	ZSCAN29	CRCP
UBXN8	ACVRL1			ALG14			THOC5	ZNF670	CARS
HOXB7	HIGD1B			CMKLR1			GAL3ST3	DPYD	CASKIN2
LOC730183	DCBLD1			SUPT6H			CEBPZOS	PROM1	ATAD2
FBXO25	ARL9			RXRA			TIGD3	BCL2L12	ANKHD1
LOC100270804	GOLGA6L22			CDH20			ABT1	NUMBL	ZNF558
COL2A1	PTCHD1			PSMB2			GOLGA2	HSPA5	YES1
TMEM27	LOC442028			EFNB1			TMEM180	ELK4	RCC1
CFAP58	CRHR1			DNTTIP2			PIPOX	CPOX	GAS1
FAM182B	ANKS1B			RPF1			PPP1CA	PPM1J	AATF
CPSF1	TNFSF9			SMUG1			IL15RA	TPMT	DNAJC30
SLC25A19	DKK2			NDUFA11			FLYWCH1	FAM150B	PSIP1
CTSB	KLHL35			RNF10			MMP25	VEZF1	KIAA0020
TTC29	S100A14			PSMD14			LDHA	B3GNT5	NFKBIL1
TAS2R5	UNC5B-AS1			WBP4			RNF4	SIRPB2	MRPL12
CRAT37	LOC102723704			NDUFB10			SMYD1	SUPT7L	ZNF596
LINC01219	LOC645166			PHLPP1			POU6F1	TLR6	TACO1
PABPC1P2	FZD6			RNMTL1			LAGE3	NBEAL1	MRPS23
TTC34	RBFOX2			PSMG3-AS1			FKBP4	EPN2	ADCK3
LOC401127	PATE4			TBC1D13			PFKP	DKFZP434I0714	QSER1
CNPY1	ARFGEF3			GUCY1B3			RAB40C	FBXL2	RENBP
NUGGC	GRAMD2			COPZ1			GSR	TMEM178A	ZNF688
CHP2	C6orf201			NTMT1			LOC283731	CSGALNACT2	CDH4
LOC100133331	EWSAT1			RITA1			MORF4L2	PXK	SMIM7
LINC00547	HS3ST5			OTUD5			YARS	DPP6	PPIH
RFX3-AS1	MTMR7			LOC100287225			FBN1	TRIM22	CIR1
TMEM74	MSL3P1			UBE4B			COX8A	VSIG1	RAC1
SYCE2	TNNC2			ACHE			RESP18	PCSK7	UG0898H09
NEAT1	SERPIND1			BRINP3			TBC1D10B	GIPC3	SEPT11
C17orf77	SYT10			UQCR10			RELA	ABCC1	FAM35A
DKFZP434L187	SLC45A4			MAP2K4			TIMM10	TLR2	FAM210B
LOC101927708	SH2D3C			NEU1			NOTCH3	MAATS1	STXBP4
CFL1P1	CLUL1			STX12			MGRN1	FARP2	CHMP6
CLEC4E	AVPR1A			PRKD1			SHMT2	XIRP1	LSM6
PRSS27	HNF4A			RP2			MFSD3	UBP1	NAT10
LINC00494	FAM78B			ISOC1			RWDD4	DOCK6	KLHL28
NDC80	B4GALNT1			ARL8A			IL12RB2	DPF2	TAX1BP1
RB1CC1	DOC2B			FARSA			PIM2	GALNT12	WIPI2
THRSP	CTD-2297D10.2			TFCP2			JARID2	FCRLA	FAT4
FBXW10	APOL1			DCTN6			FKBP2	SH3TC1	GATS
LINC00266-1	AP3B2			TEAD1			GANAB	CEP128	CBS
LOC554223	VAC14-AS1			MRPL13			BMP1	TECPR1	MED29
HAL	CLEC4GP1			APTX			SMAD1	SLC7A3	MRPL38
VN1R2	DGCR5			SAMM50			CARM1	P4HTM	EIF2AK1
MTERF3	CDHR2			SEPP1			HMGCR	THAP10	MKRN1
C10orf55	LOC101927066			CRNKL1			PFAS	TRIM38	HNRNPM
HS1BP3-IT1	ROS1			MRPS18B			PRRG4	SLC1A7	TNPO3
LINC00861	RAB11FIP4			EIF3G			CRAT	ATP7A	MRPS7
ZNF80	AQP6			TOX4			GMIP	ATP11C	ASCL1
A1BG	C19orf66			CNIH3			TCEA2	C19orf35	SUPT4H1
ARSB	SLC25A18			PPP6C			NFIC	RELA	DENND5A
VPS13A	APBA1			UBA52			URGCP	BRAF	P4HB
SNHG9	VWDE			EPRS			XPO6	ERBB3	CSNK1D
RNU4ATAC	KLK10			ACOT8			SNIP1	C10orf128	PDSS1
ZNF663P	SAMD3			CCT3			GATA4	LINC00506	HAT1
SPATA45	GPR25			RHOBTB3			SLC50A1	LOC100996437	RNF216
WNT1	SLC6A13			PUM1			LAMTOR1	DGKI	SRP68
ARMS2	LOC102723895			BUB3			PRPS1	MZF1-AS1	ZNF143
MSH5-SAPCD1	COCH			BAG6			GJC3	DUSP28
PGM5-AS1	C10orf142			COMMD10			C4orf46	POLR1D
TCEA1	C4orf32			PHF20			SPDEF	KIR3DX1
EXOC3L1	FCRL6			GADD45GIP1			ZNF667-AS1	LINC01372
FLJ35934	ARHGEF34P			ZBTB22			TRAF4	RBCK1
ADGRB2	ZNF541			MAPK1IP1L			RAB28	TRG-AS1
NSMF	C17orf51			RGAG1			IGFBP1	APPL1
MMP23B	CHMP3			RALA			SDHAF2	LINC00649
LINC01023	NBL1			CCT8			NDUFB2	MREG
AHSA1	LINC00683			SMC2			IGHMBP2	CRYAB
MOV10L1	RAB34			ECI2			PPAT	ARID3A
LOC100130417	FBXO27			AKAP6			FOSL1	ADAM20
LOC102724163	PLEKHM2			EPS8			NTNG1	KHDRBS1
E2F2	CYP4B1			SUFU			B4GALNT3	MAP4K1
LOC101927131	TMEM220			TRIQK			PYGO2	CHRD
LOC100129055	UNC13A			LRRN2			FLT3LG	HELB
LINC00593	C1orf204			SF3A1			SUCLG2	GLRA3
RASSF1-AS1	C11orf98			ARPC1A			CDA	FGF8
ITSN1	ZBTB42			DBT			PTPRH	TAGLN
DDAH1	CBLN3			PMVK			TSPEAR	NAIP
LINC01567	TDRD10			GBE1			C7orf61	ATP11B
MIR4517	NIPAL3			SCAMP3			CAMP	CTNND1
SLC34A3	NXNL1			YEATS4			FLAD1	PDCD6IP
C11orf86	CDK16			YAE1D1			FAM57B	SLC47A2
TAS2R20	FLJ36000			BROX			C11orf68	MBD4
RBKS	SLC38A8			SYNJ1			PALD1	LOC105377348
LTA	NAALAD2			PAF1			RNF208	EPPK1
ADAMDEC1	MCF2L2			PCID2			TSHZ3	PTPN1
ZNF33BP1	PIK3R3			MRPS18C			ANO10	TRIM29
C2-AS1	ANO2			MAD1L1			SKI	PURG
KRT42P	BSCL2			TOP1			IPO13	C3orf67-AS1
C8G	SHROOM2			QRSL1			FDFT1	STARD7-AS1
TMEM213	TUSC5			BCKDK			FCGR3B	EPN2-AS1
SMARCA5-AS1	LOC440040			ALDH9A1			MRPS22	TRPM6
WWP1	KCND3			CPNE3			CIC	FAM159B
PBOV1	CXCR2P1			NLE1			C11orf84	GANC
UBE2W	LINC00443			HOXC6			ELAVL1	CIITA
DDX4	ATF7IP2			KDM3B			ABCG5	PTEN
ADH1A	NOX5			PXMP4			MON1A	ASAP1
FMNL1	SLC16A10			CKB			GDI1	C3orf52
NAA20	ZNF273			TUFM			MEOX2	ATF1
CD83	UROS			UBR7			PROK1	TMEM256-PLSCR3
ANXA2	MCF2			PITPNA			DPYSL2	EXD1
TRIM21	F3			EIF1AY			C22orf39	NR5A1
SLC22A31	ANPEP			TIPARP			POLA2	FAM201A
NPIPB9	DMRTA1			MPP5			USP35	PRR32
ALDH3B1	TMEM185B			EIF2B3			GRAP	UBE2L6
PAPPA-AS1	CLIC3			PSMB1			GATA3-AS1	DOK7
SMA5	RPL39L			CSRP2BP			VWA2	GSTM1
NACC2	KIAA0226L			NBR1			SEC61A2	TMEM109
TCP11	CPNE8			EEA1			ZNF568	RBP5
B3GNT6	LOC100130992			DHRS7B			SYT15	CMTM1
LOC100240734	XKR8			FCHO2			GRIA3	ADGRG2
CCDC114	SLC30A10			TIMM17B			EDARADD	TAF1A-AS1
GNE	ST20-AS1			DAPL1			LOC90246	CNNM4
APOBEC3D	DNM1P35			PCDHGC3			ACOT9	C2orf15
LOC103908605	CCDC158			GUF1			SAMD5	NID2
IL4R	NODAL			HTR1A			ZNF653	IL6
GRIK1-AS2	SFXN5			WBP11			SGSM3	HSPA1B
VCP	LINC01284			PDLIM5			JAZF1	ABCA7
PRH1	ACSL5			DDOST			GPR78	MIR4649
NTF4	USP27X			OAS3			RRP1B	TXK
SNX2	CRACR2B			RERGL			TUBA1C	RASA2
TNFAIP8	PARVB			PSMA5			C16orf91	ZNF30-AS1
MS4A2	NPFFR1			ANAPC16			KDM2A	LRP6
FOXE1	GPRASP2			PNRC1			DGAT1	ZNF812
NANS	FAIM2			TOR1AIP1			FDX1L	CLEC7A
LOC401357	KRTAP5-2			IFIT3			TOP3A	RHBDL2
CPA5	COLCA1			FZD1			GLB1L3	HAGHL
KIF25	MORN3			HRCT1			PIH1D1	ZNF510
PTRF	C9orf64			DAP3			ENPP3	ALDH3A1
CCDC89	NKAPL			CHD4			ZNF280B	LOC102724699
PMF1	GTDC1			PRKAB1			DHX30	LRIT3
ARHGAP29	AGTR1			DPH6			NR2F1-AS1	PLCB2
UAP1	OR2L13			PSMD4			CABLES2	MEFV
PTDSS1	EVA1B			ABLIM1			TMEM134	PLEKHG5
LOC101927305	BTBD10			NDUFB6			GLB1	NHLH2
TNFRSF1A	LINC00184			TRIL			C19orf53	MRI1
FCGR3B	SCN4A			UTP14A			GOLT1B	LOC100130987
VAMP5	FAS			DCTN4			PET117	PSMB8-AS1
F13A1	CYP4F2			ANO6			VPS11	S100Z
MTMR7	SNORA13			C16orf62			TNKS1BP1	SSBP3-AS1
ADA	GNAI1			NOA1			PTPRE	MAP2K1
UNC5D	PROK2			MRPL10			PTPRS	NR0B1
TNFSF9	LOC101929595			APOA1BP			CRY1	HTT
SOX7	ADARB2			SLC16A7			TRMT12	PRICKLE2-AS3
TMEM132C	LOC100506314			PLAA			EIF4G1	MIR4441
NPDC1	INPP4B			PRRC1			LMF2	HIF1A-AS1
ARSJ	NALCN-AS1			PCBP2			ERO1B	LINC00458
RPS20	ANKH			RSAD2			C22orf34	U2AF1L4
SLC35G5	MAB21L2			RRAGC			ZNF668	LOC101929710
MAPRE3	TMEM241			SLC2A3			MKNK1	NCOA3
NAT2	PAX2			ANAPC10			LARP1	RALGDS
SPOCK1	TEX29			SNX5			AP4E1	OGT
F5	SYT4			PIK3CA			LOC102723701	REM2
S100A13	CAPN8			TINF2			FAM43B	WBP1
CLEC9A	BTBD9			CCDC126			ATXN2L	GLP2R
SDC2	AMIGO2			ACSS2			CHPF2	UBA7
ACBD3-AS1	VWF			FUNDC2			ZNF550	TMEM171
CFAP206	ZFAND4			PPP1R8			FBXO46	HHIPL2
CNMD	FAR2P2			PHRF1			TUBG2	SH3GL1P1
CNTN4-AS1	ST3GAL5			HERC5			DPP3	LOC102723344
DYNC2I1	SMIM10L1			PRR13			DLL4	RAB38
LINC02031	PGR			PNRC2			LINC01531	C9orf106
LINC02300	ZBTB7A			PDZD11			TDRD1	BCORP1
RAD17P1	HRH2			CORO1C			CAPN15	PCDHA7
	PERP			MKLN1			CSNK1G2	P2RX6P
	NKX3-1			GTF2B			KAT5	COL16A1
	LINC01252			RNH1			BRD4	OR2K2
	USP44			DSCAM			IL11	C11orf80
	PPP1R3F			LYPLAL1			ANKRD52	DENND3
	MIR630			GDI2			NDUFC1	FAM184B
	GUSBP5			PPA2			TRAPPC2	LOC101929057
	HMGN3-AS1			FRG1			EEF2K	INPPL1
	VWA8			SMARCA5			NLRX1	LINC00706
	BEST4			ADGRE2			LINC00607	CYP26C1
	THSD4-AS1			NRXN2			LCN10	ALS2CL
	SDK2			IGF2R			LOC200726	CC2D1A
	DBH-AS1			EIF3I			PKD2L1	SIRPD
	ULK1			CDKAL1			SNX22	ATP8B5P
	PRICKLE3			SNW1			DDTL	LOC101928295
	CSRNP3			YWHAH			RRAD	USP8
	ARL6			ADH5			AIRE	HHIP-AS1
	FLJ21408			NOL7			TP63	SNORA80E
	OXGR1			PLA2G4A			MYBBP1A	HAUS5
	LIN28B			PWP1			ZNF99	MAP3K7
	CNTN5			FNIP1				LENEP
	LAMC3			GNAI3				ASAH2
	UBE2E3			RBBP4				RALGPS1
	CSMD1			ITGB7				LCNL1
	DNAH14			CAPRIN1				CHUK
	CERK			COMMD8				GALNT4
	BHLHB9			FBXO30				HYPK
	HYAL1			CCNJL				NPTN-IT1
	TMC5			MEF2C				LOC102724874
	COX17			ASTN2				TRIM6
	DLGAP4			FAM49A				JAKMIP3
	RIBC2			TCEA1				TULP2
	FAM13B			PDCD4				PLEKHA5
	POLR2M			CUTA				LINC00670
	WDR17			XRCC6BP1				POU5F1P5
	SLC6A2			CYB5R1				OTUD6B
	GYG2P1			MED20				LRRC3-AS1
	BCL2L2			TMCO4				GPX2
	FBXL18			FZD2				LOC100129931
	ZNF257			MMP11				FRRS1
	ST3GAL1			RBM42				LOC100130950
	TRABD2B			STMN2				NPFFR2
	KIAA1107			TOX2				TCIRG1
	LOC101927100			CRKL				C9orf163
	DNAH11			FGF2				MECOM
	TINAGL1			TOR3A				LINC00618
	SLC31A2			NR1H4				LMOD2
	FRRS1L			KDR				STK26
	KIRREL3-AS3			C8orf46				PODXL2
	RDH12			SNCA				LOC101928372
	PCDHB11			MANBA				NADSYN1
	FRG1B			C4orf27				LINC01558
	CACNA1A			ASF1A				DLX3
	BCAT1			GLI3				SLCO5A1
	ADGRA2			ZMYND8				CELF6
	CCDC13-AS1			ADCYAP1R1				HERC2P3
	NUDT18			GSTZ1				SNORA75
	NOSTRIN			FAM110A				GP9
	NAAA			ARHGAP10				UROC1
	LINC00276			HNCAT21				KIFC2
	TNFRSF10A			ALKBH7				ACTN2
	TLL2			PBX1				C2orf61
	TMEFF1			SNRNP25				ELMO3
	LINC00313			EDN1				YWHAE
	PIK3CD-AS1			ESD				WHAMMP2
	TSSC2			LOC101929555				SCOC-AS1
	FLT3			SESN1				IRGM
	ZNF728			LIN54				CELF2-AS2
	CYCS			DDX60				OR7E47P
	RSPH9			TSPAN31				ASAP1-IT2
	PTGDR			GPATCH1				PVRL1
	WBP2NL			BAG1				SLC22A1
	MIR636			CNIH4				GRK7
	FAM66D			UTRN				LPA
	LINC01547			UBE2D4				SPDYE3
	LINC00346			SLC28A3				FCHSD1
	PSEN2			UBD				OVCH1-AS1
	UBASH3B			SLC16A9				MIR6785
	TMEM26-AS1			ZMAT5				TTC6
	ZNF804B			CHMP2A				SERHL2
	SLC6A12			CAP2				MS4A10
	PTGR1			EAPP				LINC01353
	L3MBTL4			PEX7				CLDN7
	OSTF1			NDST4				SNORA55
	SLC22A18AS			OLFM1				WHAMMP1
	NFATC4			ETFB				ECSIT
	DBX2			RABAC1				SLFNL1-AS1
	TRANK1			TMEM130				D21S2088E
	EVPL			RBMX				TEX21P
	CFB			GABPA				RALGPS2
	ATF5			GHDC				LOC101928435
	ROGDI			NRIP3				SSX5
	ADRA2C			CSTB				AGAP1-IT1
	PDGFB			MRPL54				TTLL13P
	NXPE3			LDHA				FER1L4
	DIRC2			OSBPL5				LOC100132781
	MYB			FAM110B				USP6
	TIPRL			DPH6-AS1				TPTE2P6
	SLC35G2			CRYL1				EPS15
	ASPN			MRPL40				PRDM6
	PPCS			ZNF253				MCM5
	TRIM44			UGT2A1				TAX1BP1
	HTR2B			DNM2				C1orf101
	THSD4			GABRA4				TRIB3
	DHDH			LENG9				ERRFI1
	TMEM51			SAYSD1				LOC284395
	C4orf3			LOC100129027				SSTR5-AS1
	VILL			RFPL4B				SIRPA
	NEK10			SVEP1				ITFG1-AS1
	MYO1B			TAS1R1				TBC1D29
	MRPL1			SLC6A15				LINC01021
	GRPEL2			PTCD2				LOC284930
	PKP3			CLIC2				CD177
	PSMB10			SBDS				SNORA45A
	KL			SLC12A5				MAP3K14
	LINC00654			CAMK2G				PLA2G4B
	LOC101926941			MET				CLDN3
	ECHDC2			EDNRB				SNORD34
	PREP			LOC101928519				MYLK
	NYAP2			SPG20				PFKFB1
	STEAP4			TMSB4X				ZFYVE16
	KLF11			CXADR				PPP3R1
	GGT3P			FLJ20021				CKB
	LAMA3			XRCC4				FRK
	SLC4A11			PAK7				FATE1
	CXCL9			OTUB2				TIGD3
	CDC42EP3			ACOT13				PNPLA7
	KDM8			BCAR3				LOC101927124
	ABR			BCAS3				TRIM32
	ABHD2			PPP5D1				SCARNA21
	LOC101060542			CCKBR				TRAP1
	G6PC2			KCNK3				LINC00264
	OSMR-AS1			LINC00463				ICK
	CAV2			LMBR1				BHMT
	LOC730102			MRPL14				MIR6734
	ERG			UNC5D				PLA2G4E
	UHRF1BP1L			MEDAG				NFKBIE
	TRIP4			GPR22				LOC400553
	RMDN2			TPM1				TWIST1
	COL6A2			PLSCR1				SNORD58C
	ARSD			NPAS4				TNFAIP3
	CCDC89			HECW1				EPN1
	PAX8			XIRP2				RASAL2
	ENDOU			PRKD2				BEX1
	CYYR1			SOSTDC1				TOPBP1
	TNFSF12			MNX1				DSP
	MIR1282			MAPT				TNNT3
	IL1RAP			HPCA				PPP1R12A
	OSR1			CACNA1G-AS1				PIK3R2
	LOC100128593			SRPK2				PHLPP1
	MYBPHL			HTR2C				SPRY3
	PHF11			LINC00705				AIRN
	LRRC3B			ADCY1				HN1
	RASGEF1B			SCN8A				IL1B
	AEN			DDR1				B3GNT6
	CTIF			SST				NRXN1
	FGF22			SMOC2				SH3BGRL
	PDLIM1			DPP10				IL1R2
	ACAP1			EN1				EIF6
	IL1R1			PRKCB				WASF1
	SLC27A3			KALRN				PATE4
	UBE2D1			STXBP5				MAP3K5
	LINC00889			UBE3C				NEDD4
	C1RL-AS1			EPHA3				ELK1
	NLK			RAB15				CSPG5
	TBKBP1			OR4D10				SLC22A6
	GRTP1			PAK6				PKP2
	SRGN			C2CD4B				PRKCZ
	LOC102724301			CHRNA9				TTYH1
	GNG2			SLCO6A1				RASA3
	ASAP2			ATP2B2				TMEM35
	ZNF204P			PCDHA4				EGFR
	TTC38			ERICH5				SLC12A7
	PRDM2			SH3GL2				RAP2A
	CCDC152			S100B				SDC4
	FAM217B			CCND1				E2F1
	CITED4			PDE6H				FOXO1
	POLR3G			PIK3CB				SEZ6L
	LINC00299			LGMN				DLL3
	EYA4			GJB4				HRAS
	DCN			SYT4				PDGFD
	OSTM1			VCAN				ALPL
	SMOC2			MIR4435-2HG				BCAN
	CPEB4			MEIS2				FGF9
	ZNF223			NFKBIL1				FGF19
	GUCY2C			KAZALD1				FGF4
	IGF1			BCAR1				JMJD7-PLA2G4B
	OPLAH			CLSTN2
	KLHL3			ATP2C1
	TSPAN5			TSSC1
	LOC100289473			PTK2B
	LINC00552			NTRK2
	OSGIN1			GRIN2B
	WFS1			WASL
	NOMO2			RANBP17
	EPS8L1			C3orf79
	AGAP2-AS1			TMOD2
	AP3B1			HTR1B
	GEMIN8P4			ELOVL3
	KBTBD6			FGF18
	DZIP1			LSAMP-AS1
	SETD9			FGFR1
	TNFAIP8			TMOD3
	SEMA4F			RGR
	ADSSL1			VPS35
	UBB			HSPD1
	CERS1			SLIT1
	NAA30			P2RX4
	PCDHB7			VEGFA
	LSM11			HSPB1
	MPP1			ABI2
	PTCHD4			GLRA3
	PCDHA11			RNF165
	ITIH5			SLC25A21
	DOHH			SCN1A
	ADCY4			MTSS1L
	PDGFRB
	LINC01102
	A2M-AS1
	CCNG1
	RAB17
	RPS6KC1
	TBX18
	MRPL35
	PTGFRN
	PCDH11Y
	FLJ46066
	SUSD1
	FAM126B
	LOC145783
	TRAF3
	LOC103171574
	LOC100131655
	F11R
	PCDHA1
	MGAT5
	TMED8
	CEBPA-AS1
	LOC101928858
	CACNA2D1
	C2CD4C
	PAXIP1-AS2
	LARP6
	LOC91450
	MBLAC2
	KIAA0930
	ARL4A
	EPS8L2
	ADGRF5
	CDH23
	TSR2
	SGTB
	PPP1R12C
	LIMS2
	MED7
	B4GALNT4
	FAM53A
	LINC01197
	PTENP1-AS
	PVRL1
	LRP12
	PDCD6IPP2
	BRI3BP
	TMEM200B
	CTSW
	GCNT2
	TRIM3
	CD40
	TVP23A
	N6AMT1
	ATP2A2
	TRPV3
	TMEM51-AS1
	TNFAIP8L1
	AURKAPS1
	GREB1
	FRMD4A
	EMILIN2
	ABCB1
	LOC101929340
	COBLL1
	ACVR2A
	MTX2
	COL1A2
	PIK3C2B
	SH3BP4
	CALHM2
	CTTNBP2NL
	LINC00883
	RNLS
	HCG17
	SNORA14B
	C10orf126
	DDO
	TRMT10C
	COX7A2L
	MFSD9
	PTPN4
	ZC3H15
	EFR3B
	NHSL2
	PIGB
	SUMO1
	GAS6
	DOPEY2
	GNAL
	SDPR
	AASDHPPT
	ADAMTS9-AS2
	SNORD12B
	MANEA
	CYP3A4
	MYL12A
	DCC
	ACTN1
	TTBK1
	ATP6V0A1
	MYO18A
	TRMT2B
	RTCA-AS1
	BEAN1
	LINC01296
	MGST3
	MBOAT2
	MAPRE2
	ZFP69B
	LINC00242
	MXRA5
	RNF157
	EHD4
	TTC39B
	RABGAP1L
	SH3KBP1
	UGCG
	ERBB4
	PDE3B
	PCDHB4
	NUDT3
	FBXO22
	MVP
	CREBL2
	PCDHGA7
	C16orf54
	ZNF680
	PAPSS2
	PLEKHF1
	CANX
	MRPS30
	ZNF468
	SOCS5
	APBB1
	GCA
	FAM117B
	SOBP
	PTER
	ATP8A1
	RLIM
	ALPK3
	DAPK2
	ARHGAP23
	FAM149B1
	RBKS
	TAB3
	ILDR2
	FAM89A
	GPR180
	ELOVL6
	PRRG1
	ACSL6
	PQLC1
	BOD1
	NTRK1
	OMG
	TOM1L2
	CLIC1
	CYB5RL
	KBTBD8
	LRRC8C
	IFNGR2
	BCDIN3D-AS1
	SPATA2
	GRAMD1C
	MMADHC
	EIF4A2
	SPIN3
	TMEM192
	SORBS2
	ATP5L
	CCNY
	RABEP1
	EMILIN1
	LNP1
	HLA-F
	MGST2
	INPP1
	ZNF540
	ARL14EP
	LINC00294
	PIGK
	MSANTD4
	CCDC117
	VEZT
	LOC103344931
	AGL
	TXNL1
	EXOC8
	EIF5A2
	PANX1
	PRSS23
	SS18L1
	CHIC1
	PHACTR3
	ACSL3
	TMBIM4
	SEH1L
	OSBP2
	FAM19A4
	KLHL11
	WASF3
	LOC283922
	FAM46A
	TTTY15
	GRAMD1B
	TANGO2
	ZADH2
	SMARCAD1
	ZSWIM3
	PRKCH
	TOMM70A
	ITPR3
	ZNF570
	GABRG1
	ZDHHC20
	TMEM181
	CTBS
	COLEC12
	EOGT
	PREX1
	ZNF697
	CARD6
	ATP9A
	INF2
	SLC25A45
	LATS2
	SNORD116-12
	SLC12A2
	GSDMD
	RBMS3
	CCDC125
	DNER
	ADPRH
	LDOC1L
	AQP11
	COL13A1
	DNASE1L1
	MGAT1
	MBD2
	CENPN
	GPLD1
	FAM171B
	CLTC
	AFF3
	TMEM165
	GSK3B
	DYM
	ST6GALNAC3
	PTPN9
	ZNF654
	PLXNC1
	SLC46A3
	TBC1D9B
	CYP4V2
	LINC01338
	HDGFRP3
	LOH12CR1
	DCLRE1A
	GPD2
	TIMM8A
	ACVR1
	ELOVL7
	RB1CC1
	SLC25A24
	ARPP19
	PEX26
	PTPRN2
	PCDHB12
	TRIM2
	UBE2O
	C15orf61
	CDC40
	ERO1A
	SQRDL
	CRY2
	RNF135
	USP31
	BMP6
	ZUFSP
	TMEM86A
	ZNF709
	SRD5A3
	ZNF567
	GTPBP8
	ARMCX5
	NFATC1
	ZNF667
	MAPK6
	CDC42BPA
	ZNF582
	KIDINS220
	RAI1
	LIPE
	DCP2
	SLITRK5
	CHSY1
	DRG2
	PLXND1
	CSTF2T
	COQ10B
	RAB32
	FAM210A
	RNF144A
	ZNF71
	LINC00657
	ATP9B
	RGMB
	MCOLN1
	PRDM1
	SERPINE1
	PSMG1
	PTPRJ
	EXOC6B
	CREBRF
	GTF2E1
	RNPEPL1
	RETSAT
	KLHL15
	CASD1
	SLC16A14
	LCOR
	TLK1
	WDR89
	NOL4
	MAFG
	HIF1AN
	PGAP1
	MTMR10
	ABHD17B
	FMR1
	PWWP2A
	ZNF845
	TPGS2
	NTRK3
	UBE2Q2
	SNX30
	FAM118B
	RASSF8
	FOXN2
	PPM1B
	INIP
	MYH9
	CXorf40A
	GPRC5B
	BMPR2
	C3orf38
	CUL3
	BTBD1
	RPE
	VAPB
	NCKAP1
	AMPD3
	MAP3K1
	ZDHHC9
	SMAD3
	ZBTB4
	CECR1
	ASTN1
	ORC4
	CAB39
	LDLRAD4
	MSN
	KBTBD4
	TRAPPC10
	RMND5A
	GFM1
	ZC3H7B
	CYP2S1
	EIF2AK3
	RNF103
	CD47
	LCA5
	ARHGEF12
	SIK3
	MFAP3
	SLC39A6
	PLAGL2
	MARCH7
	B3GALNT1
	PLEKHA3
	ZNF764
	CAMTA1
	DZIP3
	NR2F2
	SNX29
	SCYL2
	TBC1D12
	IBTK
	SLC35A5
	ADNP2
	SLC27A1
	LRPPRC
	KIAA2018
	CTDSPL2
	RYBP
	BACE1
	SLAIN1
	CEP68
	BCKDHB
	PRKAR1A
	PPP4R3B
	ARIH1
	HLCS
	FRYL
	MIR149
	SSTR4

### Sheet: Legend
SUPPLEMENTARY TABLE 24 | GENE LIST FOR LASSO MODEL (CASE 2)
Clone.1_positive...Clone.5_positive	List of genes selected by the lasso model that are positively correlated to each clone, ordered by their absolute correlation to the clone.
Clone.1_negative...Clone.5_negative	List of genes selected by the lasso model that are negatively correlated to each clone, ordered by their absolute correlation to the clone.
