## Supplemental Table 26 for "Deconstructing intratumoral heterogeneity through multiomic and multiscale analysis of serial sections"

### Sheet: Table S26 | snRNA-seq primers
SUPPLEMENTARY TABLE 26 | Primers for snRNA-seq and snAmp-seq experiments
snRNA-seq
All primers were identical to Rodriguez-Meira et al. except for the Oligo-dT-ISPCR, whose modification is listed below.
Sequence Name	Sequence
sn_target_seq_p1	AAG CAG TGG TAT CAA CGC AGA GTT GCT CGC ACT GAT CTT NNN NNN NNT TTT TTT TTT TTT TTT TTT TTT TTT TTT TTV N
sn_target_seq_p2	AAG CAG TGG TAT CAA CGC AGA GTT GCT TGG CTC TAC AGA NNN NNN NNT TTT TTT TTT TTT TTT TTT TTT TTT TTT TTV N
sn_target_seq_p3	AAG CAG TGG TAT CAA CGC AGA GTT GCT TTG CAT TCG CGA NNN NNN NNT TTT TTT TTT TTT TTT TTT TTT TTT TTT TTV N
sn_target_seq_p4	AAG CAG TGG TAT CAA CGC AGA GTT GCT TCG TCC TTA GGA NNN NNN NNT TTT TTT TTT TTT TTT TTT TTT TTT TTT TTV N
sn_target_seq_p5	AAG CAG TGG TAT CAA CGC AGA GTT GCT ATT GCT CCT CAG NNN NNN NNT TTT TTT TTT TTT TTT TTT TTT TTT TTT TTV N
sn_target_seq_p6	AAG CAG TGG TAT CAA CGC AGA GTT GCT AGT GTA CAG GAG NNN NNN NNT TTT TTT TTT TTT TTT TTT TTT TTT TTT TTV N
sn_target_seq_p7	AAG CAG TGG TAT CAA CGC AGA GTT GCT CGA GGA ATT AGG NNN NNN NNT TTT TTT TTT TTT TTT TTT TTT TTT TTT TTV N
sn_target_seq_p8	AAG CAG TGG TAT CAA CGC AGA GTT GCT GAA TGC CGT GTA NNN NNN NNT TTT TTT TTT TTT TTT TTT TTT TTT TTT TTV N
sn_target_seq_p9	AAG CAG TGG TAT CAA CGC AGA GTT GCT GTG AGG CTT CTA NNN NNN NNT TTT TTT TTT TTT TTT TTT TTT TTT TTT TTV N
sn_target_seq_p10	AAG CAG TGG TAT CAA CGC AGA GTT GCT TTG ACA GTC GTC NNN NNN NNT TTT TTT TTT TTT TTT TTT TTT TTT TTT TTV N
sn_target_seq_p11	AAG CAG TGG TAT CAA CGC AGA GTT GCT CTG TGG AGA GAT NNN NNN NNT TTT TTT TTT TTT TTT TTT TTT TTT TTT TTV N
sn_target_seq_p12	AAG CAG TGG TAT CAA CGC AGA GTT GCT TGT CCG AAG CTA NNN NNN NNT TTT TTT TTT TTT TTT TTT TTT TTT TTT TTV N
sn_target_seq_p13	AAG CAG TGG TAT CAA CGC AGA GTT GCT CCT CGT AAT ACC NNN NNN NNT TTT TTT TTT TTT TTT TTT TTT TTT TTT TTV N
sn_target_seq_p14	AAG CAG TGG TAT CAA CGC AGA GTT GCT CAC ATG CAC TCA NNN NNN NNT TTT TTT TTT TTT TTT TTT TTT TTT TTT TTV N
sn_target_seq_p15	AAG CAG TGG TAT CAA CGC AGA GTT GCT ATA GCT CTC GAC NNN NNN NNT TTT TTT TTT TTT TTT TTT TTT TTT TTT TTV N
sn_target_seq_p16	AAG CAG TGG TAT CAA CGC AGA GTT GCT TCA CCA TGT AGC NNN NNN NNT TTT TTT TTT TTT TTT TTT TTT TTT TTT TTV N
sn_target_seq_p17	AAG CAG TGG TAT CAA CGC AGA GTT GCT ACT CGG TGT GAA NNN NNN NNT TTT TTT TTT TTT TTT TTT TTT TTT TTT TTV N
sn_target_seq_p18	AAG CAG TGG TAT CAA CGC AGA GTT GCT ACC GTG ATC ATC NNN NNN NNT TTT TTT TTT TTT TTT TTT TTT TTT TTT TTV N
sn_target_seq_p19	AAG CAG TGG TAT CAA CGC AGA GTT GCT GTG GTT ACC TTC NNN NNN NNT TTT TTT TTT TTT TTT TTT TTT TTT TTT TTV N
sn_target_seq_p20	AAG CAG TGG TAT CAA CGC AGA GTT GCT ATC TGT TGG CAC NNN NNN NNT TTT TTT TTT TTT TTT TTT TTT TTT TTT TTV N
sn_target_seq_p21	AAG CAG TGG TAT CAA CGC AGA GTT GCT ACC ACA TGG AGA NNN NNN NNT TTT TTT TTT TTT TTT TTT TTT TTT TTT TTV N
sn_target_seq_p22	AAG CAG TGG TAT CAA CGC AGA GTT GCT CAT TGA CGG TCT NNN NNN NNT TTT TTT TTT TTT TTT TTT TTT TTT TTT TTV N
sn_target_seq_p23	AAG CAG TGG TAT CAA CGC AGA GTT GCT CAT CAG CGA TCT NNN NNN NNT TTT TTT TTT TTT TTT TTT TTT TTT TTT TTV N
sn_target_seq_p24	AAG CAG TGG TAT CAA CGC AGA GTT GCT AAC CTA CTT CGG NNN NNN NNT TTT TTT TTT TTT TTT TTT TTT TTT TTT TTV N
sn_target_seq_p25	AAG CAG TGG TAT CAA CGC AGA GTT GCT TAT CAC GGT CTC NNN NNN NNT TTT TTT TTT TTT TTT TTT TTT TTT TTT TTV N
sn_target_seq_p26	AAG CAG TGG TAT CAA CGC AGA GTT GCT GGT AGC CAA CTT NNN NNN NNT TTT TTT TTT TTT TTT TTT TTT TTT TTT TTV N
sn_target_seq_p27	AAG CAG TGG TAT CAA CGC AGA GTT GCT CAG GCT CCT ATA NNN NNN NNT TTT TTT TTT TTT TTT TTT TTT TTT TTT TTV N
sn_target_seq_p28	AAG CAG TGG TAT CAA CGC AGA GTT GCT CAC TGA ATC AGC NNN NNN NNT TTT TTT TTT TTT TTT TTT TTT TTT TTT TTV N
sn_target_seq_p29	AAG CAG TGG TAT CAA CGC AGA GTT GCT GGT TCC TGA CAA NNN NNN NNT TTT TTT TTT TTT TTT TTT TTT TTT TTT TTV N
sn_target_seq_p30	AAG CAG TGG TAT CAA CGC AGA GTT GCT TAA GGA TGT GCC NNN NNN NNT TTT TTT TTT TTT TTT TTT TTT TTT TTT TTV N
sn_target_seq_p31	AAG CAG TGG TAT CAA CGC AGA GTT GCT AAG ATT CTG CCG NNN NNN NNT TTT TTT TTT TTT TTT TTT TTT TTT TTT TTV N
sn_target_seq_p32	AAG CAG TGG TAT CAA CGC AGA GTT GCT GTT AGC GCA ACT NNN NNN NNT TTT TTT TTT TTT TTT TTT TTT TTT TTT TTV N
sn_target_seq_p33	AAG CAG TGG TAT CAA CGC AGA GTT GCT TTC TCC ATC GTC NNN NNN NNT TTT TTT TTT TTT TTT TTT TTT TTT TTT TTV N
sn_target_seq_p34	AAG CAG TGG TAT CAA CGC AGA GTT GCT TAG CCT GTG TGT NNN NNN NNT TTT TTT TTT TTT TTT TTT TTT TTT TTT TTV N
sn_target_seq_p35	AAG CAG TGG TAT CAA CGC AGA GTT GCT ACA GCA TCC ATC NNN NNN NNT TTT TTT TTT TTT TTT TTT TTT TTT TTT TTV N
sn_target_seq_p36	AAG CAG TGG TAT CAA CGC AGA GTT GCT CAG TGT ACA ACG NNN NNN NNT TTT TTT TTT TTT TTT TTT TTT TTT TTT TTV N
sn_target_seq_p37	AAG CAG TGG TAT CAA CGC AGA GTT GCT AGC CTC TAG CAA NNN NNN NNT TTT TTT TTT TTT TTT TTT TTT TTT TTT TTV N
sn_target_seq_p38	AAG CAG TGG TAT CAA CGC AGA GTT GCT GTA TAG GTT GGC NNN NNN NNT TTT TTT TTT TTT TTT TTT TTT TTT TTT TTV N
sn_target_seq_p39	AAG CAG TGG TAT CAA CGC AGA GTT GCT CCA CAG AGT GAA NNN NNN NNT TTT TTT TTT TTT TTT TTT TTT TTT TTT TTV N
sn_target_seq_p40	AAG CAG TGG TAT CAA CGC AGA GTT GCT TGC GAT GAT CCT NNN NNN NNT TTT TTT TTT TTT TTT TTT TTT TTT TTT TTV N
sn_target_seq_p41	AAG CAG TGG TAT CAA CGC AGA GTT GCT CTC AGA CCT CTT NNN NNN NNT TTT TTT TTT TTT TTT TTT TTT TTT TTT TTV N
sn_target_seq_p42	AAG CAG TGG TAT CAA CGC AGA GTT GCT GTG TTA CTC TCG NNN NNN NNT TTT TTT TTT TTT TTT TTT TTT TTT TTT TTV N
sn_target_seq_p43	AAG CAG TGG TAT CAA CGC AGA GTT GCT CTC TCT ACA TCG NNN NNN NNT TTT TTT TTT TTT TTT TTT TTT TTT TTT TTV N
sn_target_seq_p44	AAG CAG TGG TAT CAA CGC AGA GTT GCT CAG TGT AGT CAG NNN NNN NNT TTT TTT TTT TTT TTT TTT TTT TTT TTT TTV N
sn_target_seq_p45	AAG CAG TGG TAT CAA CGC AGA GTT GCT GAT CTG GCT ACA NNN NNN NNT TTT TTT TTT TTT TTT TTT TTT TTT TTT TTV N
sn_target_seq_p46	AAG CAG TGG TAT CAA CGC AGA GTT GCT CTG ATG CAA GCA NNN NNN NNT TTT TTT TTT TTT TTT TTT TTT TTT TTT TTV N
sn_target_seq_p47	AAG CAG TGG TAT CAA CGC AGA GTT GCT GCA TAT GAA GCG NNN NNN NNT TTT TTT TTT TTT TTT TTT TTT TTT TTT TTV N
sn_target_seq_p48	AAG CAG TGG TAT CAA CGC AGA GTT GCT TAC TGC GAA GCT NNN NNN NNT TTT TTT TTT TTT TTT TTT TTT TTT TTT TTV N
sn_target_seq_p49	AAG CAG TGG TAT CAA CGC AGA GTT GCT CAC TTG CTC ACT NNN NNN NNT TTT TTT TTT TTT TTT TTT TTT TTT TTT TTV N
sn_target_seq_p50	AAG CAG TGG TAT CAA CGC AGA GTT GCT TTC AAC GGC ACA NNN NNN NNT TTT TTT TTT TTT TTT TTT TTT TTT TTT TTV N
sn_target_seq_p51	AAG CAG TGG TAT CAA CGC AGA GTT GCT TCT ACG CTC GAT NNN NNN NNT TTT TTT TTT TTT TTT TTT TTT TTT TTT TTV N
sn_target_seq_p52	AAG CAG TGG TAT CAA CGC AGA GTT GCT TCA TTG CCT CCA NNN NNN NNT TTT TTT TTT TTT TTT TTT TTT TTT TTT TTV N
sn_target_seq_p53	AAG CAG TGG TAT CAA CGC AGA GTT GCT GAA TGT TGC GGT NNN NNN NNT TTT TTT TTT TTT TTT TTT TTT TTT TTT TTV N
sn_target_seq_p54	AAG CAG TGG TAT CAA CGC AGA GTT GCT TAG TCT CGT GTG NNN NNN NNT TTT TTT TTT TTT TTT TTT TTT TTT TTT TTV N
sn_target_seq_p55	AAG CAG TGG TAT CAA CGC AGA GTT GCT ACA GGA ATC TCG NNN NNN NNT TTT TTT TTT TTT TTT TTT TTT TTT TTT TTV N
sn_target_seq_p56	AAG CAG TGG TAT CAA CGC AGA GTT GCT CAT ACA GAC GAG NNN NNN NNT TTT TTT TTT TTT TTT TTT TTT TTT TTT TTV N
sn_target_seq_p57	AAG CAG TGG TAT CAA CGC AGA GTT GCT ATA TGT CGC TGC NNN NNN NNT TTT TTT TTT TTT TTT TTT TTT TTT TTT TTV N
sn_target_seq_p58	AAG CAG TGG TAT CAA CGC AGA GTT GCT GTG AAC TGC TAC NNN NNN NNT TTT TTT TTT TTT TTT TTT TTT TTT TTT TTV N
sn_target_seq_p59	AAG CAG TGG TAT CAA CGC AGA GTT GCT CCT GAT GAC TTG NNN NNN NNT TTT TTT TTT TTT TTT TTT TTT TTT TTT TTV N
sn_target_seq_p60	AAG CAG TGG TAT CAA CGC AGA GTT GCT ATT GAC CAC GCA NNN NNN NNT TTT TTT TTT TTT TTT TTT TTT TTT TTT TTV N
sn_target_seq_p61	AAG CAG TGG TAT CAA CGC AGA GTT GCT AGC GTA ATA CCG NNN NNN NNT TTT TTT TTT TTT TTT TTT TTT TTT TTT TTV N
sn_target_seq_p62	AAG CAG TGG TAT CAA CGC AGA GTT GCT GGA CCT AAG TTG NNN NNN NNT TTT TTT TTT TTT TTT TTT TTT TTT TTT TTV N
sn_target_seq_p63	AAG CAG TGG TAT CAA CGC AGA GTT GCT AGA GTG AGA GGA NNN NNN NNT TTT TTT TTT TTT TTT TTT TTT TTT TTT TTV N
sn_target_seq_p64	AAG CAG TGG TAT CAA CGC AGA GTT GCT AAT ATG GAG CGG NNN NNN NNT TTT TTT TTT TTT TTT TTT TTT TTT TTT TTV N
sn_target_seq_p65	AAG CAG TGG TAT CAA CGC AGA GTT GCT CTG GAG TAC TCA NNN NNN NNT TTT TTT TTT TTT TTT TTT TTT TTT TTT TTV N
sn_target_seq_p66	AAG CAG TGG TAT CAA CGC AGA GTT GCT CCA ACA CGA TAC NNN NNN NNT TTT TTT TTT TTT TTT TTT TTT TTT TTT TTV N
sn_target_seq_p67	AAG CAG TGG TAT CAA CGC AGA GTT GCT ACA CAC AGA CGT NNN NNN NNT TTT TTT TTT TTT TTT TTT TTT TTT TTT TTV N
sn_target_seq_p68	AAG CAG TGG TAT CAA CGC AGA GTT GCT CGG AGT CAT TAG NNN NNN NNT TTT TTT TTT TTT TTT TTT TTT TTT TTT TTV N
sn_target_seq_p69	AAG CAG TGG TAT CAA CGC AGA GTT GCT TTC CTA CTA CCG NNN NNN NNT TTT TTT TTT TTT TTT TTT TTT TTT TTT TTV N
sn_target_seq_p70	AAG CAG TGG TAT CAA CGC AGA GTT GCT GGC ATT ACG TTG NNN NNN NNT TTT TTT TTT TTT TTT TTT TTT TTT TTT TTV N
sn_target_seq_p71	AAG CAG TGG TAT CAA CGC AGA GTT GCT ACG ACT TAG CAG NNN NNN NNT TTT TTT TTT TTT TTT TTT TTT TTT TTT TTV N
sn_target_seq_p72	AAG CAG TGG TAT CAA CGC AGA GTT GCT ACG GAC TCA TAC NNN NNN NNT TTT TTT TTT TTT TTT TTT TTT TTT TTT TTV N
sn_target_seq_p73	AAG CAG TGG TAT CAA CGC AGA GTT GCT TCC AAT GAC ACG NNN NNN NNT TTT TTT TTT TTT TTT TTT TTT TTT TTT TTV N
sn_target_seq_p74	AAG CAG TGG TAT CAA CGC AGA GTT GCT GTA CCT CGG TTA NNN NNN NNT TTT TTT TTT TTT TTT TTT TTT TTT TTT TTV N
sn_target_seq_p75	AAG CAG TGG TAT CAA CGC AGA GTT GCT CAA CCT CAT TGC NNN NNN NNT TTT TTT TTT TTT TTT TTT TTT TTT TTT TTV N
sn_target_seq_p76	AAG CAG TGG TAT CAA CGC AGA GTT GCT TCA CAG GCA TAG NNN NNN NNT TTT TTT TTT TTT TTT TTT TTT TTT TTT TTV N
sn_target_seq_p77	AAG CAG TGG TAT CAA CGC AGA GTT GCT AGG CAG GTT AGA NNN NNN NNT TTT TTT TTT TTT TTT TTT TTT TTT TTT TTV N
sn_target_seq_p78	AAG CAG TGG TAT CAA CGC AGA GTT GCT CTT CAT GAG GAG NNN NNN NNT TTT TTT TTT TTT TTT TTT TTT TTT TTT TTV N
sn_target_seq_p79	AAG CAG TGG TAT CAA CGC AGA GTT GCT GTG CTG TAG AAC NNN NNN NNT TTT TTT TTT TTT TTT TTT TTT TTT TTT TTV N
sn_target_seq_p80	AAG CAG TGG TAT CAA CGC AGA GTT GCT CAT GCA TAG ACG NNN NNN NNT TTT TTT TTT TTT TTT TTT TTT TTT TTT TTV N
sn_target_seq_p81	AAG CAG TGG TAT CAA CGC AGA GTT GCT TGC TGT GCA TGT NNN NNN NNT TTT TTT TTT TTT TTT TTT TTT TTT TTT TTV N
sn_target_seq_p82	AAG CAG TGG TAT CAA CGC AGA GTT GCT TGA ACC GGT AGT NNN NNN NNT TTT TTT TTT TTT TTT TTT TTT TTT TTT TTV N
sn_target_seq_p83	AAG CAG TGG TAT CAA CGC AGA GTT GCT GAT TGT TGG CTC NNN NNN NNT TTT TTT TTT TTT TTT TTT TTT TTT TTT TTV N
sn_target_seq_p84	AAG CAG TGG TAT CAA CGC AGA GTT GCT TCT GCC ACA TTC NNN NNN NNT TTT TTT TTT TTT TTT TTT TTT TTT TTT TTV N
sn_target_seq_p85	AAG CAG TGG TAT CAA CGC AGA GTT GCT TAA GCG TGC AGT NNN NNN NNT TTT TTT TTT TTT TTT TTT TTT TTT TTT TTV N
sn_target_seq_p86	AAG CAG TGG TAT CAA CGC AGA GTT GCT CCA CAG GTT AAG NNN NNN NNT TTT TTT TTT TTT TTT TTT TTT TTT TTT TTV N
sn_target_seq_p87	AAG CAG TGG TAT CAA CGC AGA GTT GCT TCG CAA CGA ATC NNN NNN NNT TTT TTT TTT TTT TTT TTT TTT TTT TTT TTV N
sn_target_seq_p88	AAG CAG TGG TAT CAA CGC AGA GTT GCT GTC CTC TCA TGA NNN NNN NNT TTT TTT TTT TTT TTT TTT TTT TTT TTT TTV N
sn_target_seq_p89	AAG CAG TGG TAT CAA CGC AGA GTT GCT CTG GTT AAC GCT NNN NNN NNT TTT TTT TTT TTT TTT TTT TTT TTT TTT TTV N
sn_target_seq_p90	AAG CAG TGG TAT CAA CGC AGA GTT GCT TTA AGC TCG CCT NNN NNN NNT TTT TTT TTT TTT TTT TTT TTT TTT TTT TTV N
sn_target_seq_p91	AAG CAG TGG TAT CAA CGC AGA GTT GCT CTA CAA GCG AAC NNN NNN NNT TTT TTT TTT TTT TTT TTT TTT TTT TTT TTV N
sn_target_seq_p92	AAG CAG TGG TAT CAA CGC AGA GTT GCT GCA ATC ATC TGG NNN NNN NNT TTT TTT TTT TTT TTT TTT TTT TTT TTT TTV N
sn_target_seq_p93	AAG CAG TGG TAT CAA CGC AGA GTT GCT TAG GAG TGG TTC NNN NNN NNT TTT TTT TTT TTT TTT TTT TTT TTT TTT TTV N
sn_target_seq_p94	AAG CAG TGG TAT CAA CGC AGA GTT GCT GCT TAT GCC AGT NNN NNN NNT TTT TTT TTT TTT TTT TTT TTT TTT TTT TTV N
sn_target_seq_p95	AAG CAG TGG TAT CAA CGC AGA GTT GCT GTG TGC TCA ATC NNN NNN NNT TTT TTT TTT TTT TTT TTT TTT TTT TTT TTV N
sn_target_seq_p96	AAG CAG TGG TAT CAA CGC AGA GTT GCT ACT AGA AGT CGC NNN NNN NNT TTT TTT TTT TTT TTT TTT TTT TTT TTT TTV N

### Sheet: Table S25 | snAmp-seq primers
SUPPLEMENTARY TABLE 26 | Primers for snRNA-seq and snAmp-seq experiments
The strategy for the snAmp-seq experiment begins with an amplicon-specific, pooled PCR. The primers are made up of a Tag-sequence for round 2 PCR, a spacer between 0 and 5 and nucleotides, followed by the amplicon-specific primer.
Round 1 Primers
Name	Sequence	TAG Sequence	Spacer	Amplicon-specific primers
rd1.pcr.IDH1.F0	TACGGTAGCAGAGACTTGGTCTCTGCAAAAATATCCCCCGGC	TACGGTAGCAGAGACTTGGTCT		CTGCAAAAATATCCCCCGGC
rd1.pcr.IDH1.F1	TACGGTAGCAGAGACTTGGTCTCCTGCAAAAATATCCCCCGGC	TACGGTAGCAGAGACTTGGTCT	C	CTGCAAAAATATCCCCCGGC
rd1.pcr.IDH1.F2	TACGGTAGCAGAGACTTGGTCTACCTGCAAAAATATCCCCCGGC	TACGGTAGCAGAGACTTGGTCT	AC	CTGCAAAAATATCCCCCGGC
rd1.pcr.IDH1.F3	TACGGTAGCAGAGACTTGGTCTTACCTGCAAAAATATCCCCCGGC	TACGGTAGCAGAGACTTGGTCT	TAC	CTGCAAAAATATCCCCCGGC
rd1.pcr.IDH1.F4	TACGGTAGCAGAGACTTGGTCTGTACCTGCAAAAATATCCCCCGGC	TACGGTAGCAGAGACTTGGTCT	GTAC	CTGCAAAAATATCCCCCGGC
rd1.pcr.IDH1.F5	TACGGTAGCAGAGACTTGGTCTCGTACCTGCAAAAATATCCCCCGGC	TACGGTAGCAGAGACTTGGTCT	CGTAC	CTGCAAAAATATCCCCCGGC
rd1.pcr.TP53.F0	TACGGTAGCAGAGACTTGGTCTTGATGATGGTGAGGATGGGC	TACGGTAGCAGAGACTTGGTCT		TGATGATGGTGAGGATGGGC
rd1.pcr.TP53.F1	TACGGTAGCAGAGACTTGGTCTCTGATGATGGTGAGGATGGGC	TACGGTAGCAGAGACTTGGTCT	C	TGATGATGGTGAGGATGGGC
rd1.pcr.TP53.F2	TACGGTAGCAGAGACTTGGTCTACTGATGATGGTGAGGATGGGC	TACGGTAGCAGAGACTTGGTCT	AC	TGATGATGGTGAGGATGGGC
rd1.pcr.TP53.F3	TACGGTAGCAGAGACTTGGTCTTACTGATGATGGTGAGGATGGGC	TACGGTAGCAGAGACTTGGTCT	TAC	TGATGATGGTGAGGATGGGC
rd1.pcr.TP53.F4	TACGGTAGCAGAGACTTGGTCTGTACTGATGATGGTGAGGATGGGC	TACGGTAGCAGAGACTTGGTCT	GTAC	TGATGATGGTGAGGATGGGC
rd1.pcr.TP53.F5	TACGGTAGCAGAGACTTGGTCTCGTACTGATGATGGTGAGGATGGGC	TACGGTAGCAGAGACTTGGTCT	CGTAC	TGATGATGGTGAGGATGGGC
rd1.pcr.RUFY1.F0	TACGGTAGCAGAGACTTGGTCTCGAGCGTGGCTTTATCTTGC	TACGGTAGCAGAGACTTGGTCT		CGAGCGTGGCTTTATCTTGC
rd1.pcr.RUFY1.F1	TACGGTAGCAGAGACTTGGTCTCCGAGCGTGGCTTTATCTTGC	TACGGTAGCAGAGACTTGGTCT	C	CGAGCGTGGCTTTATCTTGC
rd1.pcr.RUFY1.F2	TACGGTAGCAGAGACTTGGTCTACCGAGCGTGGCTTTATCTTGC	TACGGTAGCAGAGACTTGGTCT	AC	CGAGCGTGGCTTTATCTTGC
rd1.pcr.RUFY1.F3	TACGGTAGCAGAGACTTGGTCTTACCGAGCGTGGCTTTATCTTGC	TACGGTAGCAGAGACTTGGTCT	TAC	CGAGCGTGGCTTTATCTTGC
rd1.pcr.RUFY1.F4	TACGGTAGCAGAGACTTGGTCTGTACCGAGCGTGGCTTTATCTTGC	TACGGTAGCAGAGACTTGGTCT	GTAC	CGAGCGTGGCTTTATCTTGC
rd1.pcr.RUFY1.F5	TACGGTAGCAGAGACTTGGTCTCGTACCGAGCGTGGCTTTATCTTGC	TACGGTAGCAGAGACTTGGTCT	CGTAC	CGAGCGTGGCTTTATCTTGC
rd1.pcr.IDH1.R0	ACACTGACGACATGGTTCTACACTTTTGGGTTCCGTCACTTGG	ACACTGACGACATGGTTCTACA		CTTTTGGGTTCCGTCACTTGG
rd1.pcr.IDH1.R1	ACACTGACGACATGGTTCTACAGCTTTTGGGTTCCGTCACTTGG	ACACTGACGACATGGTTCTACA	G	CTTTTGGGTTCCGTCACTTGG
rd1.pcr.IDH1.R2	ACACTGACGACATGGTTCTACATGCTTTTGGGTTCCGTCACTTGG	ACACTGACGACATGGTTCTACA	TG	CTTTTGGGTTCCGTCACTTGG
rd1.pcr.IDH1.R3	ACACTGACGACATGGTTCTACAATGCTTTTGGGTTCCGTCACTTGG	ACACTGACGACATGGTTCTACA	ATG	CTTTTGGGTTCCGTCACTTGG
rd1.pcr.IDH1.R4	ACACTGACGACATGGTTCTACACATGCTTTTGGGTTCCGTCACTTGG	ACACTGACGACATGGTTCTACA	CATG	CTTTTGGGTTCCGTCACTTGG
rd1.pcr.IDH1.R5	ACACTGACGACATGGTTCTACATCATGCTTTTGGGTTCCGTCACTTGG	ACACTGACGACATGGTTCTACA	TCATG	CTTTTGGGTTCCGTCACTTGG
rd1.pcr.TP53.R0	ACACTGACGACATGGTTCTACATGGAAGGAAATTTGCGTGTGG	ACACTGACGACATGGTTCTACA		TGGAAGGAAATTTGCGTGTGG
rd1.pcr.TP53.R1	ACACTGACGACATGGTTCTACAGTGGAAGGAAATTTGCGTGTGG	ACACTGACGACATGGTTCTACA	G	TGGAAGGAAATTTGCGTGTGG
rd1.pcr.TP53.R2	ACACTGACGACATGGTTCTACATGTGGAAGGAAATTTGCGTGTGG	ACACTGACGACATGGTTCTACA	TG	TGGAAGGAAATTTGCGTGTGG
rd1.pcr.TP53.R3	ACACTGACGACATGGTTCTACAATGTGGAAGGAAATTTGCGTGTGG	ACACTGACGACATGGTTCTACA	ATG	TGGAAGGAAATTTGCGTGTGG
rd1.pcr.TP53.R4	ACACTGACGACATGGTTCTACACATGTGGAAGGAAATTTGCGTGTGG	ACACTGACGACATGGTTCTACA	CATG	TGGAAGGAAATTTGCGTGTGG
rd1.pcr.TP53.R5	ACACTGACGACATGGTTCTACATCATGTGGAAGGAAATTTGCGTGTGG	ACACTGACGACATGGTTCTACA	TCATG	TGGAAGGAAATTTGCGTGTGG
rd1.pcr.RUFY1.R0	ACACTGACGACATGGTTCTACACGAGAACATTGAGTCCCACC	ACACTGACGACATGGTTCTACA		CGAGAACATTGAGTCCCACC
rd1.pcr.RUFY1.R1	ACACTGACGACATGGTTCTACAGCGAGAACATTGAGTCCCACC	ACACTGACGACATGGTTCTACA	G	CGAGAACATTGAGTCCCACC
rd1.pcr.RUFY1.R2	ACACTGACGACATGGTTCTACATGCGAGAACATTGAGTCCCACC	ACACTGACGACATGGTTCTACA	TG	CGAGAACATTGAGTCCCACC
rd1.pcr.RUFY1.R3	ACACTGACGACATGGTTCTACAATGCGAGAACATTGAGTCCCACC	ACACTGACGACATGGTTCTACA	ATG	CGAGAACATTGAGTCCCACC
rd1.pcr.RUFY1.R4	ACACTGACGACATGGTTCTACACATGCGAGAACATTGAGTCCCACC	ACACTGACGACATGGTTCTACA	CATG	CGAGAACATTGAGTCCCACC
rd1.pcr.RUFY1.R5	ACACTGACGACATGGTTCTACATCATGCGAGAACATTGAGTCCCACC	ACACTGACGACATGGTTCTACA	TCATG	CGAGAACATTGAGTCCCACC
Round 2 Primers
	Sequence	P5 or P7 Illumina Sequence	Barcod	TAG Sequence
rd2.pcr.f1	CAAGCAGAAGACGGCATACGAGATTAAGGCGAACACTGACGACATGGTTCTACA	CAAGCAGAAGACGGCATACGAGAT	TAAGGCGA	ACACTGACGACATGGTTCTACA
rd2.pcr.f2	CAAGCAGAAGACGGCATACGAGATCGTACTAGACACTGACGACATGGTTCTACA	CAAGCAGAAGACGGCATACGAGAT	CGTACTAG	ACACTGACGACATGGTTCTACA
rd2.pcr.f3	CAAGCAGAAGACGGCATACGAGATAGGCAGAAACACTGACGACATGGTTCTACA	CAAGCAGAAGACGGCATACGAGAT	AGGCAGAA	ACACTGACGACATGGTTCTACA
rd2.pcr.f4	CAAGCAGAAGACGGCATACGAGATTCCTGAGCACACTGACGACATGGTTCTACA	CAAGCAGAAGACGGCATACGAGAT	TCCTGAGC	ACACTGACGACATGGTTCTACA
rd2.pcr.f5	CAAGCAGAAGACGGCATACGAGATGGACTCCTACACTGACGACATGGTTCTACA	CAAGCAGAAGACGGCATACGAGAT	GGACTCCT	ACACTGACGACATGGTTCTACA
rd2.pcr.f6	CAAGCAGAAGACGGCATACGAGATTAGGCATGACACTGACGACATGGTTCTACA	CAAGCAGAAGACGGCATACGAGAT	TAGGCATG	ACACTGACGACATGGTTCTACA
rd2.pcr.f7	CAAGCAGAAGACGGCATACGAGATCTCTCTACACACTGACGACATGGTTCTACA	CAAGCAGAAGACGGCATACGAGAT	CTCTCTAC	ACACTGACGACATGGTTCTACA
rd2.pcr.f8	CAAGCAGAAGACGGCATACGAGATCAGAGAGGACACTGACGACATGGTTCTACA	CAAGCAGAAGACGGCATACGAGAT	CAGAGAGG	ACACTGACGACATGGTTCTACA
rd2.pcr.f9	CAAGCAGAAGACGGCATACGAGATGCTACGCTACACTGACGACATGGTTCTACA	CAAGCAGAAGACGGCATACGAGAT	GCTACGCT	ACACTGACGACATGGTTCTACA
rd2.pcr.f10	CAAGCAGAAGACGGCATACGAGATCGAGGCTGACACTGACGACATGGTTCTACA	CAAGCAGAAGACGGCATACGAGAT	CGAGGCTG	ACACTGACGACATGGTTCTACA
rd2.pcr.f11	CAAGCAGAAGACGGCATACGAGATAAGAGGCAACACTGACGACATGGTTCTACA	CAAGCAGAAGACGGCATACGAGAT	AAGAGGCA	ACACTGACGACATGGTTCTACA
rd2.pcr.f12	CAAGCAGAAGACGGCATACGAGATGTAGAGGAACACTGACGACATGGTTCTACA	CAAGCAGAAGACGGCATACGAGAT	GTAGAGGA	ACACTGACGACATGGTTCTACA
rd2.pcr.r1	AATGATACGGCGACCACCGAGATCTACACAACCTACTTACGGTAGCAGAGACTTGGTCT	AATGATACGGCGACCACCGAGATCTACAC	AACCTACT	TACGGTAGCAGAGACTTGGTCT
rd2.pcr.r2	AATGATACGGCGACCACCGAGATCTACACAAGATTCTTACGGTAGCAGAGACTTGGTCT	AATGATACGGCGACCACCGAGATCTACAC	AAGATTCT	TACGGTAGCAGAGACTTGGTCT
rd2.pcr.r3	AATGATACGGCGACCACCGAGATCTACACAATATGGATACGGTAGCAGAGACTTGGTCT	AATGATACGGCGACCACCGAGATCTACAC	AATATGGA	TACGGTAGCAGAGACTTGGTCT
rd2.pcr.r4	AATGATACGGCGACCACCGAGATCTACACACACACAGTACGGTAGCAGAGACTTGGTCT	AATGATACGGCGACCACCGAGATCTACAC	ACACACAG	TACGGTAGCAGAGACTTGGTCT
rd2.pcr.r5	AATGATACGGCGACCACCGAGATCTACACACAGCATCTACGGTAGCAGAGACTTGGTCT	AATGATACGGCGACCACCGAGATCTACAC	ACAGCATC	TACGGTAGCAGAGACTTGGTCT
rd2.pcr.r6	AATGATACGGCGACCACCGAGATCTACACACAGGAATTACGGTAGCAGAGACTTGGTCT	AATGATACGGCGACCACCGAGATCTACAC	ACAGGAAT	TACGGTAGCAGAGACTTGGTCT
rd2.pcr.r7	AATGATACGGCGACCACCGAGATCTACACACCACATGTACGGTAGCAGAGACTTGGTCT	AATGATACGGCGACCACCGAGATCTACAC	ACCACATG	TACGGTAGCAGAGACTTGGTCT
rd2.pcr.r8	AATGATACGGCGACCACCGAGATCTACACACCGTGATTACGGTAGCAGAGACTTGGTCT	AATGATACGGCGACCACCGAGATCTACAC	ACCGTGAT	TACGGTAGCAGAGACTTGGTCT
rd2.pcr.r9	AATGATACGGCGACCACCGAGATCTACACACGACTTATACGGTAGCAGAGACTTGGTCT	AATGATACGGCGACCACCGAGATCTACAC	ACGACTTA	TACGGTAGCAGAGACTTGGTCT
rd2.pcr.r10	AATGATACGGCGACCACCGAGATCTACACACGGACTCTACGGTAGCAGAGACTTGGTCT	AATGATACGGCGACCACCGAGATCTACAC	ACGGACTC	TACGGTAGCAGAGACTTGGTCT
rd2.pcr.r11	AATGATACGGCGACCACCGAGATCTACACACTAGAAGTACGGTAGCAGAGACTTGGTCT	AATGATACGGCGACCACCGAGATCTACAC	ACTAGAAG	TACGGTAGCAGAGACTTGGTCT
rd2.pcr.r12	AATGATACGGCGACCACCGAGATCTACACACTCGGTGTACGGTAGCAGAGACTTGGTCT	AATGATACGGCGACCACCGAGATCTACAC	ACTCGGTG	TACGGTAGCAGAGACTTGGTCT
rd2.pcr.r13	AATGATACGGCGACCACCGAGATCTACACAGAGTGAGTACGGTAGCAGAGACTTGGTCT	AATGATACGGCGACCACCGAGATCTACAC	AGAGTGAG	TACGGTAGCAGAGACTTGGTCT
rd2.pcr.r14	AATGATACGGCGACCACCGAGATCTACACAGCCTCTATACGGTAGCAGAGACTTGGTCT	AATGATACGGCGACCACCGAGATCTACAC	AGCCTCTA	TACGGTAGCAGAGACTTGGTCT
rd2.pcr.r15	AATGATACGGCGACCACCGAGATCTACACAGCGTAATTACGGTAGCAGAGACTTGGTCT	AATGATACGGCGACCACCGAGATCTACAC	AGCGTAAT	TACGGTAGCAGAGACTTGGTCT
rd2.pcr.r16	AATGATACGGCGACCACCGAGATCTACACAGGCAGGTTACGGTAGCAGAGACTTGGTCT	AATGATACGGCGACCACCGAGATCTACAC	AGGCAGGT	TACGGTAGCAGAGACTTGGTCT
rd2.pcr.r17	AATGATACGGCGACCACCGAGATCTACACAGTGTACATACGGTAGCAGAGACTTGGTCT	AATGATACGGCGACCACCGAGATCTACAC	AGTGTACA	TACGGTAGCAGAGACTTGGTCT
rd2.pcr.r18	AATGATACGGCGACCACCGAGATCTACACATAGCTCTTACGGTAGCAGAGACTTGGTCT	AATGATACGGCGACCACCGAGATCTACAC	ATAGCTCT	TACGGTAGCAGAGACTTGGTCT
rd2.pcr.r19	AATGATACGGCGACCACCGAGATCTACACATATGTCGTACGGTAGCAGAGACTTGGTCT	AATGATACGGCGACCACCGAGATCTACAC	ATATGTCG	TACGGTAGCAGAGACTTGGTCT
rd2.pcr.r20	AATGATACGGCGACCACCGAGATCTACACATCTGTTGTACGGTAGCAGAGACTTGGTCT	AATGATACGGCGACCACCGAGATCTACAC	ATCTGTTG	TACGGTAGCAGAGACTTGGTCT
rd2.pcr.r21	AATGATACGGCGACCACCGAGATCTACACATTGACCATACGGTAGCAGAGACTTGGTCT	AATGATACGGCGACCACCGAGATCTACAC	ATTGACCA	TACGGTAGCAGAGACTTGGTCT
rd2.pcr.r22	AATGATACGGCGACCACCGAGATCTACACATTGCTCCTACGGTAGCAGAGACTTGGTCT	AATGATACGGCGACCACCGAGATCTACAC	ATTGCTCC	TACGGTAGCAGAGACTTGGTCT
rd2.pcr.r23	AATGATACGGCGACCACCGAGATCTACACCAACCTCATACGGTAGCAGAGACTTGGTCT	AATGATACGGCGACCACCGAGATCTACAC	CAACCTCA	TACGGTAGCAGAGACTTGGTCT
rd2.pcr.r24	AATGATACGGCGACCACCGAGATCTACACCACATGCATACGGTAGCAGAGACTTGGTCT	AATGATACGGCGACCACCGAGATCTACAC	CACATGCA	TACGGTAGCAGAGACTTGGTCT
rd2.pcr.r25	AATGATACGGCGACCACCGAGATCTACACCACTGAATTACGGTAGCAGAGACTTGGTCT	AATGATACGGCGACCACCGAGATCTACAC	CACTGAAT	TACGGTAGCAGAGACTTGGTCT
rd2.pcr.r26	AATGATACGGCGACCACCGAGATCTACACCACTTGCTTACGGTAGCAGAGACTTGGTCT	AATGATACGGCGACCACCGAGATCTACAC	CACTTGCT	TACGGTAGCAGAGACTTGGTCT
rd2.pcr.r27	AATGATACGGCGACCACCGAGATCTACACCAGGCTCCTACGGTAGCAGAGACTTGGTCT	AATGATACGGCGACCACCGAGATCTACAC	CAGGCTCC	TACGGTAGCAGAGACTTGGTCT
rd2.pcr.r28	AATGATACGGCGACCACCGAGATCTACACCAGTGTACTACGGTAGCAGAGACTTGGTCT	AATGATACGGCGACCACCGAGATCTACAC	CAGTGTAC	TACGGTAGCAGAGACTTGGTCT
rd2.pcr.r29	AATGATACGGCGACCACCGAGATCTACACCAGTGTAGTACGGTAGCAGAGACTTGGTCT	AATGATACGGCGACCACCGAGATCTACAC	CAGTGTAG	TACGGTAGCAGAGACTTGGTCT
rd2.pcr.r30	AATGATACGGCGACCACCGAGATCTACACCATACAGATACGGTAGCAGAGACTTGGTCT	AATGATACGGCGACCACCGAGATCTACAC	CATACAGA	TACGGTAGCAGAGACTTGGTCT
rd2.pcr.r31	AATGATACGGCGACCACCGAGATCTACACCATCAGCGTACGGTAGCAGAGACTTGGTCT	AATGATACGGCGACCACCGAGATCTACAC	CATCAGCG	TACGGTAGCAGAGACTTGGTCT
rd2.pcr.r32	AATGATACGGCGACCACCGAGATCTACACCATGCATATACGGTAGCAGAGACTTGGTCT	AATGATACGGCGACCACCGAGATCTACAC	CATGCATA	TACGGTAGCAGAGACTTGGTCT
rd2.pcr.r33	AATGATACGGCGACCACCGAGATCTACACCATTGACGTACGGTAGCAGAGACTTGGTCT	AATGATACGGCGACCACCGAGATCTACAC	CATTGACG	TACGGTAGCAGAGACTTGGTCT
rd2.pcr.r34	AATGATACGGCGACCACCGAGATCTACACCCAACACGTACGGTAGCAGAGACTTGGTCT	AATGATACGGCGACCACCGAGATCTACAC	CCAACACG	TACGGTAGCAGAGACTTGGTCT
rd2.pcr.r35	AATGATACGGCGACCACCGAGATCTACACCCACAGAGTACGGTAGCAGAGACTTGGTCT	AATGATACGGCGACCACCGAGATCTACAC	CCACAGAG	TACGGTAGCAGAGACTTGGTCT
rd2.pcr.r36	AATGATACGGCGACCACCGAGATCTACACCCACAGGTTACGGTAGCAGAGACTTGGTCT	AATGATACGGCGACCACCGAGATCTACAC	CCACAGGT	TACGGTAGCAGAGACTTGGTCT
rd2.pcr.r37	AATGATACGGCGACCACCGAGATCTACACCCTCGTAATACGGTAGCAGAGACTTGGTCT	AATGATACGGCGACCACCGAGATCTACAC	CCTCGTAA	TACGGTAGCAGAGACTTGGTCT
rd2.pcr.r38	AATGATACGGCGACCACCGAGATCTACACCCTGATGATACGGTAGCAGAGACTTGGTCT	AATGATACGGCGACCACCGAGATCTACAC	CCTGATGA	TACGGTAGCAGAGACTTGGTCT
rd2.pcr.r39	AATGATACGGCGACCACCGAGATCTACACCGAGGAATTACGGTAGCAGAGACTTGGTCT	AATGATACGGCGACCACCGAGATCTACAC	CGAGGAAT	TACGGTAGCAGAGACTTGGTCT
rd2.pcr.r40	AATGATACGGCGACCACCGAGATCTACACCGCACTGATACGGTAGCAGAGACTTGGTCT	AATGATACGGCGACCACCGAGATCTACAC	CGCACTGA	TACGGTAGCAGAGACTTGGTCT
rd2.pcr.r41	AATGATACGGCGACCACCGAGATCTACACCGGAGTCATACGGTAGCAGAGACTTGGTCT	AATGATACGGCGACCACCGAGATCTACAC	CGGAGTCA	TACGGTAGCAGAGACTTGGTCT
rd2.pcr.r42	AATGATACGGCGACCACCGAGATCTACACCTACAAGCTACGGTAGCAGAGACTTGGTCT	AATGATACGGCGACCACCGAGATCTACAC	CTACAAGC	TACGGTAGCAGAGACTTGGTCT
rd2.pcr.r43	AATGATACGGCGACCACCGAGATCTACACCTCAGACCTACGGTAGCAGAGACTTGGTCT	AATGATACGGCGACCACCGAGATCTACAC	CTCAGACC	TACGGTAGCAGAGACTTGGTCT
rd2.pcr.r44	AATGATACGGCGACCACCGAGATCTACACCTCTCTACTACGGTAGCAGAGACTTGGTCT	AATGATACGGCGACCACCGAGATCTACAC	CTCTCTAC	TACGGTAGCAGAGACTTGGTCT
rd2.pcr.r45	AATGATACGGCGACCACCGAGATCTACACCTGATGCATACGGTAGCAGAGACTTGGTCT	AATGATACGGCGACCACCGAGATCTACAC	CTGATGCA	TACGGTAGCAGAGACTTGGTCT
rd2.pcr.r46	AATGATACGGCGACCACCGAGATCTACACCTGGAGTATACGGTAGCAGAGACTTGGTCT	AATGATACGGCGACCACCGAGATCTACAC	CTGGAGTA	TACGGTAGCAGAGACTTGGTCT
rd2.pcr.r47	AATGATACGGCGACCACCGAGATCTACACCTGGTTAATACGGTAGCAGAGACTTGGTCT	AATGATACGGCGACCACCGAGATCTACAC	CTGGTTAA	TACGGTAGCAGAGACTTGGTCT
rd2.pcr.r48	AATGATACGGCGACCACCGAGATCTACACCTGTGGAGTACGGTAGCAGAGACTTGGTCT	AATGATACGGCGACCACCGAGATCTACAC	CTGTGGAG	TACGGTAGCAGAGACTTGGTCT
rd2.pcr.r49	AATGATACGGCGACCACCGAGATCTACACCTTCATGATACGGTAGCAGAGACTTGGTCT	AATGATACGGCGACCACCGAGATCTACAC	CTTCATGA	TACGGTAGCAGAGACTTGGTCT
rd2.pcr.r50	AATGATACGGCGACCACCGAGATCTACACGAATGCCGTACGGTAGCAGAGACTTGGTCT	AATGATACGGCGACCACCGAGATCTACAC	GAATGCCG	TACGGTAGCAGAGACTTGGTCT
rd2.pcr.r51	AATGATACGGCGACCACCGAGATCTACACGAATGTTGTACGGTAGCAGAGACTTGGTCT	AATGATACGGCGACCACCGAGATCTACAC	GAATGTTG	TACGGTAGCAGAGACTTGGTCT
rd2.pcr.r52	AATGATACGGCGACCACCGAGATCTACACGATCTGGCTACGGTAGCAGAGACTTGGTCT	AATGATACGGCGACCACCGAGATCTACAC	GATCTGGC	TACGGTAGCAGAGACTTGGTCT
rd2.pcr.r53	AATGATACGGCGACCACCGAGATCTACACGATTGTTGTACGGTAGCAGAGACTTGGTCT	AATGATACGGCGACCACCGAGATCTACAC	GATTGTTG	TACGGTAGCAGAGACTTGGTCT
rd2.pcr.r54	AATGATACGGCGACCACCGAGATCTACACGCAATCATTACGGTAGCAGAGACTTGGTCT	AATGATACGGCGACCACCGAGATCTACAC	GCAATCAT	TACGGTAGCAGAGACTTGGTCT
rd2.pcr.r55	AATGATACGGCGACCACCGAGATCTACACGCATATGATACGGTAGCAGAGACTTGGTCT	AATGATACGGCGACCACCGAGATCTACAC	GCATATGA	TACGGTAGCAGAGACTTGGTCT
rd2.pcr.r56	AATGATACGGCGACCACCGAGATCTACACGCTTATGCTACGGTAGCAGAGACTTGGTCT	AATGATACGGCGACCACCGAGATCTACAC	GCTTATGC	TACGGTAGCAGAGACTTGGTCT
rd2.pcr.r57	AATGATACGGCGACCACCGAGATCTACACGGACCTAATACGGTAGCAGAGACTTGGTCT	AATGATACGGCGACCACCGAGATCTACAC	GGACCTAA	TACGGTAGCAGAGACTTGGTCT
rd2.pcr.r58	AATGATACGGCGACCACCGAGATCTACACGGCATTACTACGGTAGCAGAGACTTGGTCT	AATGATACGGCGACCACCGAGATCTACAC	GGCATTAC	TACGGTAGCAGAGACTTGGTCT
rd2.pcr.r59	AATGATACGGCGACCACCGAGATCTACACGGTAGCCATACGGTAGCAGAGACTTGGTCT	AATGATACGGCGACCACCGAGATCTACAC	GGTAGCCA	TACGGTAGCAGAGACTTGGTCT
rd2.pcr.r60	AATGATACGGCGACCACCGAGATCTACACGGTTCCTGTACGGTAGCAGAGACTTGGTCT	AATGATACGGCGACCACCGAGATCTACAC	GGTTCCTG	TACGGTAGCAGAGACTTGGTCT
rd2.pcr.r61	AATGATACGGCGACCACCGAGATCTACACGTACCTCGTACGGTAGCAGAGACTTGGTCT	AATGATACGGCGACCACCGAGATCTACAC	GTACCTCG	TACGGTAGCAGAGACTTGGTCT
rd2.pcr.r62	AATGATACGGCGACCACCGAGATCTACACGTATAGGTTACGGTAGCAGAGACTTGGTCT	AATGATACGGCGACCACCGAGATCTACAC	GTATAGGT	TACGGTAGCAGAGACTTGGTCT
rd2.pcr.r63	AATGATACGGCGACCACCGAGATCTACACGTCCTCTCTACGGTAGCAGAGACTTGGTCT	AATGATACGGCGACCACCGAGATCTACAC	GTCCTCTC	TACGGTAGCAGAGACTTGGTCT
rd2.pcr.r64	AATGATACGGCGACCACCGAGATCTACACGTGAACTGTACGGTAGCAGAGACTTGGTCT	AATGATACGGCGACCACCGAGATCTACAC	GTGAACTG	TACGGTAGCAGAGACTTGGTCT
rd2.pcr.r65	AATGATACGGCGACCACCGAGATCTACACGTGAGGCTTACGGTAGCAGAGACTTGGTCT	AATGATACGGCGACCACCGAGATCTACAC	GTGAGGCT	TACGGTAGCAGAGACTTGGTCT
rd2.pcr.r66	AATGATACGGCGACCACCGAGATCTACACGTGCTGTATACGGTAGCAGAGACTTGGTCT	AATGATACGGCGACCACCGAGATCTACAC	GTGCTGTA	TACGGTAGCAGAGACTTGGTCT
rd2.pcr.r67	AATGATACGGCGACCACCGAGATCTACACGTGGTTACTACGGTAGCAGAGACTTGGTCT	AATGATACGGCGACCACCGAGATCTACAC	GTGGTTAC	TACGGTAGCAGAGACTTGGTCT
rd2.pcr.r68	AATGATACGGCGACCACCGAGATCTACACGTGTGCTCTACGGTAGCAGAGACTTGGTCT	AATGATACGGCGACCACCGAGATCTACAC	GTGTGCTC	TACGGTAGCAGAGACTTGGTCT
rd2.pcr.r69	AATGATACGGCGACCACCGAGATCTACACGTGTTACTTACGGTAGCAGAGACTTGGTCT	AATGATACGGCGACCACCGAGATCTACAC	GTGTTACT	TACGGTAGCAGAGACTTGGTCT
rd2.pcr.r70	AATGATACGGCGACCACCGAGATCTACACGTTAGCGCTACGGTAGCAGAGACTTGGTCT	AATGATACGGCGACCACCGAGATCTACAC	GTTAGCGC	TACGGTAGCAGAGACTTGGTCT
rd2.pcr.r71	AATGATACGGCGACCACCGAGATCTACACTAAGCGTGTACGGTAGCAGAGACTTGGTCT	AATGATACGGCGACCACCGAGATCTACAC	TAAGCGTG	TACGGTAGCAGAGACTTGGTCT
rd2.pcr.r72	AATGATACGGCGACCACCGAGATCTACACTAAGGATGTACGGTAGCAGAGACTTGGTCT	AATGATACGGCGACCACCGAGATCTACAC	TAAGGATG	TACGGTAGCAGAGACTTGGTCT
rd2.pcr.r73	AATGATACGGCGACCACCGAGATCTACACTACTGCGATACGGTAGCAGAGACTTGGTCT	AATGATACGGCGACCACCGAGATCTACAC	TACTGCGA	TACGGTAGCAGAGACTTGGTCT
rd2.pcr.r74	AATGATACGGCGACCACCGAGATCTACACTAGCCTGTTACGGTAGCAGAGACTTGGTCT	AATGATACGGCGACCACCGAGATCTACAC	TAGCCTGT	TACGGTAGCAGAGACTTGGTCT
rd2.pcr.r75	AATGATACGGCGACCACCGAGATCTACACTAGGAGTGTACGGTAGCAGAGACTTGGTCT	AATGATACGGCGACCACCGAGATCTACAC	TAGGAGTG	TACGGTAGCAGAGACTTGGTCT
rd2.pcr.r76	AATGATACGGCGACCACCGAGATCTACACTAGTCTCGTACGGTAGCAGAGACTTGGTCT	AATGATACGGCGACCACCGAGATCTACAC	TAGTCTCG	TACGGTAGCAGAGACTTGGTCT
rd2.pcr.r77	AATGATACGGCGACCACCGAGATCTACACTATCACGGTACGGTAGCAGAGACTTGGTCT	AATGATACGGCGACCACCGAGATCTACAC	TATCACGG	TACGGTAGCAGAGACTTGGTCT
rd2.pcr.r78	AATGATACGGCGACCACCGAGATCTACACTCACAGGCTACGGTAGCAGAGACTTGGTCT	AATGATACGGCGACCACCGAGATCTACAC	TCACAGGC	TACGGTAGCAGAGACTTGGTCT
rd2.pcr.r79	AATGATACGGCGACCACCGAGATCTACACTCACCATGTACGGTAGCAGAGACTTGGTCT	AATGATACGGCGACCACCGAGATCTACAC	TCACCATG	TACGGTAGCAGAGACTTGGTCT
rd2.pcr.r80	AATGATACGGCGACCACCGAGATCTACACTCATTGCCTACGGTAGCAGAGACTTGGTCT	AATGATACGGCGACCACCGAGATCTACAC	TCATTGCC	TACGGTAGCAGAGACTTGGTCT
rd2.pcr.r81	AATGATACGGCGACCACCGAGATCTACACTCCAATGATACGGTAGCAGAGACTTGGTCT	AATGATACGGCGACCACCGAGATCTACAC	TCCAATGA	TACGGTAGCAGAGACTTGGTCT
rd2.pcr.r82	AATGATACGGCGACCACCGAGATCTACACTCGCAACGTACGGTAGCAGAGACTTGGTCT	AATGATACGGCGACCACCGAGATCTACAC	TCGCAACG	TACGGTAGCAGAGACTTGGTCT
rd2.pcr.r83	AATGATACGGCGACCACCGAGATCTACACTCGTCCTTTACGGTAGCAGAGACTTGGTCT	AATGATACGGCGACCACCGAGATCTACAC	TCGTCCTT	TACGGTAGCAGAGACTTGGTCT
rd2.pcr.r84	AATGATACGGCGACCACCGAGATCTACACTCTACGCTTACGGTAGCAGAGACTTGGTCT	AATGATACGGCGACCACCGAGATCTACAC	TCTACGCT	TACGGTAGCAGAGACTTGGTCT
rd2.pcr.r85	AATGATACGGCGACCACCGAGATCTACACTCTGCCACTACGGTAGCAGAGACTTGGTCT	AATGATACGGCGACCACCGAGATCTACAC	TCTGCCAC	TACGGTAGCAGAGACTTGGTCT
rd2.pcr.r86	AATGATACGGCGACCACCGAGATCTACACTGAACCGGTACGGTAGCAGAGACTTGGTCT	AATGATACGGCGACCACCGAGATCTACAC	TGAACCGG	TACGGTAGCAGAGACTTGGTCT
rd2.pcr.r87	AATGATACGGCGACCACCGAGATCTACACTGCGATGATACGGTAGCAGAGACTTGGTCT	AATGATACGGCGACCACCGAGATCTACAC	TGCGATGA	TACGGTAGCAGAGACTTGGTCT
rd2.pcr.r88	AATGATACGGCGACCACCGAGATCTACACTGCTGTGCTACGGTAGCAGAGACTTGGTCT	AATGATACGGCGACCACCGAGATCTACAC	TGCTGTGC	TACGGTAGCAGAGACTTGGTCT
rd2.pcr.r89	AATGATACGGCGACCACCGAGATCTACACTGGCTCTATACGGTAGCAGAGACTTGGTCT	AATGATACGGCGACCACCGAGATCTACAC	TGGCTCTA	TACGGTAGCAGAGACTTGGTCT
rd2.pcr.r90	AATGATACGGCGACCACCGAGATCTACACTGTCCGAATACGGTAGCAGAGACTTGGTCT	AATGATACGGCGACCACCGAGATCTACAC	TGTCCGAA	TACGGTAGCAGAGACTTGGTCT
rd2.pcr.r91	AATGATACGGCGACCACCGAGATCTACACTTAAGCTCTACGGTAGCAGAGACTTGGTCT	AATGATACGGCGACCACCGAGATCTACAC	TTAAGCTC	TACGGTAGCAGAGACTTGGTCT
rd2.pcr.r92	AATGATACGGCGACCACCGAGATCTACACTTCAACGGTACGGTAGCAGAGACTTGGTCT	AATGATACGGCGACCACCGAGATCTACAC	TTCAACGG	TACGGTAGCAGAGACTTGGTCT
rd2.pcr.r93	AATGATACGGCGACCACCGAGATCTACACTTCCTACTTACGGTAGCAGAGACTTGGTCT	AATGATACGGCGACCACCGAGATCTACAC	TTCCTACT	TACGGTAGCAGAGACTTGGTCT
rd2.pcr.r94	AATGATACGGCGACCACCGAGATCTACACTTCTCCATTACGGTAGCAGAGACTTGGTCT	AATGATACGGCGACCACCGAGATCTACAC	TTCTCCAT	TACGGTAGCAGAGACTTGGTCT
rd2.pcr.r95	AATGATACGGCGACCACCGAGATCTACACTTGACAGTTACGGTAGCAGAGACTTGGTCT	AATGATACGGCGACCACCGAGATCTACAC	TTGACAGT	TACGGTAGCAGAGACTTGGTCT
rd2.pcr.r96	AATGATACGGCGACCACCGAGATCTACACTTGCATTCTACGGTAGCAGAGACTTGGTCT	AATGATACGGCGACCACCGAGATCTACAC	TTGCATTC	TACGGTAGCAGAGACTTGGTCT
